# Proteomics profiling of serum and liver in GSD Ia and Ib patients: insights into complication mechanisms and circulation biomarkers

**DOI:** 10.1101/2025.09.08.674441

**Authors:** Ruiqi Xiao, Candelas Gross-Valle, Albert Gerding, Adam M. Thorne, Maaike H. Oosterveer, Terry G.J. Derks, Vincent E. de Meijer, M. Rebecca Heiner-Fokkema, Barbara M. Bakker, Justina C. Wolters

## Abstract

**Background:** Glycogen Storage Disease (GSD) Types Ia and Ib are rare metabolic diseases caused by gene variants in *G6PC1* and *SLC37A4,* respectively. Although life-threatening fasting hypoglycemia can be controlled by a strict diet, patients often suffer from multiple metabolic abnormalities and severe long-term complications. However, the underlying mechanisms remain incompletely understood, and the lack of effective monitoring biomarkers makes it a challenge to treat patients. Therefore, the aims of this study are to investigate the pathological mechanisms of the disease and disease complications in GSD I and identify potential protein biomarkers.

**Methods:** In this study, we employed comprehensive untargeted proteomics on stored samples: 26 serum or plasma samples from 18 GSD Ia and 8 GSD Ib patients with 21 matched control sera, complemented by 4 liver samples from 2 GSD Ia patients who received liver transplantation (from the one patient with hepatocellular carcinoma we obtained tissue from both the carcinoma tissue and the adjacent non-carcinoma tissue), and 1 from a GSD Ib patient, compared to 10 donor liver samples.

**Results:** We identified a total of 415 proteins in our analyses. Pathway analysis of the differentially regulated proteins revealed distinct changes in serum/plasma of GSD Ia and Ib. The coagulation pathway was the most significantly changed biological process in the GSD Ia patients. Immune response-associated proteins, especially a large number of immunoglobulins, were increased in GSD Ib specifically. Proteins related to liver injury, cholesterol, and amyloidosis were altered in two subtypes, though more pronounced in GSD Ia. Potential biomarkers with significant alterations both in the circulation as well as in the liver tissue were identified specifically for monitoring GSD I subtypes and prognosing liver deterioration, namely GSD Ia (COL163 and PROC), GSD Ib (F11 and CD163), and hepatocellular carcinoma (HCC) in GSD Ia patients (ALDOB and CFHR5).

**Conclusions:** These findings provide new insights into the differences between the two GSD I subtypes and the pathogenesis of GSD I-related complications, as well as highlighting the potential of protein circulating biomarkers for monitoring complication progression in GSD I and assessing HCC risk in GSD Ia patients.

**Trial registration:** Not applicable.

**A concise 1 sentence take-home message (synopsis) of the article:** This comprehensive in-depth proteomics study on blood and liver GSD Ia and Ib patient samples provided novel insights into understanding of the disease subtypes as well as the the pathogenesis of GSD I-related complications, such as HCC risk in GSD Ia patients and identified potential biomarkers for the disease subtypes and complications.
