## Supplementary material for "Proteomics profiling of serum and liver in GSD Ia and Ib patients: insights into complication mechanisms and circulation biomarkers": Table S1

### Sheet: participant characteristics (m)
Table S1 Participant characteristics
Parameters	Subjects
	Patients with GSDIa*	Patients with GSDIb*	Healthy controls*
Participants	12	5	21
Samples	18	8	21
Samples per participant	2 (1-3)	2 (1-3)	1 (1)
Serum/plasma	17/1	8/0	17/4
Age (years)	21.5 (12 - 49)	11 (11-19)	21 (10-50)
Female/ Male	6/ 6	3/2	10/11
Height (cm)	165 (146-178.5)	154.65 (134-164,3)	NR
Weight (kg)	65.4 (43-81.3)	54.5 (37.2-89.4)	NR
BMI	24.50 (19.90-28.93)	24.17 (16.91-33.12)	NR
Triglycerides	7.10 (1.67-19.85)	2.33 (0.94-5.15)	NR
Total Cholesterol	6.34 (3.4-8.4)	3.40 (2-4.8)	NR
HDL	0.70 (0.3-1.4)	0.70(0.5-0.8)	NR
LDL	3.00 (1.8-5.8)	2.30 (1.2-2.7)	NR
AST	30.00 (15-80)	19.00 (13-25)	NR
ALT	31.00 (15-74)	12.00 (11-28)	NR
GGT	69.00 (24-177)	17.00 (9-47)	NR
ALP	107.50 (34-292)	148.00 (107-222)	NR
HCC	1 (8.3%)	0 (0%)	0 (0%)
HCA	3 (25%)	0 (0%)	0 (0%)
Neutropenia	0 (0%)	5 (100%)	0 (0%)
*Median (range) or n (%)
NR: not recorded
BMI: Body Mass Index
HDL: High-density lipoprotein
LDL: Low-density lipoprotein
AST: Aspartate Aminotransferase
ALT: Alanine Aminotransferase
GGT: Gamma-Glutamyl Transferase
ALP: Alkaline Phosphatase
HCC: Hepatocellular carcinoma
HCA: Hepatocellular adenoma
