## Supplementary material for "Proteomics profiling of serum and liver in GSD Ia and Ib patients: insights into complication mechanisms and circulation biomarkers": Table S2

### Sheet: Sheet1
Table S2 Details of patients' liver samples
	#	MS FileName	Sample ID in article	Gender	Adult/Pediatric	Age range	Decease Type		Blood sample number
Control	1	L01.raw	L01	Female	Adult	48-55	Donation after Circulatory Death		-
	2	L02.raw	L02	Female	Adult		Donation after Circulatory Death		-
	3	L03.raw	L03	Female	Adult		Donation after Circulatory Death		-
	4	L04.raw	L04	Female	Adult		Donation after Brain Death		-
	5	L05.raw	L05	Female	Adult		Donation after Brain Death		-
	6	L06.raw	L06	Female	Adult		Donation after Brain Death		-
	7	L07.raw	L07	Male	Pediatric	13-22	Donation after Circulatory Death		-
	8	L08.raw	L08	Female	Pediatric		Donation after Circulatory Death		-
	9	L09.raw	L09	Male	Pediatric		Donation after Circulatory Death		-
	10	L10.raw	L10	Male	Pediatric		Donation after Brain Death		-
GSD	#		Sample ID in article	Gender	Adult/Pediatric	Age range	GSD subtype
	1	L11.raw	L_A02_HCC	Female	Adult	11-48	Ia	HCC tumor tissue	A02 (blood was taken after malignant liver neoplasm)
	2	L12.raw	L_A02	Female	Adult		Ia	"non-tumor" tissue
	3	L13.raw	L_A08	Male	Pediatric		Ia	no HCA/HCC	A08
	4	L14.raw	L_B05	Male	Pediatric		Ib	no HCA/HCC	B05
