## Supplementary material for "Proteomics profiling of serum and liver in GSD Ia and Ib patients: insights into complication mechanisms and circulation biomarkers": Table S3

### Sheet: diff_IavsWT_all
Table S3. Log2FC and FDR of proteins in GSD Ia versus Control comparison.
	log2FC	PValue	FDR
CES1	3.16831	5.1e-16	7.05e-14
CDHR2	2.74149	9.55e-15	9.91e-13
APOC2	2.05183	1.95e-16	4.04e-14
APOC3	2.04061	7.18e-21	2.98e-18
PVR	1.91796	4.89e-07	9.66e-06
ALDOB	1.90889	1.38e-06	2.2e-05
CRP	1.87806	0.000907824	0.00423311
CTSD	1.75035	1.76e-12	1.46e-10
HSPA5	1.73679	3.69e-11	2.55e-09
ST7	1.61775	0.0123395	0.0355618
CFAP70	1.51657	2.7e-06	3.62e-05
S100A9	1.42803	0.00160952	0.00681584
CHI3L1	1.30565	0.000421711	0.00224372
APOC4	1.29644	3.05e-07	6.67e-06
PRG4	1.24858	0.000211553	0.00146324
MASP2	1.20071	4.73e-10	2.45e-08
MSN	1.1604	0.0030491	0.0117164
PIGR	1.11384	3.52e-05	0.000347639
PDZK1IP1	1.10518	0.0227933	0.0576781
PPBP	1.09814	4.79e-08	1.42e-06
APOE	1.08522	2.45e-08	9.24e-07
VNN1	1.07649	0.000324053	0.00186301
F7	0.980192	1.44e-07	3.62e-06
HTRA1	0.970704	0.00297778	0.0115493
GAR1	0.948694	0.025496	0.0626085
IGLV5-45	0.932047	0.00141114	0.00628509
PF4	0.929434	0.000263792	0.00171053
LAP3	0.902571	0.0126652	0.0360003
PROZ	0.900375	7.6e-05	0.000621457
LBP	0.893351	1.8e-05	0.000196934
APOB	0.88755	1.71e-05	0.000192068
IGHV5-10-1	0.874113	0.0651724	0.127649
TFPI	0.87136	0.0107552	0.032111
FCN3	0.841614	5.5e-05	0.000496311
PROC	0.839567	5.73e-07	1.08e-05
FN1	0.825079	0.00171344	0.00718259
SPARC	0.824065	0.0100771	0.0312088
APMAP	0.785963	0.00285208	0.0111662
SAA2	0.775934	0.208057	0.309898
MYH7	0.77345	0.0114164	0.0333649
LAMP2	0.746633	0.00108524	0.00494917
MASP1	0.74459	1.77e-07	4.08e-06
ERCC6	0.732508	0.104913	0.177711
XPNPEP2	0.687386	0.0946354	0.165016
S100A8	0.666558	0.0461232	0.0952294
BTD	0.663536	2.61e-05	0.000277792
PTPRJ	0.661301	0.00673324	0.0227179
CAMP	0.653061	0.00142361	0.00628509
PEBP1	0.647706	0.0874144	0.156366
CFI	0.643028	1.05e-07	2.91e-06
SERPINA10	0.629295	0.000119993	0.000901944
SELENOP	0.628154	4.54e-05	0.000418519
TSKU	0.626746	0.0860155	0.15588
TAGLN2	0.621836	0.181347	0.281869
RBP4	0.61473	1.59e-05	0.000183583
F9	0.607298	0.000218638	0.00148746
DEFA1	0.597996	0.0366466	0.0804674
TTLL3	0.592711	0.00327012	0.0122261
CNKSR1	0.585313	0.0108862	0.0322699
F10	0.580913	0.000281379	0.00176928
FCN2	0.57867	0.0699082	0.133082
F5	0.572371	0.0482552	0.0976873
APOC1	0.566017	6.65e-05	0.000563195
VTN	0.543205	1.56e-06	2.23e-05
SERPINA5	0.539896	0.000271352	0.00173248
SERPIND1	0.532831	1.33e-05	0.000158282
NID1	0.518333	0.0344091	0.0781224
PCYOX1	0.517339	0.00968339	0.0302151
MMRN1	0.511254	0.11699	0.19577
CENPS	0.510242	0.122911	0.20322
ADH4	0.509458	0.140504	0.226005
CD14	0.504647	0.000555193	0.00272447
MST1	0.50225	0.00318644	0.0120603
HP	0.484344	0.0417072	0.0887615
C8G	0.482293	9.5e-05	0.000758487
GP5	0.482185	0.134941	0.218262
EIF3A	0.476929	0.202709	0.304797
C4B	0.469127	0.0201108	0.0518385
PROS1	0.45819	0.0003908	0.00210626
C3	0.454915	0.000792163	0.00373577
C2	0.452042	0.000327709	0.00186301
C8A	0.451937	0.000332459	0.00186446
ORM1	0.448396	0.00546306	0.0197145
PDE4D	0.437963	0.207888	0.309898
KNG1	0.431885	6.21e-06	7.97e-05
KLKB1	0.430093	0.00240688	0.00969764
A1BG	0.405761	3.32e-05	0.00033676
F12	0.392622	0.0253203	0.0625472
CPN2	0.391852	0.000699116	0.00333486
COL18A1	0.389263	0.0441716	0.0925819
AGT	0.382145	0.0142625	0.0394595
MAP3K4	0.381372	0.292968	0.403926
CFHR2	0.380456	0.102152	0.174457
C4A	0.378472	0.0706596	0.133898
C5	0.372333	0.0179431	0.0474291
ITIH4	0.355695	0.000326841	0.00186301
SAA1	0.350424	0.54689	0.639322
C8B	0.349919	0.00717121	0.0240004
CFP	0.319499	0.100841	0.17293
SERPINA4	0.316585	0.0198305	0.0514353
ECM1	0.313478	0.165732	0.261517
SERPINF1	0.301477	0.0250595	0.0622736
IGLV2-23	0.300564	0.351887	0.471075
IGLV2-14	0.299717	0.410002	0.524647
CFHR1	0.299001	0.0873711	0.156366
CFB	0.297845	0.0139507	0.038856
IGKV1-5	0.29574	0.450722	0.558298
SERPINA6	0.294348	0.0482497	0.0976873
SCP2	0.293059	0.477655	0.577921
APOA4	0.291164	0.0785743	0.144926
APCS	0.290393	0.075564	0.142194
HPX	0.286719	0.00149761	0.00647406
ADIPOQ	0.286677	0.278489	0.387829
PCK2	0.286516	0.590416	0.680618
GC	0.284376	0.00423255	0.0155443
SPATA5	0.283368	0.396565	0.512693
THBS1	0.282709	0.235359	0.337973
CDCP1	0.281237	0.40519	0.520601
TGFBI	0.280824	0.0550104	0.110287
CPN1	0.268495	0.0344492	0.0781224
AFM	0.26793	0.0295434	0.0708701
ADH1B	0.264915	0.473632	0.576415
HBG1	0.259797	0.472533	0.576415
ANPEP	0.25122	0.482667	0.582287
HSPG2	0.240773	0.569508	0.660184
C1S	0.240767	0.0330707	0.0769078
IGLC7	0.237188	0.318597	0.432084
ATRN	0.232452	0.242029	0.345162
PLG	0.230649	0.0349108	0.0783813
C4BPA	0.229873	0.18621	0.286404
STAT2	0.227553	0.127674	0.209426
SERPING1	0.226897	0.0281755	0.0679815
IGHV6-1	0.225615	0.178363	0.279324
HSPE1	0.223162	0.354281	0.472754
CFH	0.218501	0.0469617	0.0964806
A2M	0.215653	0.25114	0.354902
CNDP1	0.214013	0.417116	0.526871
C4BPB	0.213184	0.346427	0.465266
RBM45	0.201001	0.413623	0.524935
ITIH3	0.199855	0.30794	0.419
AMBP	0.198989	0.065516	0.127649
SPP2	0.197154	0.362137	0.480106
C1R	0.195993	0.0800047	0.146911
PRDX6	0.178684	0.539089	0.633773
PON1	0.173859	0.245576	0.349021
TTR	0.160378	0.219792	0.321175
IGKV1D-16	0.159337	0.693238	0.765419
APOA5	0.159192	0.810642	0.86192
TRBV4-2	0.158209	0.594592	0.683534
ACAN	0.148849	0.690874	0.765419
EPHX1	0.147059	0.783431	0.84229
APOH	0.146485	0.217069	0.318317
IGLV3-16	0.142414	0.556994	0.649304
CPB2	0.140651	0.297973	0.408114
APOM	0.140333	0.297478	0.408114
MAN1A1	0.132511	0.430152	0.540949
CLU	0.131507	0.23768	0.340128
ZNF844	0.128602	0.607671	0.690914
BCHE	0.126388	0.461971	0.567213
ASS1	0.117609	0.741011	0.809208
AZGP1	0.115556	0.379622	0.493866
ORM2	0.111672	0.44962	0.558298
SERPINA3	0.106691	0.325795	0.440407
PLA2G7	0.104814	0.607248	0.690914
RPS24	0.102207	0.779754	0.84229
IGKV2D-30	0.0912483	0.744861	0.809208
SERPINF2	0.0888627	0.411517	0.524647
BNC2	0.0869432	0.492921	0.592934
F13B	0.0864824	0.525872	0.621758
KRT5	0.0856548	0.802611	0.856256
TF	0.0854216	0.45202	0.558298
HABP2	0.0833499	0.520372	0.61878
C1QC	0.0774675	0.692515	0.765419
STPG4	0.0752224	0.844029	0.886765
IGKV1D-13	0.0669261	0.897115	0.923828
CD163	0.0542045	0.796598	0.854233
SERPINC1	0.0385268	0.735616	0.805489
GCN1	0.0362285	0.839177	0.883904
GALE	0.0340169	0.832596	0.879205
IGKV1-17	0.0301673	0.847896	0.888578
IGLV1-51	0.0294312	0.868289	0.903108
HPR	0.0213922	0.915506	0.9358
IGLV6-57	0.0198868	0.940822	0.945378
ALB	0.0151681	0.881277	0.914325
LRG1	0.0122963	0.935479	0.944583
FERMT3	0.00768064	0.975415	0.977771
SH3BGRL3	-0.00111553	0.997119	0.997119
C1RL	-0.0131516	0.930205	0.943851
PGLYRP2	-0.0148332	0.902167	0.926731
PLXDC2	-0.0173162	0.925396	0.941273
IGLV3-19	-0.0180222	0.940221	0.945378
C1QB	-0.0212116	0.919876	0.937957
IL1RAP	-0.0221291	0.932613	0.943986
IGHV3-64D	-0.0242837	0.904763	0.927103
IGKV2-28	-0.0295326	0.885569	0.916487
VWF	-0.0381076	0.893093	0.921974
PCOLCE	-0.0401864	0.812074	0.86192
C7	-0.0462134	0.703448	0.774353
HSP90B1	-0.0496731	0.865018	0.902144
IGLV1-47	-0.0513376	0.782931	0.84229
ITIH2	-0.0595478	0.743548	0.809208
FZD9	-0.0617017	0.865188	0.902144
HRG	-0.0626205	0.660457	0.738786
IGHV1-24	-0.0746886	0.827304	0.875845
IGLV2-11	-0.0768422	0.799295	0.854916
ITIH1	-0.0809731	0.647105	0.725807
F11	-0.0911047	0.625637	0.705542
APOF	-0.0990236	0.612748	0.693483
PARN	-0.117232	0.767308	0.831417
CENPH	-0.117714	0.735359	0.805489
GPX3	-0.11997	0.51364	0.614295
IGKV2D-24	-0.130333	0.53565	0.631519
LYVE1	-0.131494	0.562272	0.653621
TPI1	-0.135308	0.693488	0.765419
CP	-0.141383	0.29983	0.409307
LILRA3	-0.143992	0.676184	0.754345
IGHV4-28	-0.144096	0.477612	0.577921
MUC5B	-0.144312	0.640868	0.720759
TEX51	-0.146367	0.523453	0.620666
KRT6A	-0.159458	0.519792	0.61878
C6	-0.173378	0.197207	0.299784
IGKV3D-20	-0.174636	0.284125	0.394355
SERPINA7	-0.179203	0.180033	0.280878
IGKV1-27	-0.179628	0.4381	0.54928
DPP4	-0.180873	0.495348	0.594131
VASN	-0.183078	0.439917	0.549896
TFRC	-0.185358	0.371416	0.486238
IGHD	-0.188511	0.600961	0.687049
WRN	-0.194381	0.597999	0.685552
APOL1	-0.202057	0.177152	0.278477
VCL	-0.202921	0.543651	0.637331
KRT2	-0.211651	0.574431	0.664036
IGHV3-38	-0.212315	0.359582	0.478291
IGHV2-26	-0.214982	0.373242	0.487092
LYZ	-0.220279	0.332138	0.447523
LCAT	-0.225021	0.118821	0.198034
ZGRF1	-0.232325	0.272691	0.381032
C9	-0.233454	0.200031	0.302967
HBD	-0.233944	0.463468	0.567372
PCSK9	-0.235291	0.401137	0.516994
IGLV3-25	-0.245236	0.183651	0.284385
CFHR4	-0.250276	0.363261	0.480106
TLN1	-0.252349	0.613273	0.693483
IGKC	-0.25868	0.209394	0.309898
IGKV6D-21	-0.267847	0.251424	0.354902
IGKV4-1	-0.276661	0.0588488	0.116853
IGHV4-34	-0.277046	0.069113	0.132175
RAB11A	-0.278659	0.454477	0.559668
NOMO1	-0.282444	0.202183	0.304797
IGKV1-39	-0.287437	0.156567	0.250702
IGHV4-4	-0.288281	0.451829	0.558298
PSMA1	-0.292973	0.384109	0.498141
IGLL1	-0.295286	0.412132	0.524647
TUBB1	-0.302462	0.417688	0.526871
MCAM	-0.303231	0.209835	0.309898
F2	-0.316151	0.0628818	0.124266
SAA4	-0.319506	0.0359319	0.0797418
IGLV8-61	-0.319771	0.108639	0.183273
QSOX1	-0.324047	0.0326764	0.0766141
IGKV3D-11	-0.32435	0.0335734	0.0769778
CD44	-0.329082	0.130464	0.212324
IGHG1	-0.329127	0.0154303	0.0415815
IGHA1	-0.333912	0.0669297	0.12919
HNRNPR	-0.336041	0.125639	0.206906
MRM3	-0.336866	0.231415	0.334625
IGKV1D-8	-0.342126	0.364427	0.480118
IGHV5-51	-0.34603	0.0805762	0.147309
IGHV3-7	-0.346362	0.0988107	0.170151
NIPBL	-0.347872	0.366086	0.480777
HMGCS2	-0.35094	0.228207	0.331139
JCHAIN	-0.355548	0.0968844	0.16823
IGLC3	-0.357154	0.00770999	0.0255972
IGHV3-15	-0.358138	0.186335	0.286404
IGHG3	-0.360555	0.0455461	0.0948697
CA1	-0.37469	0.257308	0.361279
CHST9	-0.377591	0.130011	0.212324
IGLV4-69	-0.38562	0.0870916	0.156366
IGLL5	-0.392015	0.00273705	0.0108178
IGHV3-13	-0.39648	0.0660026	0.127996
IGLV7-43	-0.402816	0.0652614	0.127649
LGALS3BP	-0.404268	0.0946246	0.165016
MBL2	-0.410068	0.189167	0.289684
IGLV2-8	-0.410976	0.113946	0.191448
IGFBP3	-0.411851	0.0900779	0.159754
CRISP3	-0.419693	0.10469	0.177711
APOA2	-0.421924	0.000254085	0.00167373
IGKV6-21	-0.422381	0.208985	0.309898
LUM	-0.422688	0.0118479	0.0343838
IGLV2-18	-0.426008	0.192913	0.294335
C1QA	-0.426161	0.0351299	0.0783813
IGHV2-5	-0.43059	0.232798	0.335456
WDR11	-0.433359	0.0457203	0.0948697
IGHV3-73	-0.433496	0.0106538	0.0320385
IGKV1-8	-0.434725	0.0310537	0.0736417
IGHV3-30	-0.440796	0.0105294	0.0318956
PLTP	-0.441616	0.0081133	0.0267224
IGLV3-27	-0.449038	0.0883456	0.157354
RAB27B	-0.454391	0.257683	0.361279
IGLV3-21	-0.454486	0.157066	0.250702
IGKV1D-33	-0.456208	0.0764939	0.142354
IGHV3-35	-0.467145	0.0208921	0.0534488
ZC4H2	-0.469729	0.0298135	0.071107
IGLV3-9	-0.472687	0.0406513	0.0874108
APOLD1	-0.474474	0.0406391	0.0874108
IGHG2	-0.474698	0.0153382	0.0415815
IGLV1-40	-0.474859	0.0331723	0.0769078
PFN1	-0.4792	0.289192	0.400049
APOA1	-0.481092	0.000340034	0.00188152
GSTO1	-0.488708	0.222044	0.323327
ADARB1	-0.505504	0.0124631	0.0356702
GPLD1	-0.511313	0.0128012	0.0361394
B2M	-0.514018	0.0368682	0.080528
IGFALS	-0.514395	0.00252715	0.0100843
CAT	-0.517548	0.158392	0.250889
FETUB	-0.537073	0.00148917	0.00647406
IGHV1-45	-0.537835	0.0426045	0.0901785
IGKJ1	-0.540679	0.0155315	0.0415843
TNXB	-0.544806	0.00646296	0.0222355
PRDX2	-0.553705	0.121357	0.201453
LPA	-0.555815	0.0763134	0.142354
HBB	-0.557492	0.0428076	0.0901785
IGKV3D-15	-0.560095	0.00193642	0.00803613
IGKV1-12	-0.563764	0.0148166	0.0404531
AVIL	-0.564867	0.0918257	0.16216
LCP1	-0.570054	0.0315898	0.0744874
CHL1	-0.570838	0.0350878	0.0783813
IGLV3-1	-0.576445	0.0580888	0.115898
PON3	-0.582108	0.000290866	0.00180163
GSN	-0.584278	1.5e-06	2.23e-05
CDH5	-0.584671	0.00319671	0.0120603
AHSG	-0.595148	6.03e-07	1.09e-05
PPIA	-0.596894	0.135165	0.218262
IGKV2D-29	-0.597196	0.00632747	0.0220664
PNPLA8	-0.599427	0.010428	0.0318207
CD5L	-0.599797	0.00129746	0.00585265
CETP	-0.602159	0.00612367	0.0215366
MMRN2	-0.610206	0.026131	0.0637903
IGHV3-74	-0.625186	0.0104199	0.0318207
KRT9	-0.630323	0.094149	0.165016
YWHAZ	-0.633885	0.158372	0.250889
IGKV1-16	-0.639124	0.0475359	0.0971794
CA6	-0.639559	0.0415864	0.0887615
CRTAC1	-0.641433	0.00552244	0.019757
XRN2	-0.652331	0.0209931	0.0534488
IGKV3-15	-0.65324	0.000121708	0.000901944
IGKV3-20	-0.653471	0.000224892	0.00150532
IGHV3-9	-0.661817	0.00922518	0.0290034
BLVRB	-0.666469	0.0830595	0.151183
CLEC3B	-0.674181	0.000306035	0.00184064
C17orf50	-0.678701	0.0690064	0.132175
IGHV1-46	-0.678742	0.000131912	0.000960415
SERPINA1	-0.686398	1.59e-10	9.4e-09
IGHV3-48	-0.688422	0.213949	0.314853
HBA1	-0.691588	0.0233044	0.0586141
CFD	-0.717222	0.000502193	0.00251097
EFEMP1	-0.724747	0.00210078	0.00863194
CA2	-0.735738	0.0189999	0.0499049
PI16	-0.736278	0.0131772	0.0369495
MAEL	-0.741419	0.000318715	0.00186301
KRT10	-0.742315	0.019268	0.0502906
IGHV3-49	-0.744673	0.00216308	0.00880075
IGF2	-0.75814	0.00351401	0.0130206
GGH	-0.775527	0.00596928	0.0211731
RSU1	-0.785786	0.0547422	0.110282
CST3	-0.787308	0.000558024	0.00272447
KRT1	-0.806793	0.011257	0.0331323
IGHV1-2	-0.813054	0.000100664	0.000788221
APOD	-0.817496	0.000210339	0.00146324
RAP1B	-0.819039	0.0976681	0.168884
PRG2	-0.835877	0.0146337	0.0402184
IGHM	-0.840691	1.63e-06	2.26e-05
NRP1	-0.856833	0.00857161	0.0275753
HGFAC	-0.858924	4.61e-08	1.42e-06
PEPD	-0.864003	6.43e-05	0.000563195
SYNE2	-0.866072	0.0776321	0.143827
IGHV3-64	-0.876057	0.00101268	0.00466959
DBH	-0.886118	0.00648313	0.0222355
DNAAF4	-0.903368	0.0265326	0.064392
COMP	-0.905458	0.00011888	0.000901944
IGHV3-43	-0.90959	0.0364294	0.080416
FLNA	-0.926583	0.00878535	0.0280455
F13A1	-0.940171	0.00155332	0.00664566
PROCR	-0.943521	3.61e-05	0.000348626
PKM	-0.988181	0.00842773	0.0273243
FBLN1	-0.98997	4.8e-08	1.42e-06
IGHV3-38-3	-1.0289	0.00667285	0.0226986
IGHV1-18	-1.03217	0.0243311	0.0608277
PARVB	-1.07554	0.0757226	0.142194
ACTA1	-1.08199	0.0173396	0.0461277
ANTXR2	-1.08253	0.000429946	0.00225858
LDHB	-1.08473	0.000301925	0.00184064
KRT16	-1.09348	0.0380344	0.0826402
IGHV2-70D	-1.14022	0.0334569	0.0769778
TUBA1B	-1.17958	0.00898516	0.0284644
IGLV5-52	-1.19891	0.00841024	0.0273243
GP1BA	-1.22061	0.000496482	0.00251097
CD93	-1.25447	0.000696678	0.00333486
IGHV3-72	-1.31703	0.000447707	0.00232248
ACTB	-1.32022	0.00454876	0.0165591
NDUFC1	-1.38239	0.000463176	0.00237306
CFHR5	-1.43692	1.18e-06	1.96e-05
NCAM1	-1.44322	9.76e-07	1.69e-05
GAPDH	-1.61832	0.000349011	0.00190578
EHHADH	-1.63891	0.000177307	0.00126866
COL6A3	-1.66906	7.52e-10	3.47e-08
PZP	-1.6691	1.44e-06	2.22e-05
IGHG4	-1.72169	1.48e-07	3.62e-06
SHBG	-1.76854	2.75e-09	1.14e-07
IGHV1-69-2	-1.96232	7.64e-05	0.000621457
SOD3	-2.00102	3.44e-07	7.14e-06
FGA	-2.05169	7.77e-06	9.48e-05
IGKV3D-7	-2.0931	4.16e-05	0.000392617
FGB	-2.16089	3.33e-05	0.00033676
FGG	-2.20636	6.6e-05	0.000563195
IL1RL1	-2.84476	6.34e-06	7.97e-05
