## Supplementary material for "Proteomics profiling of serum and liver in GSD Ia and Ib patients: insights into complication mechanisms and circulation biomarkers": Table S4

### Sheet: diff_IbvsWT_all
Table S4. Log2FC and FDR of proteins in GSD Ib versus Control comparison
	logFC	PValue	FDR
PDZK1IP1	4.12292	2.27e-12	4.71e-10
IGKV1D-13	3.31164	6.85e-07	2.58e-05
DEFA1	2.54319	1.3e-13	5.41e-11
TFPI	2.27148	2.83e-08	1.47e-06
CES1	2.05024	3.21e-06	8.33e-05
IGLV3-1	1.73466	1.67e-06	5.76e-05
IGHD	1.7268	5.19e-05	0.000936758
KRT16	1.64496	0.00707512	0.0308556
IGKV1-5	1.59262	0.000814093	0.00649709
IGHV5-10-1	1.58342	0.0053113	0.0247662
CHI3L1	1.52973	0.000570285	0.0051688
CFAP70	1.4387	0.000205929	0.00260922
CRISP3	1.33527	1.86e-05	0.000406374
CA6	1.31617	0.00046168	0.00456184
IGLV3-9	1.31035	2.64e-06	7.83e-05
ALDOB	1.2634	0.00706564	0.0308556
ERCC6	1.25328	0.0214311	0.0705518
MYH7	1.22446	0.00101486	0.00750067
CRP	1.22135	0.0646907	0.160524
IGHV4-4	1.20803	0.00824758	0.0335563
IGHV2-26	1.20344	3.92e-05	0.000739158
IGLV2-23	1.17898	0.00285031	0.0166479
IGKV6-21	1.14082	0.00475908	0.0229653
TAGLN2	1.13291	0.0436741	0.118462
IGHV2-70D	1.11397	0.0729182	0.170957
IGLV3-19	1.05417	0.000162795	0.00217935
CTSD	1.02562	0.000634413	0.00548503
IGLV2-8	1.02176	0.00121624	0.00855407
SYNE2	1.01451	0.0779741	0.177798
IGKV1D-16	0.981191	0.0484921	0.129001
IGLV2-18	0.978996	0.0131603	0.0474915
ADARB1	0.961967	9.88e-05	0.00145042
CD163	0.944584	0.000324974	0.00371647
IGKV2D-30	0.938864	0.00713769	0.0308556
IGKJ1	0.936925	0.000584564	0.0051688
LAP3	0.936445	0.0336509	0.0976583
IGLC7	0.926928	0.00161966	0.0103409
NOMO1	0.888234	0.00105636	0.00755847
IGLV3-16	0.883244	0.00332676	0.0181658
PRDX6	0.87024	0.0155994	0.0545608
IGHV3-64D	0.86772	0.000366322	0.00389805
PPBP	0.85316	0.000585382	0.0051688
IGHV4-34	0.832377	9.67e-06	0.000235994
IGKV1-27	0.831124	0.00339112	0.0182768
LYZ	0.829441	0.00289071	0.0166479
C17orf50	0.828149	0.0640132	0.160033
IGKV1D-8	0.823521	0.0689469	0.167327
PF4	0.799406	0.0109005	0.0411246
RSU1	0.794937	0.102208	0.216409
IGHV3-38	0.79441	0.00517745	0.0244164
JCHAIN	0.789835	0.00267682	0.0158697
ORM1	0.785833	9.19e-05	0.00141236
IGKV3D-15	0.784399	0.000410604	0.00426002
IGLV1-47	0.777356	0.000657547	0.00552526
TTLL3	0.772733	0.00201687	0.0124926
IGLV6-57	0.763552	0.0306966	0.089712
IGLV3-21	0.757241	0.0516312	0.134761
IGKV1-12	0.756798	0.00751482	0.0319287
IGKV1-39	0.756138	0.0024753	0.0148876
HSPA5	0.756056	0.0178711	0.0605481
TEX51	0.732029	0.00930485	0.0360829
SCP2	0.731917	0.146105	0.26884
CNKSR1	0.730538	0.0104112	0.039639
FN1	0.729541	0.0247142	0.0763085
ACAN	0.728129	0.115212	0.232102
IGLV1-51	0.724145	0.00127796	0.00855407
IGKC	0.716048	0.00481597	0.0229727
IGKV6D-21	0.714481	0.0127544	0.0464306
IGKV1-17	0.71305	0.000332406	0.00371647
FCN3	0.698544	0.00701066	0.0308556
CHST9	0.697263	0.0225384	0.0719496
IGKV2-28	0.686753	0.00571704	0.0262546
IGLV7-43	0.671299	0.0125564	0.0461142
IGKV3D-11	0.663253	0.000460141	0.00456184
CAMP	0.663216	0.00925594	0.0360829
HP	0.66296	0.0248233	0.0763085
IGLV3-25	0.653488	0.0042038	0.021019
IGLV1-40	0.648801	0.0179456	0.0605481
PEBP1	0.643404	0.163464	0.291163
IGKV1D-33	0.636691	0.043507	0.118462
IGLV2-14	0.625954	0.160502	0.288766
LILRA3	0.616823	0.136264	0.257043
GP5	0.615745	0.120739	0.237472
LAMP2	0.599739	0.0347034	0.0993236
IGKV3-20	0.595831	0.00640342	0.028885
IGHV6-1	0.595053	0.0046025	0.022471
IGLV8-61	0.582407	0.0181921	0.0608849
SPARC	0.570619	0.146404	0.26884
IGHG1	0.560429	0.00093793	0.00732396
IGHV1-18	0.54922	0.303052	0.47459
LBP	0.549027	0.034321	0.0989111
TUBA1B	0.547355	0.296535	0.469702
VCL	0.541306	0.179361	0.311443
IGKV3D-20	0.537857	0.00806047	0.0332265
MMRN2	0.530193	0.113084	0.230776
A1BG	0.517192	2.73e-05	0.000538604
IGHV3-43	0.515731	0.311007	0.479807
IGLC3	0.510915	0.00226371	0.0138153
CD14	0.486922	0.00808645	0.0332265
C4B	0.473799	0.0606045	0.1543
ORM2	0.469733	0.0116253	0.0434641
PDE4D	0.468296	0.270233	0.436368
IGHV5-51	0.439986	0.0732616	0.170957
PFN1	0.438729	0.403972	0.574139
IGHG2	0.432248	0.0748001	0.172456
IGLV3-27	0.431342	0.181092	0.312154
CD5L	0.429889	0.0626283	0.15752
IGLV2-11	0.429371	0.236501	0.402246
RAP1B	0.428833	0.447171	0.624835
HNRNPR	0.428461	0.114133	0.231051
IGHV4-28	0.426373	0.089981	0.197577
APOC3	0.414292	0.118621	0.234417
IGKV2D-24	0.406828	0.118064	0.234417
IGKV1-16	0.402242	0.299834	0.472366
ST7	0.401371	0.564909	0.728066
IGKV1-8	0.401121	0.108232	0.223465
TLN1	0.397973	0.481291	0.659194
MASP2	0.389411	0.104947	0.219964
EIF3A	0.388739	0.389197	0.559385
CHL1	0.387485	0.240503	0.404083
CFI	0.38196	0.0124526	0.0461142
PPIA	0.369522	0.43005	0.602942
APOA5	0.365158	0.616652	0.768166
IGHV3-30	0.357036	0.0961373	0.205655
LRG1	0.354979	0.0725874	0.170957
IGHV3-64	0.351231	0.276634	0.444974
SPATA5	0.350098	0.389547	0.559385
IGLV5-45	0.339273	0.341907	0.5141
IGHA1	0.336422	0.138063	0.259258
VTN	0.3354	0.0192532	0.0639207
FERMT3	0.334005	0.362941	0.534115
C5	0.333953	0.0922127	0.201412
CFP	0.331555	0.17437	0.309247
ECM1	0.331253	0.239928	0.404083
IGHV3-73	0.330336	0.118335	0.234417
C9	0.32767	0.148708	0.271868
IGHV1-45	0.319752	0.321976	0.489451
NID1	0.317996	0.295102	0.469317
C3	0.316364	0.0649832	0.160524
F9	0.31331	0.129738	0.250424
IGKV3-15	0.310888	0.140698	0.263016
IGHV3-13	0.304309	0.2529	0.4215
CFHR1	0.297013	0.176872	0.311025
C4A	0.293658	0.261293	0.430303
RAB11A	0.293457	0.500672	0.679016
IGLL5	0.276216	0.0927363	0.201495
S100A9	0.273661	0.592744	0.747686
DPP4	0.266849	0.406815	0.576206
IGKV2D-29	0.266195	0.321417	0.489451
ADH4	0.261355	0.525983	0.69556
AVIL	0.25666	0.515553	0.689273
IGHV3-9	0.248959	0.418676	0.588985
XRN2	0.248582	0.46329	0.637554
APOB	0.240587	0.348129	0.521566
IGHV3-7	0.237487	0.358307	0.529173
SERPIND1	0.227245	0.142974	0.265779
IGHV1-2	0.227048	0.374171	0.546278
THBS1	0.219888	0.45377	0.627715
YWHAZ	0.215466	0.660967	0.787807
GAR1	0.210948	0.657799	0.786705
GC	0.204759	0.105646	0.220317
SH3BGRL3	0.20319	0.634678	0.774989
IGHV3-74	0.184921	0.52894	0.696857
C8G	0.175152	0.263091	0.431552
TSKU	0.172392	0.678372	0.797519
PKM	0.165532	0.689387	0.803639
C8A	0.162833	0.306805	0.477463
MAN1A1	0.158288	0.451331	0.626521
ITIH3	0.158214	0.514384	0.689273
IGKV4-1	0.158083	0.38734	0.559385
IGHV3-35	0.15719	0.524127	0.69556
APMAP	0.156259	0.619923	0.768166
S100A8	0.15375	0.688286	0.803639
HPX	0.145601	0.205879	0.353058
COL18A1	0.143906	0.546559	0.71104
ZGRF1	0.143296	0.576913	0.732431
ITIH1	0.134565	0.535292	0.702994
CFHR2	0.125512	0.653678	0.786599
APCS	0.118958	0.557849	0.721207
RBP4	0.115614	0.516539	0.689273
B2M	0.112247	0.696505	0.809663
IGHV1-46	0.107417	0.617816	0.768166
PNPLA8	0.103419	0.705587	0.813844
HPR	0.102489	0.682618	0.800244
ASS1	0.0991338	0.79473	0.881853
F7	0.0987143	0.662517	0.787807
AMBP	0.0949439	0.486796	0.664541
RAB27B	0.0934891	0.813512	0.888441
ITIH2	0.0927602	0.671628	0.79409
ZNF844	0.0905493	0.755303	0.854031
TPI1	0.0895192	0.802022	0.884441
GALE	0.0830717	0.676773	0.797519
C1QB	0.0810718	0.736609	0.837515
IGHV3-49	0.0716849	0.791737	0.881853
STAT2	0.0690161	0.705985	0.813844
STPG4	0.0626646	0.860808	0.918343
HTRA1	0.0589939	0.854554	0.917934
C2	0.0570859	0.713127	0.819799
CDH5	0.0564106	0.803456	0.884441
IGHG4	0.0560984	0.856837	0.917934
ITIH4	0.0555538	0.654671	0.786599
FLNA	0.0420939	0.888438	0.938173
C1R	0.0349301	0.797924	0.883036
AFM	0.030824	0.833794	0.905824
MASP1	0.0255998	0.874577	0.93064
BNC2	0.0220337	0.879992	0.931624
BTD	0.0165172	0.918789	0.960447
F12	0.0151067	0.928349	0.965577
C8B	0.0148704	0.915882	0.960447
TGFBI	0.00995545	0.942526	0.975543
GCN1	0.00971234	0.947625	0.975842
F5	0.00864436	0.950625	0.976509
APOF	0.00814043	0.953415	0.976956
IGLV4-69	0.00400744	0.965063	0.981621
ADIPOQ	-0.00214165	0.976515	0.986019
HABP2	-0.00379466	0.995953	0.997593
C1RL	-0.00425496	0.997593	0.997593
KNG1	-0.0071844	0.964014	0.981621
C1S	-0.0080832	0.968115	0.982317
CNDP1	-0.0154516	0.992583	0.99739
AGT	-0.0185931	0.94354	0.975543
CD44	-0.0274576	0.944984	0.975543
CENPH	-0.0309906	0.980773	0.987914
CLU	-0.0373136	0.808144	0.884907
KLKB1	-0.0377739	0.852458	0.917934
IGHV2-5	-0.0455032	0.959855	0.981132
PROC	-0.0476598	0.844563	0.915127
PROS1	-0.0484974	0.786182	0.879422
CFB	-0.0588172	0.7212	0.822247
ALB	-0.0634879	0.644164	0.779381
AZGP1	-0.0646179	0.719277	0.822247
SERPINA7	-0.0688043	0.703916	0.813844
MMRN1	-0.068859	0.90645	0.954763
CFH	-0.071966	0.625639	0.768166
EPHX1	-0.0774967	0.973975	0.985853
LPA	-0.0787734	0.877821	0.931624
MSN	-0.0798185	0.917007	0.960447
HSPG2	-0.085817	0.923769	0.963227
MUC5B	-0.0875247	0.857639	0.917934
HSPE1	-0.0968074	0.784047	0.879405
HSP90B1	-0.0972278	0.82167	0.894995
MST1	-0.10414	0.655815	0.786599
F10	-0.106785	0.623949	0.768166
IGHV3-38-3	-0.110509	0.858213	0.917934
SERPINF1	-0.11739	0.51559	0.689273
ATRN	-0.129768	0.636798	0.774989
CDCP1	-0.137095	0.792967	0.881853
MAP3K4	-0.139421	0.8079	0.884907
PGLYRP2	-0.139562	0.375151	0.546278
CFHR4	-0.141334	0.718695	0.822247
PTPRJ	-0.146721	0.669702	0.794075
PRG4	-0.148291	0.769638	0.865582
IGHG3	-0.149453	0.538346	0.704775
PLG	-0.151743	0.295161	0.469317
FCN2	-0.155967	0.742006	0.841346
SERPINA3	-0.164128	0.254068	0.421752
KRT6A	-0.16721	0.625381	0.768166
SPP2	-0.16844	0.572961	0.732431
RPS24	-0.176073	0.757309	0.854031
CP	-0.180045	0.319045	0.488574
SERPINA5	-0.183585	0.354826	0.526353
RBM45	-0.185682	0.588808	0.744986
CETP	-0.188416	0.526279	0.69556
SERPINA10	-0.194882	0.375155	0.546278
PCOLCE	-0.206769	0.35513	0.526353
C6	-0.209097	0.239911	0.404083
APOL1	-0.220551	0.267023	0.434567
IGHV3-15	-0.223497	0.549542	0.712687
PIGR	-0.22747	0.542251	0.707655
HBD	-0.231314	0.605744	0.759468
C4BPA	-0.23899	0.307187	0.477463
APOC2	-0.245033	0.463955	0.637554
FZD9	-0.246957	0.624202	0.768166
IGFBP3	-0.248389	0.451397	0.626521
F13B	-0.253588	0.163472	0.291163
FETUB	-0.254169	0.256998	0.424916
C1QC	-0.257343	0.334468	0.504742
PRDX2	-0.262006	0.60501	0.759468
VASN	-0.263975	0.410537	0.5795
TF	-0.273929	0.0694417	0.167404
CPN1	-0.287396	0.0889194	0.196285
SELENOP	-0.288758	0.160735	0.288766
HBG1	-0.291888	0.577121	0.732431
LCAT	-0.302706	0.113442	0.230776
APOH	-0.303224	0.0546417	0.140847
BLVRB	-0.304166	0.57675	0.732431
PVR	-0.306607	0.568355	0.73024
SERPING1	-0.310893	0.0233962	0.0735562
PROZ	-0.313344	0.310359	0.479807
ACTB	-0.313637	0.640952	0.777764
SERPINF2	-0.313939	0.0289761	0.087692
CPN2	-0.314159	0.0408774	0.113094
LYVE1	-0.315737	0.300493	0.472366
VWF	-0.316897	0.399277	0.571379
LGALS3BP	-0.318909	0.328638	0.497755
TTR	-0.339904	0.0511773	0.134421
SERPINA6	-0.355517	0.0745731	0.172456
IGHV1-24	-0.389103	0.401863	0.573104
APOM	-0.390618	0.030081	0.0885362
CPB2	-0.392248	0.029957	0.0885362
IGFALS	-0.407908	0.0714889	0.170505
AHSG	-0.40852	0.00939026	0.0360829
IGHM	-0.411671	0.0754871	0.173078
GAPDH	-0.414298	0.509182	0.688308
APOE	-0.415313	0.112159	0.230425
VNN1	-0.432535	0.293835	0.469317
PARVB	-0.433051	0.636422	0.774989
ACTA1	-0.434592	0.498064	0.677693
WDR11	-0.434909	0.134762	0.255372
WRN	-0.443504	0.384006	0.557212
SERPINC1	-0.454256	0.00300185	0.0166479
BCHE	-0.457986	0.0481999	0.129001
C7	-0.461096	0.00418334	0.021019
APOC4	-0.462024	0.178211	0.311443
QSOX1	-0.463612	0.0217606	0.0705518
C4BPB	-0.46529	0.131467	0.252587
LUM	-0.465995	0.0373524	0.105451
SERPINA4	-0.475303	0.00910531	0.0359877
PLA2G7	-0.480555	0.083274	0.185799
TFRC	-0.482392	0.0829966	0.185799
PLXDC2	-0.492751	0.0404664	0.112709
NIPBL	-0.494555	0.354803	0.526353
APOC1	-0.499038	0.00882	0.0351952
HBB	-0.500125	0.179224	0.311443
LCP1	-0.537229	0.13367	0.254463
APOA4	-0.53939	0.0157766	0.0545608
APOLD1	-0.540753	0.0829968	0.185799
ZC4H2	-0.543272	0.0613926	0.155353
MCAM	-0.543507	0.0959786	0.205655
COL6A3	-0.54482	0.125182	0.2439
A2M	-0.555748	0.0291602	0.087692
SERPINA1	-0.560678	7.98e-05	0.0013254
APOA2	-0.570162	0.00020748	0.00260922
SAA4	-0.579261	0.00449709	0.0222178
TNXB	-0.582957	0.0297497	0.0885362
MRM3	-0.583019	0.127458	0.247172
NDUFC1	-0.591661	0.269695	0.436368
NRP1	-0.591919	0.181275	0.312154
CLEC3B	-0.593044	0.017456	0.0598699
CST3	-0.59836	0.0502238	0.132757
HRG	-0.603487	0.00154809	0.0100384
APOA1	-0.609131	0.00068285	0.00555653
HGFAC	-0.619214	0.00300866	0.0166479
HBA1	-0.648185	0.117807	0.234417
PSMA1	-0.650952	0.15857	0.287365
CFHR5	-0.651824	0.0973598	0.207202
C1QA	-0.659791	0.0155095	0.0545608
PARN	-0.673663	0.214022	0.36551
PLTP	-0.693856	0.00199075	0.0124926
IGF2	-0.699819	0.0460697	0.124149
IGLV5-52	-0.70177	0.264619	0.43235
IGLL1	-0.746816	0.132403	0.253213
PZP	-0.751239	0.103559	0.218157
F2	-0.75945	0.000952997	0.00732396
KRT2	-0.760457	0.143457	0.265779
CFD	-0.767146	0.00575704	0.0262546
LDHB	-0.774158	0.0561382	0.143811
CA2	-0.780634	0.0682244	0.166548
XPNPEP2	-0.790592	0.175571	0.310051
PON1	-0.794461	0.000101355	0.00145042
DBH	-0.814063	0.0667055	0.163803
CAT	-0.817656	0.106736	0.221477
GP1BA	-0.833457	0.0797291	0.180806
TUBB1	-0.862462	0.0951475	0.205655
DNAAF4	-0.863319	0.125115	0.2439
SAA1	-0.871711	0.318689	0.488574
ANPEP	-0.873149	0.0846393	0.187836
KRT10	-0.895697	0.0394036	0.11049
CD93	-0.902725	0.0733262	0.170957
PCK2	-0.906484	0.250733	0.419574
COMP	-0.92345	0.00379266	0.0194315
CA1	-0.926888	0.0425177	0.116853
GPX3	-0.954087	0.000144439	0.00199807
PROCR	-0.992448	0.0013814	0.00909967
KRT1	-0.995629	0.0229057	0.0725639
IL1RAP	-1.00258	0.00364285	0.0193818
EFEMP1	-1.03995	0.00127305	0.00855407
CRTAC1	-1.04534	0.000980042	0.00739486
PRG2	-1.04742	0.0267269	0.0815565
CENPS	-1.07346	0.0216104	0.0705518
IGHV3-72	-1.07636	0.0362213	0.102958
PI16	-1.07655	0.00858655	0.0345963
GSTO1	-1.07692	0.0545381	0.140847
HMGCS2	-1.07855	0.00753979	0.0319287
FBLN1	-1.08036	1.17e-05	0.000269672
EHHADH	-1.08283	0.0697854	0.167404
F11	-1.08368	2.44e-05	0.000506119
GSN	-1.08704	6.14e-11	6.38e-09
MAEL	-1.11929	7.51e-05	0.00129811
GGH	-1.15827	0.00296344	0.0166479
KRT9	-1.19296	0.0236894	0.0739181
ADH1B	-1.21758	0.0221202	0.071162
PON3	-1.28357	8.39e-09	5.8e-07
SAA2	-1.32906	0.150754	0.274398
KRT5	-1.32948	0.00799384	0.0332265
F13A1	-1.33191	0.0012712	0.00855407
CDHR2	-1.40369	0.00378707	0.0194315
GPLD1	-1.45823	4.45e-07	1.85e-05
NCAM1	-1.46367	0.000321879	0.00371647
TRBV4-2	-1.48428	0.000557399	0.0051688
MBL2	-1.50909	0.000665694	0.00552526
PCYOX1	-1.55411	5.61e-08	2.59e-06
PCSK9	-1.56799	8.37e-05	0.00133668
IGKV3D-7	-1.76138	0.0134618	0.0481609
APOD	-1.79705	1.16e-08	6.89e-07
PEPD	-1.8998	9.26e-10	7.69e-08
SHBG	-1.97316	2.42e-06	7.72e-05
IGHV3-48	-1.98	0.0157074	0.0545608
FGA	-2.3665	0.000340303	0.00371647
IL1RL1	-2.60951	0.0037407	0.0194315
FGB	-2.62839	0.000555537	0.0051688
FGG	-2.65962	0.00103021	0.00750067
SOD3	-2.67983	3.12e-06	8.33e-05
IGHV1-69-2	-2.70025	0.000230223	0.00281007
ANTXR2	-3.33243	4.75e-12	6.57e-10
