## Supplementary material for "Proteomics profiling of serum and liver in GSD Ia and Ib patients: insights into complication mechanisms and circulation biomarkers": Table S5

### Sheet: diff_IavsIb_all
Table S5. Log2FC and FDR of proteins in GSD Ia versus Ib comparison
	logFC	PValue	FDR
CDHR2	4.14516	5.87e-13	2.44e-10
APOC2	2.29686	5.03e-10	5.39e-08
ANTXR2	2.24989	7.63e-07	1.51e-05
PVR	2.22456	9.22e-05	0.000892608
SAA2	2.10499	0.0285452	0.0714177
PCYOX1	2.07145	4.17e-12	8.66e-10
APOC4	1.75846	1.96e-06	3.7e-05
TRBV4-2	1.64248	0.000184428	0.00150074
APOC3	1.62632	1.48e-07	4.1e-06
CENPS	1.58371	0.00111048	0.00517809
VNN1	1.50903	0.000507662	0.00309823
APOE	1.50053	8.2e-08	2.83e-06
ADH1B	1.48239	0.00653139	0.0216842
XPNPEP2	1.47798	0.0146278	0.0418658
KRT5	1.41513	0.00550999	0.018743
PRG4	1.39687	0.00406177	0.0150503
PIGR	1.34131	0.000504766	0.00309823
PCSK9	1.3327	0.000827591	0.00433814
IGHV3-48	1.29157	0.108266	0.213954
MSN	1.24022	0.0282522	0.0714177
SAA1	1.22214	0.166405	0.312479
ST7	1.21638	0.207875	0.367435
PROZ	1.21372	0.000175598	0.00148717
PCK2	1.193	0.136171	0.262842
S100A9	1.15437	0.0774979	0.160808
ANPEP	1.12437	0.0300014	0.074317
CES1	1.11808	0.0341515	0.0819242
MBL2	1.09903	0.0125048	0.0363495
APOC1	1.06505	9.28e-08	2.96e-06
PEPD	1.0358	0.000538301	0.00314641
F11	0.992577	0.000130488	0.00120339
HSPA5	0.980736	0.00716969	0.0236145
IL1RAP	0.980448	0.00505042	0.017821
APOD	0.979549	0.00131214	0.0060504
PON1	0.96832	3.86e-06	6.41e-05
GPLD1	0.946911	0.000887674	0.00443837
SELENOP	0.916912	1.98e-05	0.000241989
HTRA1	0.911709	0.0489158	0.112288
PROC	0.887227	0.000147919	0.0013061
F7	0.881477	0.000679306	0.00370937
GPX3	0.834117	0.00100246	0.00495263
APOA4	0.830554	0.000311912	0.00219396
SERPINA10	0.824177	0.000289377	0.00207054
MASP2	0.811299	0.00236765	0.00951437
PTPRJ	0.808022	0.0180079	0.0494918
SERPINA4	0.791888	2.61e-05	0.000292468
A2M	0.771401	0.00318291	0.0122306
IGHV1-69-2	0.737924	0.278614	0.448312
GAR1	0.737746	0.226854	0.387638
FCN2	0.734637	0.10342	0.206436
HMGCS2	0.727605	0.0717163	0.151848
CTSD	0.724739	0.0333591	0.0804886
SERPINA5	0.723482	0.000413925	0.00269255
MASP1	0.71899	0.000257077	0.00190512
CPN2	0.706011	9.28e-06	0.00013281
PON3	0.701466	0.00138349	0.00625504
F10	0.687698	0.00184672	0.00758801
SOD3	0.678808	0.198016	0.355744
C4BPB	0.678474	0.0315764	0.0770835
CRP	0.656717	0.428866	0.602129
SERPINA6	0.649864	0.00155245	0.00681976
BTD	0.647019	0.00291353	0.0113001
APOB	0.646963	0.0233727	0.0617735
ALDOB	0.645484	0.243248	0.405725
APMAP	0.629704	0.0863861	0.178359
MST1	0.60639	0.00975928	0.0304519
IGLV5-45	0.592774	0.146289	0.27977
GSTO1	0.588211	0.296616	0.464512
PLA2G7	0.585369	0.0387479	0.0918878
BCHE	0.584374	0.0137084	0.0395068
MMRN1	0.580112	0.208066	0.367435
F5	0.563727	0.165046	0.311337
KRT9	0.562641	0.285706	0.4538
TUBB1	0.559998	0.284206	0.4538
PARN	0.556431	0.31224	0.485317
CPN1	0.555891	0.00138666	0.00625504
CA1	0.552198	0.230117	0.388205
HBG1	0.551685	0.286743	0.4538
KRT2	0.548806	0.298014	0.464946
HRG	0.540866	0.00520017	0.0179839
SERPING1	0.537791	0.00013895	0.00125358
CPB2	0.532899	0.00399266	0.0149612
APOM	0.530951	0.00400166	0.0149612
MAP3K4	0.520793	0.315021	0.485999
S100A8	0.512808	0.278002	0.448312
PROS1	0.506688	0.00411041	0.0150958
GSN	0.502765	0.00216086	0.00879172
TTR	0.500282	0.00511012	0.017821
RBP4	0.499115	0.0103936	0.0314842
SERPINC1	0.492783	0.00160976	0.00681976
PLXDC2	0.475435	0.0520462	0.116752
C4BPA	0.468864	0.0495621	0.113012
KLKB1	0.467867	0.0156898	0.0442943
FGB	0.467497	0.518976	0.675158
TSKU	0.454354	0.384116	0.553891
FGG	0.453258	0.560652	0.713159
IGLL1	0.451529	0.371161	0.543571
APOH	0.449709	0.00541312	0.0185657
F2	0.443299	0.0548595	0.121747
KNG1	0.439069	0.000721449	0.00383848
SERPINF1	0.418867	0.0223892	0.0595611
CDCP1	0.418332	0.385721	0.553891
C7	0.414883	0.0112892	0.0334643
CRTAC1	0.403908	0.199772	0.357351
SERPINF2	0.402802	0.00616139	0.0206208
AGT	0.400738	0.0599627	0.131664
C2	0.394956	0.0210422	0.0563389
F13A1	0.391737	0.336672	0.512911
RBM45	0.386683	0.258834	0.427952
GGH	0.382739	0.323192	0.496757
PLG	0.382392	0.00997855	0.0307323
MAEL	0.377866	0.175421	0.323495
F12	0.377515	0.116421	0.22683
SPP2	0.365594	0.221713	0.385063
ATRN	0.36222	0.185428	0.337511
TF	0.359351	0.0198269	0.0537789
PSMA1	0.357978	0.448553	0.614355
CFB	0.356662	0.030169	0.074317
LBP	0.344324	0.229058	0.388205
PI16	0.34027	0.407442	0.575131
F13B	0.340071	0.0671626	0.142936
C8B	0.335049	0.0581366	0.128334
C1QC	0.33481	0.216596	0.379272
HSPG2	0.32659	0.607656	0.753957
HSPE1	0.319968	0.340428	0.513737
EFEMP1	0.315206	0.326661	0.500238
FGA	0.314813	0.625666	0.757001
IGHV1-24	0.314414	0.507573	0.664489
C8G	0.307141	0.0668927	0.142936
SERPIND1	0.305586	0.0655269	0.1409
ITIH4	0.300141	0.0249237	0.0650524
CAT	0.300108	0.566786	0.717122
TFRC	0.297034	0.294021	0.462192
F9	0.293988	0.189881	0.343112
CFH	0.290467	0.0510131	0.115057
C8A	0.289104	0.0905767	0.185169
ADIPOQ	0.288819	0.437132	0.603664
VWF	0.278789	0.467031	0.633392
RPS24	0.27828	0.610892	0.753957
TGFBI	0.270869	0.17397	0.322622
SERPINA3	0.270819	0.0652546	0.1409
CFI	0.261069	0.110806	0.216908
SAA4	0.259756	0.206967	0.367435
CFHR2	0.254944	0.43169	0.603203
SPARC	0.253445	0.581787	0.730892
PLTP	0.252239	0.263749	0.432632
WRN	0.249122	0.639613	0.771626
C1S	0.248851	0.103467	0.206436
ADH4	0.248103	0.623361	0.757001
MRM3	0.246154	0.531827	0.689714
COL18A1	0.245357	0.356976	0.534573
PPBP	0.24498	0.374878	0.545876
MCAM	0.240275	0.47223	0.636284
AFM	0.237106	0.155267	0.295578
C1QA	0.23363	0.397666	0.565176
CNDP1	0.229465	0.539225	0.697129
EPHX1	0.224555	0.813792	0.911785
PRG2	0.211541	0.667442	0.795944
VTN	0.207805	0.174138	0.322622
SHBG	0.204623	0.614066	0.753957
NID1	0.200338	0.561935	0.713159
KRT1	0.188836	0.67893	0.806772
FZD9	0.185255	0.72316	0.839183
LYVE1	0.184242	0.557491	0.713159
AZGP1	0.180174	0.313673	0.485725
APCS	0.171435	0.444554	0.610893
CLU	0.168821	0.262439	0.432192
PCOLCE	0.166582	0.4661	0.633392
C1R	0.161063	0.287589	0.4538
STAT2	0.158537	0.437766	0.603664
KRT10	0.153382	0.740803	0.851615
APOA2	0.148238	0.338492	0.512911
LAMP2	0.146894	0.649683	0.779245
NIPBL	0.146683	0.807172	0.911785
FCN3	0.143071	0.62465	0.757001
HPX	0.141119	0.24591	0.40821
QSOX1	0.139564	0.498681	0.66331
C3	0.138551	0.453626	0.619259
PF4	0.130028	0.724238	0.839183
APOA1	0.12804	0.480261	0.64293
PGLYRP2	0.124729	0.437612	0.603664
AMBP	0.104045	0.477772	0.641668
FN1	0.0955377	0.809238	0.911785
FBLN1	0.0903914	0.718	0.839183
EIF3A	0.0881904	0.895536	0.952942
HABP2	0.0871445	0.62527	0.757001
C4A	0.0848139	0.78034	0.887236
VASN	0.0808969	0.817311	0.911785
GC	0.0796169	0.555227	0.713159
ALB	0.078656	0.572778	0.722501
CFAP70	0.0778736	0.884805	0.951658
LCAT	0.0776853	0.696333	0.820961
ZC4H2	0.0735431	0.815845	0.911785
APOLD1	0.0662787	0.849222	0.932997
BNC2	0.0649095	0.711967	0.834651
THBS1	0.0628204	0.865522	0.940292
CFD	0.0499239	0.87223	0.942644
PROCR	0.0489273	0.890293	0.951999
HSP90B1	0.0475546	0.925952	0.970379
CA2	0.0448965	0.941852	0.97231
LUM	0.0433073	0.860195	0.936958
ITIH3	0.0416409	0.891627	0.951999
CP	0.0386619	0.842485	0.93235
C5	0.0383797	0.869024	0.941632
TNXB	0.0381508	0.903089	0.953643
ZNF844	0.038053	0.933336	0.970763
C6	0.0357195	0.852887	0.9339
GCN1	0.0265161	0.92913	0.970763
NCAM1	0.0204488	0.983666	0.991315
APOL1	0.0184945	0.93932	0.97231
ASS1	0.0184754	0.996688	0.996688
COMP	0.0179918	0.974907	0.989209
CD14	0.017725	0.94094	0.97231
STPG4	0.0125578	0.981819	0.991315
KRT6A	0.0077524	0.995974	0.996688
PEBP1	0.00430379	0.971178	0.987841
CFHR1	0.00198812	0.990362	0.995158
WDR11	0.00154949	0.984149	0.991315
HBD	-0.00263002	0.965376	0.986115
C4B	-0.00467263	0.967105	0.986115
C1RL	-0.00889669	0.94957	0.974432
CAMP	-0.0101556	0.950952	0.974432
CFP	-0.0120558	0.944538	0.972663
ECM1	-0.0177753	0.931607	0.970763
MAN1A1	-0.025777	0.892356	0.951999
PDE4D	-0.0303291	0.915354	0.961701
LCP1	-0.0328254	0.900244	0.953643
LAP3	-0.033872	0.909969	0.95847
DNAAF4	-0.0400489	0.902392	0.953643
HBA1	-0.0434035	0.885157	0.951658
GALE	-0.0490547	0.805095	0.911785
MUC5B	-0.0567873	0.859835	0.936958
HBB	-0.0573667	0.848206	0.932997
IGF2	-0.0583209	0.839581	0.931621
SPATA5	-0.0667301	0.849814	0.932997
DBH	-0.0720543	0.83516	0.929199
HPR	-0.0810966	0.749937	0.859735
CLEC3B	-0.0811362	0.722713	0.839183
LGALS3BP	-0.0853588	0.765865	0.873171
CENPH	-0.0867229	0.816283	0.911785
C1QB	-0.102283	0.685276	0.810227
IGFALS	-0.106486	0.61828	0.756892
APOF	-0.107164	0.658645	0.787716
CFHR4	-0.108942	0.737849	0.850576
SERPINA7	-0.110399	0.518862	0.675158
A1BG	-0.111431	0.381528	0.553616
SERPINA1	-0.12572	0.361445	0.535345
GP5	-0.133559	0.725944	0.839183
IGHV3-15	-0.134641	0.68041	0.806772
CNKSR1	-0.145225	0.613136	0.753957
ITIH2	-0.152308	0.506613	0.664489
IGFBP3	-0.163462	0.586475	0.730892
HP	-0.178616	0.550344	0.709294
TTLL3	-0.180023	0.482835	0.644297
AHSG	-0.186628	0.223615	0.385063
CST3	-0.188948	0.505406	0.664489
SH3BGRL3	-0.204306	0.644757	0.775577
APOA5	-0.205965	0.760915	0.869917
IGHG3	-0.211101	0.358099	0.534573
ITIH1	-0.215538	0.338645	0.512911
CHI3L1	-0.224083	0.613133	0.753957
TPI1	-0.224827	0.584552	0.730892
IL1RL1	-0.235249	0.705445	0.829348
HGFAC	-0.23971	0.229977	0.388205
IGHV3-72	-0.240674	0.584959	0.730892
NRP1	-0.264914	0.504057	0.664489
FETUB	-0.282904	0.190158	0.343112
PRDX2	-0.2917	0.501528	0.664489
CD44	-0.301624	0.274569	0.446848
LDHB	-0.31057	0.399063	0.565226
IGLV2-14	-0.326237	0.470242	0.635669
FERMT3	-0.326324	0.387957	0.55518
IGKV3D-7	-0.331719	0.560594	0.713159
ORM1	-0.337437	0.106008	0.210494
LRG1	-0.342683	0.0914468	0.186032
CD93	-0.351743	0.42947	0.602129
ORM2	-0.358061	0.0616798	0.134722
BLVRB	-0.362302	0.437838	0.603664
IGHV6-1	-0.369438	0.0883398	0.18149
ZGRF1	-0.375621	0.163483	0.309796
IGHV2-5	-0.385087	0.38506	0.553891
GP1BA	-0.387158	0.363142	0.535345
IGLV4-69	-0.389627	0.172989	0.322622
CETP	-0.413743	0.136924	0.263072
IGHM	-0.42902	0.0536458	0.119693
IGKV4-1	-0.434744	0.0208164	0.0560963
SCP2	-0.438857	0.39257	0.559851
DPP4	-0.447722	0.180215	0.329467
MYH7	-0.451014	0.243435	0.405725
LPA	-0.477042	0.222536	0.385063
IGLV5-52	-0.497137	0.360411	0.535345
IGLV2-11	-0.506213	0.176168	0.323495
TAGLN2	-0.511078	0.371986	0.543571
ERCC6	-0.52077	0.350051	0.526345
IGKV2D-24	-0.53716	0.0445182	0.103792
RAB27B	-0.547879	0.266536	0.435483
EHHADH	-0.556082	0.284679	0.4538
C9	-0.561124	0.0158176	0.0443533
IGHV4-28	-0.570469	0.0270818	0.0693762
RAB11A	-0.572115	0.214178	0.376627
ACAN	-0.579281	0.223541	0.385063
IGHV3-7	-0.583849	0.0285671	0.0714177
IGHV3-35	-0.624336	0.0150039	0.042648
B2M	-0.626266	0.043909	0.102951
CDH5	-0.641082	0.0107274	0.0321282
PARVB	-0.642489	0.363777	0.535345
ACTA1	-0.647393	0.238571	0.400837
TLN1	-0.650321	0.27871	0.448312
IGLL5	-0.668231	6.36e-05	0.000659893
IGHA1	-0.670333	0.00385159	0.0146643
IGKV1-17	-0.682883	0.000847502	0.00434214
IGLC7	-0.689739	0.0235186	0.0617735
PRDX6	-0.691556	0.0629773	0.136836
IGLV1-51	-0.694714	0.00270435	0.0105878
IGHV3-13	-0.700789	0.0103216	0.0314842
PNPLA8	-0.702845	0.017219	0.0476393
IGHV5-10-1	-0.709305	0.226978	0.387638
IGKV3D-20	-0.712493	0.000607483	0.00340683
IGKV2-28	-0.716286	0.00508336	0.017821
IGLV3-16	-0.74083	0.0172159	0.0476393
IGLV6-57	-0.743666	0.0412551	0.0972778
VCL	-0.744226	0.0737373	0.15455
LILRA3	-0.760815	0.0749255	0.156252
IGHV3-73	-0.763832	0.000393851	0.00263626
HNRNPR	-0.764502	0.00590639	0.0199281
CFHR5	-0.785097	0.030264	0.074317
IGHV5-51	-0.786016	0.0017397	0.00721974
IGHV1-46	-0.786159	0.000454594	0.00290241
NDUFC1	-0.790731	0.0988029	0.199045
IGHV3-30	-0.797832	0.000261783	0.00190597
IGHV3-74	-0.810107	0.00826447	0.0263827
IGHV3-49	-0.816358	0.00733389	0.0237779
AVIL	-0.821526	0.0489738	0.112288
IGKV1D-16	-0.821855	0.109887	0.216129
IGLV1-47	-0.828694	0.000415236	0.00269255
IGKV1-8	-0.835846	0.00104255	0.00497314
IGKV2D-30	-0.847616	0.0187598	0.0512192
YWHAZ	-0.849351	0.122652	0.237853
IGHV1-45	-0.857587	0.00999724	0.0307323
IGKV2D-29	-0.863391	0.00171545	0.00719103
IGLC3	-0.868069	3.45e-07	7.96e-06
TEX51	-0.878395	0.00238432	0.00951437
IGLV2-23	-0.878417	0.0321958	0.0781361
IGLV3-27	-0.88038	0.00782386	0.0251698
IGHG1	-0.889557	2.55e-07	6.62e-06
CD163	-0.890378	0.00103384	0.00497314
IGHV3-64D	-0.892003	0.000377257	0.00256659
IGLV3-25	-0.898724	0.000119764	0.00112959
XRN2	-0.900913	0.010761	0.0321282
IGLV8-61	-0.902179	0.00034439	0.00238203
IGHG2	-0.906946	0.000243577	0.0018379
IGHV3-9	-0.910776	0.0042332	0.0154103
PZP	-0.917864	0.0282875	0.0714177
PFN1	-0.917929	0.0977029	0.197789
IGHV3-38-3	-0.918392	0.0484931	0.112288
CHL1	-0.958323	0.00471212	0.016858
IGKV3-15	-0.964129	6.64e-06	9.84e-05
PPIA	-0.966416	0.0499751	0.113331
FLNA	-0.968676	0.026342	0.0679002
IGKC	-0.974728	0.000179177	0.00148717
IGKV6D-21	-0.982329	0.000836268	0.00433814
IGKV3D-11	-0.987603	3.21e-07	7.83e-06
ACTB	-1.00658	0.0727255	0.153204
IGHV3-38	-1.00672	0.000557353	0.00321252
IGKV1-27	-1.01075	0.000523926	0.00314641
CD5L	-1.02969	1.12e-05	0.000150288
IGHV1-2	-1.0401	6.87e-05	0.000695878
IGKV1-16	-1.04137	0.00940258	0.0295612
IGKV1-39	-1.04357	4.51e-05	0.000492678
LYZ	-1.04972	0.000239564	0.0018379
IGLV3-19	-1.0722	0.000202724	0.00159167
IGLV7-43	-1.07412	9.25e-05	0.000892608
CHST9	-1.07485	0.000592435	0.00336795
IGKV1D-33	-1.0929	0.000703723	0.00379279
IGHV4-34	-1.10942	8.31e-09	4.31e-07
IGLV1-40	-1.12366	5.89e-05	0.000626687
COL6A3	-1.12424	0.000627774	0.00347368
MMRN2	-1.1404	0.000858922	0.00434698
JCHAIN	-1.14538	2.08e-05	0.000246986
PKM	-1.15371	0.0121935	0.0358888
IGKV1D-8	-1.16565	0.0125252	0.0363495
NOMO1	-1.17068	2.57e-05	0.000292468
GAPDH	-1.20402	0.0261286	0.0677711
IGLV3-21	-1.21173	0.00241832	0.00955814
IGHV3-64	-1.22729	0.000203273	0.00159167
RAP1B	-1.24787	0.0379518	0.0905172
IGKV3-20	-1.2493	1.72e-08	7.94e-07
IGKV1-5	-1.29688	0.00878609	0.0278338
IGKV1-12	-1.32056	4.8e-06	7.66e-05
IGKV3D-15	-1.34449	2.7e-09	1.87e-07
TFPI	-1.40011	0.00109168	0.00514826
IGLV2-18	-1.405	0.000537453	0.00314641
IGHV2-26	-1.41842	2.56e-06	4.61e-05
IGHV3-43	-1.42532	0.00723297	0.0236353
IGLV2-8	-1.43274	9.83e-06	0.000135966
ADARB1	-1.46747	6.22e-09	3.69e-07
IGKJ1	-1.4776	1.12e-07	3.32e-06
IGHV4-4	-1.49631	0.00153667	0.00681976
C17orf50	-1.50685	0.00104256	0.00497314
IGKV6-21	-1.5632	0.000172508	0.00148717
RSU1	-1.58072	0.00160905	0.00681976
IGHV1-18	-1.58139	0.00448796	0.0161957
TUBA1B	-1.72693	0.00156846	0.00681976
CRISP3	-1.75496	4.71e-08	1.95e-06
IGHG4	-1.77778	5.84e-06	8.98e-05
IGLV3-9	-1.78303	5.19e-10	5.39e-08
SYNE2	-1.88058	0.00161045	0.00681976
IGHD	-1.91531	1.54e-05	0.000199776
DEFA1	-1.94519	6.01e-08	2.27e-06
CA6	-1.95573	4.36e-07	9.53e-06
IGHV2-70D	-2.25419	0.000486539	0.0030593
IGLV3-1	-2.3111	7.59e-10	6.3e-08
KRT16	-2.73844	1.83e-05	0.000229759
PDZK1IP1	-3.01774	6.72e-07	1.39e-05
IGKV1D-13	-3.24471	3.75e-06	6.41e-05
