## Supplementary material for "Proteomics profiling of serum and liver in GSD Ia and Ib patients: insights into complication mechanisms and circulation biomarkers": Table S6

### Sheet: BP_IavsWT
Table S6. Biological processes (BP) changes of GSD Ia patients compared with controls (GSD Ia vs. Control) in the serum or plasma.
Category	ID	Term	Count	%	PValue	Genes	List Total	Pop Hits	Pop Total	Fold Enrichment	Bonferroni	Benjamini	FDR
GOTERM_BP_DIRECT	GO:0007596	blood coagulation	18	11.3924	3.86e-18	FGB, SERPINA1, SERPIND1, F10, PROS1, SERPINA10, PROZ, F13A1, PTPRJ, GP1BA, TFPI, KNG1, F7, PROCR, F9, PROC, KLKB1, HGFAC	156	101	19416	22.1813	4.3e-15	4.3e-15	4.08e-15
GOTERM_BP_DIRECT	GO:0006958	complement activation, classical pathway	13	8.22785	1.31e-15	IGHM, CFI, C8B, C8A, C2, C3, IGHG4, IGHG1, C5, IGHG2, C8G, MASP2, CFB	156	46	19416	35.1739	1.48e-12	7.31e-13	6.94e-13
GOTERM_BP_DIRECT	GO:0016064	immunoglobulin mediated immune response	14	8.86076	4.38e-12	IGHV3-38-3, IGHM, IGHV3-72, IGHV3-73, IGHV3-30, IGHV3-74, IGHV3-64, IGHV1-2, IGHV1-46, IGHV3-49, IGLL5, IGLC3, IGHV1-69-2, IGHV3-9	156	110	19416	15.8406	4.87e-09	1.62e-09	1.54e-09
GOTERM_BP_DIRECT	GO:0006957	complement activation, alternative pathway	8	5.06329	1.94e-11	CFD, C3, C5, C8G, CFHR5, C8B, C8A, CFB	156	16	19416	62.2308	2.16e-08	5.4e-09	5.13e-09
GOTERM_BP_DIRECT	GO:0006956	complement activation	9	5.6962	6.94e-11	CFD, C3, FCN3, C8G, CFHR5, C8B, C8A, CFB, C2	156	30	19416	37.3385	7.72e-08	1.54e-08	1.46e-08
GOTERM_BP_DIRECT	GO:0043691	reverse cholesterol transport	7	4.43038	2.7e-09	CETP, APOC2, APOA2, APOC3, APOA1, APOE, CES1	156	17	19416	51.2489	3.01e-06	5.01e-07	4.76e-07
GOTERM_BP_DIRECT	GO:0042730	fibrinolysis	7	4.43038	5.85e-09	FGB, FGA, PROS1, KRT1, FGG, GP1BA, KLKB1	156	19	19416	45.8543	6.51e-06	9.3e-07	8.82e-07
GOTERM_BP_DIRECT	GO:0006869	lipid transport	11	6.96203	9.81e-09	CETP, APOC2, APOC1, APOA2, APOC4, APOC3, APOA1, APOD, APOE, PLTP, SERPINA5	156	103	19416	13.292	1.09e-05	1.36e-06	1.29e-06
GOTERM_BP_DIRECT	GO:0034375	high-density lipoprotein particle remodeling	7	4.43038	1.15e-08	CETP, APOC1, APOA2, APOC3, APOA1, APOE, PLTP	156	21	19416	41.4872	1.28e-05	1.43e-06	1.35e-06
GOTERM_BP_DIRECT	GO:0033700	phospholipid efflux	6	3.79747	3.71e-08	APOC2, APOC1, APOA2, APOC3, APOA1, APOE	156	13	19416	57.4438	4.13e-05	4.13e-06	3.92e-06
GOTERM_BP_DIRECT	GO:0006955	immune response	20	12.6582	4.7e-08	IGHV3-30, IGHV1-2, IGLV5-52, PRG2, PRG4, IGHV1-46, PPBP, C8B, C8A, IGKV3D-15, C3, IL1RL1, VTN, IGKV2D-29, IGLV5-45, IGKV1-12, IGKV3-15, IGKV3D-7, IGHV3-9, IGKV3-20	156	529	19416	4.70554	5.24e-05	4.76e-06	4.52e-06
GOTERM_BP_DIRECT	GO:0030195	negative regulation of blood coagulation	6	3.79747	5.74e-08	VTN, PROC, APOE, TFPI, KNG1, PF4	156	14	19416	53.3407	6.39e-05	5.33e-06	5.05e-06
GOTERM_BP_DIRECT	GO:0033344	cholesterol efflux	7	4.43038	1.19e-07	APOC2, APOC1, APOA2, APOC3, APOA1, APOE, APOB	156	30	19416	29.041	0.000132	1.02e-05	9.67e-06
GOTERM_BP_DIRECT	GO:0072378	blood coagulation, fibrin clot formation	5	3.16456	1.34e-07	FGB, FGA, FGG, F13A1, FBLN1	156	7	19416	88.9011	0.000149	1.07e-05	1.01e-05
GOTERM_BP_DIRECT	GO:0002250	adaptive immune response	18	11.3924	2.5e-07	FGB, FGA, IGHM, IGHV3-72, IGLV5-52, IGKV3D-15, IGHG4, IGHG1, IGKV2D-29, IGKJ1, IGHG2, IGLV5-45, IGKV1-12, IGKV3-15, IGLC3, IGKV3D-7, IGHV3-9, IGKV3-20	156	473	19416	4.73638	0.000278	1.85e-05	1.76e-05
GOTERM_BP_DIRECT	GO:0070328	triglyceride homeostasis	7	4.43038	3.15e-07	CETP, PNPLA8, APOC2, APOC4, APOC3, APOA1, APOE	156	35	19416	24.8923	0.00035	2.19e-05	2.08e-05
GOTERM_BP_DIRECT	GO:0006953	acute-phase response	7	4.43038	7.21e-07	CRP, ITIH4, ORM1, SERPINA1, AHSG, FN1, LBP	156	40	19416	21.7808	0.000802	4.72e-05	4.48e-05
GOTERM_BP_DIRECT	GO:0006508	proteolysis	18	11.3924	4.66e-06	CFD, FCN3, F10, CFI, MST1, HTRA1, PROZ, PEPD, C2, F7, F9, PROC, MASP2, LAP3, CTSD, KLKB1, HGFAC, CFB	156	586	19416	3.82305	0.00517511	0.000274	0.00026
GOTERM_BP_DIRECT	GO:0071402	cellular response to lipoprotein particle stimulus	4	2.53165	4.93e-06	APOA2, APOA1, APOE, APOB	156	5	19416	99.5692	0.00547421	0.000274	0.00026
GOTERM_BP_DIRECT	GO:0034382	chylomicron remnant clearance	4	2.53165	4.93e-06	APOC2, APOC1, APOC3, APOE	156	5	19416	99.5692	0.00547421	0.000274	0.00026
GOTERM_BP_DIRECT	GO:0031640	killing of cells of another organism	8	5.06329	9.62e-06	C5, C8G, PPBP, C8B, GAPDH, C8A, KNG1, PF4	156	93	19416	10.7064	0.0106498	0.00051	0.000484
GOTERM_BP_DIRECT	GO:0006641	triglyceride metabolic process	6	3.79747	1.08e-05	CETP, TNXB, APOC1, APOA2, APOC3, APOE	156	37	19416	20.183	0.0119257	0.00053	0.000503
GOTERM_BP_DIRECT	GO:0034374	low-density lipoprotein particle remodeling	5	3.16456	1.1e-05	CETP, APOA2, APOE, APOB, AGT	156	18	19416	34.5726	0.0121215	0.00053	0.000503
GOTERM_BP_DIRECT	GO:0042159	lipoprotein catabolic process	4	2.53165	1.71e-05	APOC2, APOE, APOB, CTSD	156	7	19416	71.1209	0.0188086	0.00076	0.000721
GOTERM_BP_DIRECT	GO:0034384	high-density lipoprotein particle clearance	4	2.53165	1.71e-05	APOC2, APOA2, APOA1, APOE	156	7	19416	71.1209	0.0188086	0.00076	0.000721
GOTERM_BP_DIRECT	GO:0042157	lipoprotein metabolic process	5	3.16456	2.55e-05	APOC1, APOA2, APOC3, APOA1, APOE	156	22	19416	28.2867	0.0280369	0.00109373	0.00103772
GOTERM_BP_DIRECT	GO:0032489	regulation of Cdc42 protein signal transduction	4	2.53165	2.71e-05	NRP1, APOC3, APOA1, APOE	156	8	19416	62.2308	0.0297508	0.00111859	0.0010613
GOTERM_BP_DIRECT	GO:1900026	positive regulation of substrate adhesion-dependent cell spreading	6	3.79747	3.2e-05	FGB, FGA, NRP1, FGG, FLNA, APOA1	156	46	19416	16.2341	0.0349816	0.0012717	0.00120657
GOTERM_BP_DIRECT	GO:0042632	cholesterol homeostasis	8	5.06329	3.84e-05	CETP, APOC2, APOA2, APOC3, APOA1, APOE, APOB, CES1	156	115	19416	8.65819	0.0418763	0.00145282	0.00137841
GOTERM_BP_DIRECT	GO:1905920	positive regulation of CoA-transferase activity	4	2.53165	4.05e-05	APOA2, APOA1, APOE, AGT	156	9	19416	55.3162	0.0440391	0.00145282	0.00137841
GOTERM_BP_DIRECT	GO:0001867	complement activation, lectin pathway	4	2.53165	4.05e-05	FCN3, KRT1, MASP2, MASP1	156	9	19416	55.3162	0.0440391	0.00145282	0.00137841
GOTERM_BP_DIRECT	GO:0031638	zymogen activation	5	3.16456	4.34e-05	F9, CD5L, MASP1, KLKB1, HGFAC	156	25	19416	24.8923	0.0471229	0.00150839	0.00143114
GOTERM_BP_DIRECT	GO:0045087	innate immune response	16	10.1266	4.74e-05	FGB, CRP, FGA, IGHM, CFI, ADARB1, C8B, C8A, C2, C5, VNN1, MASP2, CD14, LBP, S100A9, CAMP	156	564	19416	3.53082	0.0514364	0.00157773	0.00149693
GOTERM_BP_DIRECT	GO:0070527	platelet aggregation	6	3.79747	4.82e-05	FGB, COMP, FGA, FGG, FLNA, ACTB	156	50	19416	14.9354	0.0522307	0.00157773	0.00149693
GOTERM_BP_DIRECT	GO:0008203	cholesterol metabolic process	7	4.43038	5.72e-05	CETP, APOC1, APOA2, APOA1, APOE, APOB, CES1	156	84	19416	10.3718	0.0616395	0.00181769	0.0017246
GOTERM_BP_DIRECT	GO:0031639	plasminogen activation	4	2.53165	7.86e-05	FGB, FGA, FGG, KLKB1	156	11	19416	45.2587	0.0837225	0.00242868	0.0023043
GOTERM_BP_DIRECT	GO:0006954	inflammatory response	13	8.22785	0.000157	CRP, ORM1, CD5L, PPBP, KNG1, C3, IL1RL1, C5, VNN1, CHI3L1, CD14, S100A9, PF4	156	424	19416	3.81604	0.160426	0.00472559	0.00448358
GOTERM_BP_DIRECT	GO:0051258	protein polymerization	4	2.53165	0.000313	FGB, FGA, VTN, FGG	156	17	19416	29.2851	0.293843	0.0091543	0.00868548
GOTERM_BP_DIRECT	GO:0010903	negative regulation of very-low-density lipoprotein particle remodeling	3	1.89873	0.000376	APOA2, APOC3, APOA1	156	4	19416	93.3462	0.341976	0.010019	0.00950587
GOTERM_BP_DIRECT	GO:0010916	negative regulation of very-low-density lipoprotein particle clearance	3	1.89873	0.000376	APOC2, APOC1, APOC3	156	4	19416	93.3462	0.341976	0.010019	0.00950587
GOTERM_BP_DIRECT	GO:0032375	negative regulation of cholesterol transport	3	1.89873	0.000376	APOC2, APOC1, APOA2	156	4	19416	93.3462	0.341976	0.010019	0.00950587
GOTERM_BP_DIRECT	GO:0019731	antibacterial humoral response	6	3.79747	0.000378	IGHM, IGHG4, IGHG1, IGHG2, IGKV3-20, CAMP	156	77	19416	9.6983	0.343529	0.010019	0.00950587
GOTERM_BP_DIRECT	GO:0090205	positive regulation of cholesterol metabolic process	3	1.89873	0.000623	APOA1, APOE, CES1	156	5	19416	74.6769	0.5004	0.0157666	0.0149592
GOTERM_BP_DIRECT	GO:0045833	negative regulation of lipid metabolic process	3	1.89873	0.000623	APOC2, APOC1, APOC3	156	5	19416	74.6769	0.5004	0.0157666	0.0149592
GOTERM_BP_DIRECT	GO:0030301	cholesterol transport	4	2.53165	0.000893	CETP, APOA2, APOA1, APOB	156	24	19416	20.7436	0.63001	0.0220852	0.0209542
GOTERM_BP_DIRECT	GO:0042158	lipoprotein biosynthetic process	3	1.89873	0.00093	APOA1, APOE, APOB	156	6	19416	62.2308	0.644994	0.022503	0.0213506
GOTERM_BP_DIRECT	GO:0048844	artery morphogenesis	4	2.53165	0.00100878	COMP, NRP1, APOE, APOB	156	25	19416	19.9138	0.674809	0.0238889	0.0226654
GOTERM_BP_DIRECT	GO:0010875	positive regulation of cholesterol efflux	4	2.53165	0.00126801	APOA1, APOE, PLTP, CES1	156	27	19416	18.4387	0.75639	0.0294019	0.0278962
GOTERM_BP_DIRECT	GO:0034372	very-low-density lipoprotein particle remodeling	3	1.89873	0.00129524	CETP, APOC2, APOE	156	7	19416	53.3407	0.763672	0.0294204	0.0279137
GOTERM_BP_DIRECT	GO:0050853	B cell receptor signaling pathway	5	3.16456	0.00134618	IGHM, IGHG4, IGHG1, IGHG2, IGLC3	156	60	19416	10.3718	0.776715	0.029966	0.0284313
GOTERM_BP_DIRECT	GO:0048261	negative regulation of receptor-mediated endocytosis	3	1.89873	0.00171794	APOC2, APOC1, APOC3	156	8	19416	46.6731	0.852468	0.0374691	0.0355502
GOTERM_BP_DIRECT	GO:0007160	cell-matrix adhesion	6	3.79747	0.00175058	FGB, FGA, VTN, TNXB, FGG, FN1	156	108	19416	6.91453	0.85774	0.0374691	0.0355502
GOTERM_BP_DIRECT	GO:0032757	positive regulation of interleukin-8 production	5	3.16456	0.00181238	APOA2, CHI3L1, CD14, LBP, CAMP	156	65	19416	9.57396	0.867213	0.0380599	0.0361108
GOTERM_BP_DIRECT	GO:0045907	positive regulation of vasoconstriction	4	2.53165	0.00190366	FGB, FGA, FGG, DBH	156	31	19416	16.0596	0.880063	0.0388026	0.0368154
GOTERM_BP_DIRECT	GO:0030168	platelet activation	5	3.16456	0.00191747	FGB, FGA, FGG, GP1BA, PF4	156	66	19416	9.4289	0.881896	0.0388026	0.0368154
GOTERM_BP_DIRECT	GO:0010951	negative regulation of endopeptidase activity	4	2.53165	0.00249033	VTN, SERPIND1, FETUB, GAPDH	156	34	19416	14.6425	0.937663	0.0494954	0.0469606
GOTERM_BP_DIRECT	GO:0034380	high-density lipoprotein particle assembly	3	1.89873	0.00273216	APOA2, APOA1, APOE	156	10	19416	37.3385	0.952406	0.0524291	0.0497441
GOTERM_BP_DIRECT	GO:0002544	chronic inflammatory response	3	1.89873	0.00273216	VNN1, S100A9, CAMP	156	10	19416	37.3385	0.952406	0.0524291	0.0497441
GOTERM_BP_DIRECT	GO:2000352	negative regulation of endothelial cell apoptotic process	4	2.53165	0.00317762	FGB, FGA, CDH5, FGG	156	37	19416	13.4553	0.971054	0.059944	0.0568741
GOTERM_BP_DIRECT	GO:0002752	cell surface pattern recognition receptor signaling pathway	3	1.89873	0.00332185	FCN3, CD14, LBP	156	11	19416	33.9441	0.97536	0.0606101	0.0575061
GOTERM_BP_DIRECT	GO:0090277	positive regulation of peptide hormone secretion	3	1.89873	0.00332185	FGB, FGA, FGG	156	11	19416	33.9441	0.97536	0.0606101	0.0575061
GOTERM_BP_DIRECT	GO:0051873	killing by host of symbiont cells	3	1.89873	0.00396539	GAPDH, CAMP, PF4	156	12	19416	31.1154	0.987993	0.0711851	0.0675395
GOTERM_BP_DIRECT	GO:0061844	antimicrobial humoral immune response mediated by antimicrobial peptide	6	3.79747	0.00458797	PPBP, GAPDH, S100A9, KNG1, CAMP, PF4	156	135	19416	5.53162	0.994013	0.0798261	0.075738
GOTERM_BP_DIRECT	GO:0034379	very-low-density lipoprotein particle assembly	3	1.89873	0.0046619	APOC1, APOC3, APOB	156	13	19416	28.7219	0.994488	0.0798261	0.075738
GOTERM_BP_DIRECT	GO:0010572	positive regulation of platelet activation	3	1.89873	0.0046619	FLNA, PTPRJ, GP1BA	156	13	19416	28.7219	0.994488	0.0798261	0.075738
GOTERM_BP_DIRECT	GO:0034116	positive regulation of heterotypic cell-cell adhesion	3	1.89873	0.00541051	FGB, FGA, FGG	156	14	19416	26.6703	0.997614	0.0912408	0.0865681
GOTERM_BP_DIRECT	GO:0050766	positive regulation of phagocytosis	4	2.53165	0.00828479	AHSG, APOA2, APOA1, PTPRJ	156	52	19416	9.57396	0.999905	0.137626	0.130578
GOTERM_BP_DIRECT	GO:0050995	negative regulation of lipid catabolic process	3	1.89873	0.009905	APOC1, APOA2, APOC3	156	19	19416	19.6518	0.999985	0.159772	0.15159
GOTERM_BP_DIRECT	GO:0042310	vasoconstriction	3	1.89873	0.009905	CRP, DBH, AGT	156	19	19416	19.6518	0.999985	0.159772	0.15159
GOTERM_BP_DIRECT	GO:0010744	positive regulation of macrophage derived foam cell differentiation	3	1.89873	0.0109483	APOB, AGT, PF4	156	20	19416	18.6692	0.999995	0.174079	0.165164
GOTERM_BP_DIRECT	GO:0030593	neutrophil chemotaxis	4	2.53165	0.0122491	PPBP, LBP, S100A9, PF4	156	60	19416	8.29744	0.999999	0.192017	0.182183
GOTERM_BP_DIRECT	GO:0018149	peptide cross-linking	3	1.89873	0.013173	KRT1, FN1, F13A1	156	22	19416	16.972	1	0.199087	0.188891
GOTERM_BP_DIRECT	GO:0045921	positive regulation of exocytosis	3	1.89873	0.013173	FGB, FGA, FGG	156	22	19416	16.972	1	0.199087	0.188891
GOTERM_BP_DIRECT	GO:0032760	positive regulation of tumor necrosis factor production	5	3.16456	0.0132367	ORM1, PTPRJ, CD14, LBP, PF4	156	114	19416	5.45884	1	0.199087	0.188891
GOTERM_BP_DIRECT	GO:0046470	phosphatidylcholine metabolic process	3	1.89873	0.0155763	CETP, APOA1, GPLD1	156	24	19416	15.5577	1	0.229869	0.218097
GOTERM_BP_DIRECT	GO:0010595	positive regulation of endothelial cell migration	4	2.53165	0.0158234	NRP1, SPARC, GPLD1, AGT	156	66	19416	7.54312	1	0.229869	0.218097
GOTERM_BP_DIRECT	GO:0060621	negative regulation of cholesterol import	2	1.26582	0.0159029	APOA2, APOC3	156	2	19416	124.462	1	0.229869	0.218097
GOTERM_BP_DIRECT	GO:0010628	positive regulation of gene expression	10	6.32911	0.0202689	CRP, ACTA1, CDH5, GSN, MST1, FN1, MSN, FBLN1, APOB, PF4	156	505	19416	2.46458	1	0.289222	0.27441
GOTERM_BP_DIRECT	GO:0051897	positive regulation of phosphatidylinositol 3-kinase/protein kinase B signal transduction	6	3.79747	0.0206394	PROS1, IGF2, FN1, CHI3L1, PTPRJ, AGT	156	196	19416	3.81005	1	0.290781	0.275889
GOTERM_BP_DIRECT	GO:1902042	negative regulation of extrinsic apoptotic signaling pathway via death domain receptors	3	1.89873	0.0223263	FGB, FGA, FGG	156	29	19416	12.8753	1	0.307497	0.291749
GOTERM_BP_DIRECT	GO:0018158	protein oxidation	2	1.26582	0.0237599	APOA2, APOA1	156	3	19416	82.9744	1	0.307497	0.291749
GOTERM_BP_DIRECT	GO:0034447	very-low-density lipoprotein particle clearance	2	1.26582	0.0237599	APOC1, APOE	156	3	19416	82.9744	1	0.307497	0.291749
GOTERM_BP_DIRECT	GO:0035606	peptidyl-cysteine S-trans-nitrosylation	2	1.26582	0.0237599	GAPDH, S100A9	156	3	19416	82.9744	1	0.307497	0.291749
GOTERM_BP_DIRECT	GO:0034370	triglyceride-rich lipoprotein particle remodeling	2	1.26582	0.0237599	APOC2, APOA2	156	3	19416	82.9744	1	0.307497	0.291749
GOTERM_BP_DIRECT	GO:1904237	positive regulation of substrate-dependent cell migration, cell attachment to substrate	2	1.26582	0.0237599	FN1, FBLN1	156	3	19416	82.9744	1	0.307497	0.291749
GOTERM_BP_DIRECT	GO:0097278	complement-dependent cytotoxicity	2	1.26582	0.0237599	C3, IGHG1	156	3	19416	82.9744	1	0.307497	0.291749
GOTERM_BP_DIRECT	GO:0070374	positive regulation of ERK1 and ERK2 cascade	6	3.79747	0.0245557	FGB, FGA, NRP1, FGG, CHI3L1, APOE	156	205	19416	3.64278	1	0.314144	0.298055
GOTERM_BP_DIRECT	GO:0043407	negative regulation of MAP kinase activity	3	1.89873	0.0253075	PTPRJ, APOE, AGT	156	31	19416	12.0447	1	0.320082	0.303689
GOTERM_BP_DIRECT	GO:0050731	positive regulation of peptidyl-tyrosine phosphorylation	4	2.53165	0.0297186	VTN, NRP1, IGF2, PTPRJ	156	84	19416	5.92674	1	0.371649	0.352616
GOTERM_BP_DIRECT	GO:1902995	positive regulation of phospholipid efflux	2	1.26582	0.0315545	APOA1, APOE	156	4	19416	62.2308	1	0.381741	0.362191
GOTERM_BP_DIRECT	GO:0071635	negative regulation of transforming growth factor beta production	2	1.26582	0.0315545	FN1, FBLN1	156	4	19416	62.2308	1	0.381741	0.362191
GOTERM_BP_DIRECT	GO:0030300	regulation of intestinal cholesterol absorption	2	1.26582	0.0315545	APOA2, APOA1	156	4	19416	62.2308	1	0.381741	0.362191
GOTERM_BP_DIRECT	GO:0001503	ossification	4	2.53165	0.0324981	CLEC3B, AHSG, IGF2, GPLD1	156	87	19416	5.72237	1	0.388928	0.36901
GOTERM_BP_DIRECT	GO:0050728	negative regulation of inflammatory response	5	3.16456	0.033008	CDH5, PROC, KRT1, APOA1, APOE	156	151	19416	4.12124	1	0.390829	0.370813
GOTERM_BP_DIRECT	GO:0050778	positive regulation of immune response	3	1.89873	0.0351413	C8G, C8B, C8A	156	37	19416	10.0915	1	0.411708	0.390623
GOTERM_BP_DIRECT	GO:0055090	acylglycerol homeostasis	2	1.26582	0.0392873	APOA1, APOE	156	5	19416	49.7846	1	0.432938	0.410766
GOTERM_BP_DIRECT	GO:0051180	vitamin transport	2	1.26582	0.0392873	APOA1, GC	156	5	19416	49.7846	1	0.432938	0.410766
GOTERM_BP_DIRECT	GO:0010897	negative regulation of triglyceride catabolic process	2	1.26582	0.0392873	APOC3, GPLD1	156	5	19416	49.7846	1	0.432938	0.410766
GOTERM_BP_DIRECT	GO:1902396	protein localization to bicellular tight junction	2	1.26582	0.0392873	CDH5, FLNA	156	5	19416	49.7846	1	0.432938	0.410766
GOTERM_BP_DIRECT	GO:0043152	induction of bacterial agglutination	2	1.26582	0.0392873	FGB, FGA	156	5	19416	49.7846	1	0.432938	0.410766
GOTERM_BP_DIRECT	GO:0035821	modulation of process of another organism	2	1.26582	0.0392873	S100A9, CAMP	156	5	19416	49.7846	1	0.432938	0.410766
GOTERM_BP_DIRECT	GO:0001974	blood vessel remodeling	3	1.89873	0.0405259	FLNA, DBH, AGT	156	40	19416	9.33462	1	0.442209	0.419562
GOTERM_BP_DIRECT	GO:0045766	positive regulation of angiogenesis	5	3.16456	0.0426234	C3, CDH5, NRP1, CHI3L1, CAMP	156	164	19416	3.79456	1	0.460581	0.436993
GOTERM_BP_DIRECT	GO:0018206	peptidyl-methionine modification	2	1.26582	0.0469587	APOA2, APOA1	156	6	19416	41.4872	1	0.493067	0.467815
GOTERM_BP_DIRECT	GO:0050819	negative regulation of coagulation	2	1.26582	0.0469587	PROCR, PROC	156	6	19416	41.4872	1	0.493067	0.467815
GOTERM_BP_DIRECT	GO:1903142	positive regulation of establishment of endothelial barrier	2	1.26582	0.0469587	CDH5, PROC	156	6	19416	41.4872	1	0.493067	0.467815
GOTERM_BP_DIRECT	GO:0050821	protein stabilization	6	3.79747	0.0489844	LAMP2, APOA2, FLNA, APOA1, GAPDH, CPN2	156	248	19416	3.01117	1	0.509529	0.483435
GOTERM_BP_DIRECT	GO:0016042	lipid catabolic process	4	2.53165	0.0495086	PNPLA8, APOC2, APOC3, CES1	156	103	19416	4.83346	1	0.510213	0.484084
GOTERM_BP_DIRECT	GO:0032722	positive regulation of chemokine production	3	1.89873	0.0501333	IL1RL1, C5, LBP	156	45	19416	8.29744	1	0.511912	0.485695
GOTERM_BP_DIRECT	GO:0006631	fatty acid metabolic process	4	2.53165	0.0506912	C3, TNXB, PNPLA8, EHHADH	156	104	19416	4.78698	1	0.512903	0.486635
GOTERM_BP_DIRECT	GO:1901166	neural crest cell migration involved in autonomic nervous system development	2	1.26582	0.0545693	NRP1, FN1	156	7	19416	35.5604	1	0.537484	0.509957
GOTERM_BP_DIRECT	GO:0051005	negative regulation of lipoprotein lipase activity	2	1.26582	0.0545693	APOC1, APOC3	156	7	19416	35.5604	1	0.537484	0.509957
GOTERM_BP_DIRECT	GO:0002719	negative regulation of cytokine production involved in immune response	2	1.26582	0.0545693	APOA2, APOA1	156	7	19416	35.5604	1	0.537484	0.509957
GOTERM_BP_DIRECT	GO:0050714	positive regulation of protein secretion	3	1.89873	0.056251	FGB, FGA, FGG	156	48	19416	7.77885	1	0.549188	0.521062
GOTERM_BP_DIRECT	GO:0001525	angiogenesis	6	3.79747	0.0608266	NRP1, CD93, FN1, FLNA, PTPRJ, APOD	156	264	19416	2.82867	1	0.57595	0.546454
GOTERM_BP_DIRECT	GO:2000427	positive regulation of apoptotic cell clearance	2	1.26582	0.0621195	C3, C2	156	8	19416	31.1154	1	0.57595	0.546454
GOTERM_BP_DIRECT	GO:0008228	opsonization	2	1.26582	0.0621195	CRP, LBP	156	8	19416	31.1154	1	0.57595	0.546454
GOTERM_BP_DIRECT	GO:0007597	blood coagulation, intrinsic pathway	2	1.26582	0.0621195	FLNA, GP1BA	156	8	19416	31.1154	1	0.57595	0.546454
GOTERM_BP_DIRECT	GO:0010642	negative regulation of platelet-derived growth factor receptor signaling pathway	2	1.26582	0.0621195	PTPRJ, APOD	156	8	19416	31.1154	1	0.57595	0.546454
GOTERM_BP_DIRECT	GO:0051246	regulation of protein metabolic process	2	1.26582	0.0621195	HPX, APOE	156	8	19416	31.1154	1	0.57595	0.546454
GOTERM_BP_DIRECT	GO:0006096	glycolytic process	3	1.89873	0.0626145	PKM, ALDOB, GAPDH	156	51	19416	7.32127	1	0.57595	0.546454
GOTERM_BP_DIRECT	GO:0001932	regulation of protein phosphorylation	3	1.89873	0.066986	CDH5, FN1, APOA1	156	53	19416	7.04499	1	0.603944	0.573014
GOTERM_BP_DIRECT	GO:0048146	positive regulation of fibroblast proliferation	3	1.89873	0.066986	FN1, FBLN1, AGT	156	53	19416	7.04499	1	0.603944	0.573014
GOTERM_BP_DIRECT	GO:0009617	response to bacterium	4	2.53165	0.0672857	CFD, C3, CFB, C2	156	117	19416	4.2551	1	0.603944	0.573014
GOTERM_BP_DIRECT	GO:0051592	response to calcium ion	3	1.89873	0.0692089	FGB, FGA, FGG	156	54	19416	6.91453	1	0.616236	0.584677
GOTERM_BP_DIRECT	GO:0071347	cellular response to interleukin-1	3	1.89873	0.0737262	FGB, FGG, CAMP	156	56	19416	6.66758	1	0.651248	0.617896
GOTERM_BP_DIRECT	GO:0071222	cellular response to lipopolysaccharide	5	3.16456	0.0743811	PPBP, CD14, LBP, CAMP, PF4	156	198	19416	3.14297	1	0.65186	0.618476
GOTERM_BP_DIRECT	GO:0017038	protein import	2	1.26582	0.0770406	LAMP2, APOE	156	10	19416	24.8923	1	0.6647	0.630658
GOTERM_BP_DIRECT	GO:0038060	nitric oxide-cGMP-mediated signaling	2	1.26582	0.0770406	APOE, AGT	156	10	19416	24.8923	1	0.6647	0.630658
GOTERM_BP_DIRECT	GO:0030155	regulation of cell adhesion	3	1.89873	0.0783356	VTN, TNXB, PTPRJ	156	58	19416	6.43767	1	0.669804	0.635501
GOTERM_BP_DIRECT	GO:0098609	cell-cell adhesion	5	3.16456	0.0788358	CDH5, VNN1, TNXB, CD93, CDHR2	156	202	19416	3.08073	1	0.669804	0.635501
GOTERM_BP_DIRECT	GO:0006979	response to oxidative stress	4	2.53165	0.0815204	VNN1, KRT1, SELENOP, APOE	156	127	19416	3.92005	1	0.687365	0.652163
GOTERM_BP_DIRECT	GO:0071223	cellular response to lipoteichoic acid	2	1.26582	0.0844125	CD14, LBP	156	11	19416	22.6294	1	0.7064	0.670223
GOTERM_BP_DIRECT	GO:0009749	response to glucose	3	1.89873	0.0902357	APOA2, COL6A3, GPLD1	156	63	19416	5.92674	1	0.749495	0.711111
GOTERM_BP_DIRECT	GO:0043534	blood vessel endothelial cell migration	2	1.26582	0.0917259	CDH5, APOA1	156	12	19416	20.7436	1	0.750669	0.712225
GOTERM_BP_DIRECT	GO:0051838	cytolysis by host of symbiont cells	2	1.26582	0.0917259	CFHR5, CAMP	156	12	19416	20.7436	1	0.750669	0.712225
GOTERM_BP_DIRECT	GO:0006006	glucose metabolic process	3	1.89873	0.0951362	IGF2, APOD, GAPDH	156	65	19416	5.74438	1	0.772895	0.733313
GOTERM_BP_DIRECT	GO:0034145	positive regulation of toll-like receptor 4 signaling pathway	2	1.26582	0.0989812	CD14, LBP	156	13	19416	19.1479	1	0.798305	0.757422
