## Supplementary material for "Proteomics profiling of serum and liver in GSD Ia and Ib patients: insights into complication mechanisms and circulation biomarkers": Table S7

### Sheet: BP_IbvsWT
Table S7. Biological processes (BP) changes of GSD Ib patients compared with controls (GSD Ib vs. Control) in the serum or plasma.
Category	ID	Term	Count	%	PValue	Genes	List Total	Pop Hits	Pop Total	Fold Enrichment	Bonferroni	Benjamini	FDR
GOTERM_BP_DIRECT	GO:0002250	adaptive immune response	38	32.7586	2.42e-32	IGHV4-4, IGKV2D-30, TRBV4-2, IGHV4-34, IGLV3-1, IGKV3D-11, IGKV3D-15, JCHAIN, IGLV2-8, IGLV3-25, IGLV3-9, IGHG1, IGLV1-47, IGKC, IGKV1-39, IGKV1-17, IGKV2-28, IGKV1-12, IGLC3, IGLV2-18, IGKV6-21, FGB, FGA, IGLC7, IGKV1-5, IGKV3D-20, IGLV7-43, IGKV1D-13, IGKJ1, IGLV1-51, IGLV3-16, IGKV1-27, IGKV6D-21, IGLV2-23, IGHD, IGKV3D-7, IGKV3-20, IGLV3-19	111	473	19416	14.0527	1.42e-29	1.42e-29	1.33e-29
GOTERM_BP_DIRECT	GO:0006955	immune response	34	29.3103	1.46e-25	IGKV2D-30, IGHV4-34, IGLV3-1, IGKV3D-11, IL1RAP, IGKV3D-15, JCHAIN, IGLV2-8, IL1RL1, IGLV3-25, IGLV3-9, IGLV1-47, IGKC, IGKV1-39, IGKV1-17, IGKV2-28, IGKV1-12, IGLV2-18, IGKV6-21, IGKV1-5, IGKV3D-20, DEFA1, PPBP, IGLV7-43, IGKV1D-13, IGLV1-51, IGLV3-16, IGKV1-27, IGKV6D-21, IGLV2-23, IGHD, IGKV3D-7, IGKV3-20, IGLV3-19	111	529	19416	11.2424	8.58e-23	4.29e-23	4.02e-23
GOTERM_BP_DIRECT	GO:0016064	immunoglobulin mediated immune response	12	10.3448	3.09e-11	IGHV4-4, IGHV6-1, IGLC7, IGKC, IGHV4-34, IGLC3, IGHD, IGHV1-69-2, IGHV2-26, IGHV3-38, IGHV3-64D, IGHV5-10-1	111	110	19416	19.0821	1.81e-08	6.04e-09	5.66e-09
GOTERM_BP_DIRECT	GO:0006953	acute-phase response	8	6.89655	2.47e-09	CD163, ORM1, SERPINA1, AHSG, SAA4, F2, ORM2, MBL2	111	40	19416	34.9838	1.45e-06	3.62e-07	3.39e-07
GOTERM_BP_DIRECT	GO:0007596	blood coagulation	10	8.62069	5.84e-09	FGB, PROCR, SERPINA1, SERPINC1, F11, F13A1, F2, HRG, TFPI, HGFAC	111	101	19416	17.3187	3.42e-06	6.84e-07	6.41e-07
GOTERM_BP_DIRECT	GO:0072378	blood coagulation, fibrin clot formation	5	4.31034	3.37e-08	FGB, FGA, FGG, F13A1, FBLN1	111	7	19416	124.942	1.97e-05	3.29e-06	3.08e-06
GOTERM_BP_DIRECT	GO:0042730	fibrinolysis	5	4.31034	3.54e-06	FGB, FGA, FGG, F2, HRG	111	19	19416	46.0313	0.00207234	0.000296	0.000278
GOTERM_BP_DIRECT	GO:0006958	complement activation, classical pathway	6	5.17241	6.07e-06	IGHG1, IGLC7, C7, CFI, IGHD, MBL2	111	46	19416	22.8155	0.00354926	0.000444	0.000416
GOTERM_BP_DIRECT	GO:0031639	plasminogen activation	4	3.44828	2.82e-05	FGB, FGA, F11, FGG	111	11	19416	63.6069	0.0164153	0.00183903	0.00172292
GOTERM_BP_DIRECT	GO:0030168	platelet activation	6	5.17241	3.62e-05	FGB, FGA, FGG, F2, HRG, PF4	111	66	19416	15.9017	0.0209646	0.00199794	0.00187179
GOTERM_BP_DIRECT	GO:0051873	killing by host of symbiont cells	4	3.44828	3.75e-05	DEFA1, CAMP, MBL2, PF4	111	12	19416	58.3063	0.021738	0.00199794	0.00187179
GOTERM_BP_DIRECT	GO:0019731	antibacterial humoral response	6	5.17241	7.61e-05	IGHG1, IGHD, DEFA1, IGKV3-20, CAMP, JCHAIN	111	77	19416	13.63	0.0436052	0.00371523	0.00348065
GOTERM_BP_DIRECT	GO:0045087	innate immune response	13	11.2069	8.49e-05	FGB, FGA, IGLC7, CRISP3, CFI, IL1RAP, ADARB1, JCHAIN, C7, KRT16, CD14, CAMP, MBL2	111	564	19416	4.03182	0.0485231	0.00382598	0.00358441
GOTERM_BP_DIRECT	GO:0008203	cholesterol metabolic process	6	5.17241	0.000115	PON1, APOC1, APOA2, PCSK9, APOA1, CES1	111	84	19416	12.4942	0.0652829	0.00482196	0.0045175
GOTERM_BP_DIRECT	GO:0031640	killing of cells of another organism	6	5.17241	0.000186	IGLC7, C7, PPBP, DEFA1, LYZ, PF4	111	93	19416	11.2851	0.103414	0.0072767	0.00681725
GOTERM_BP_DIRECT	GO:0034375	high-density lipoprotein particle remodeling	4	3.44828	0.000218	APOC1, APOA2, APOA1, PLTP	111	21	19416	33.3179	0.120173	0.00800098	0.0074958
GOTERM_BP_DIRECT	GO:0042157	lipoprotein metabolic process	4	3.44828	0.000252	APOC1, APOA2, PCSK9, APOA1	111	22	19416	31.8034	0.137256	0.00868344	0.00813517
GOTERM_BP_DIRECT	GO:0050853	B cell receptor signaling pathway	5	4.31034	0.000373	IGHG1, IGLC7, IGKC, IGLC3, IGHD	111	60	19416	14.5766	0.196151	0.012128	0.0113622
GOTERM_BP_DIRECT	GO:0010875	positive regulation of cholesterol efflux	4	3.44828	0.000469	PON1, APOA1, PLTP, CES1	111	27	19416	25.9139	0.240219	0.0144558	0.0135431
GOTERM_BP_DIRECT	GO:0006956	complement activation	4	3.44828	0.000643	CFD, FCN3, IGLC7, C7	111	30	19416	23.3225	0.313864	0.0188279	0.0176391
GOTERM_BP_DIRECT	GO:0061844	antimicrobial humoral immune response mediated by antimicrobial peptide	6	5.17241	0.00102978	PPBP, DEFA1, F2, HRG, CAMP, PF4	111	135	19416	7.77417	0.45325	0.0287359	0.0269215
GOTERM_BP_DIRECT	GO:0090277	positive regulation of peptide hormone secretion	3	2.58621	0.00169195	FGB, FGA, FGG	111	11	19416	47.7052	0.629285	0.0413117	0.0387033
GOTERM_BP_DIRECT	GO:0002752	cell surface pattern recognition receptor signaling pathway	3	2.58621	0.00169195	FCN3, CD14, MBL2	111	11	19416	47.7052	0.629285	0.0413117	0.0387033
GOTERM_BP_DIRECT	GO:0030193	regulation of blood coagulation	3	2.58621	0.00169195	SERPINC1, F2, HRG	111	11	19416	47.7052	0.629285	0.0413117	0.0387033
GOTERM_BP_DIRECT	GO:0051838	cytolysis by host of symbiont cells	3	2.58621	0.00202284	F2, HRG, CAMP	111	12	19416	43.7297	0.694737	0.0474153	0.0444215
GOTERM_BP_DIRECT	GO:1900026	positive regulation of substrate adhesion-dependent cell spreading	4	3.44828	0.00224975	FGB, FGA, FGG, APOA1	111	46	19416	15.2103	0.732822	0.050706	0.0475044
GOTERM_BP_DIRECT	GO:0033700	phospholipid efflux	3	2.58621	0.0023818	APOC1, APOA2, APOA1	111	13	19416	40.3659	0.75276	0.0516938	0.0484299
GOTERM_BP_DIRECT	GO:0030195	negative regulation of blood coagulation	3	2.58621	0.00276851	F2, TFPI, PF4	111	14	19416	37.4826	0.803008	0.0523298	0.0490257
GOTERM_BP_DIRECT	GO:0034116	positive regulation of heterotypic cell-cell adhesion	3	2.58621	0.00276851	FGB, FGA, FGG	111	14	19416	37.4826	0.803008	0.0523298	0.0490257
GOTERM_BP_DIRECT	GO:0006869	lipid transport	5	4.31034	0.0028041	APOC1, APOA2, APOA1, APOD, PLTP	111	103	19416	8.49121	0.807086	0.0523298	0.0490257
GOTERM_BP_DIRECT	GO:0006954	inflammatory response	9	7.75862	0.00285473	IL1RL1, ORM1, KRT16, CHI3L1, PPBP, CD14, IL1RAP, LYZ, PF4	111	424	19416	3.7129	0.812741	0.0523298	0.0490257
GOTERM_BP_DIRECT	GO:0070527	platelet aggregation	4	3.44828	0.0028576	FGB, COMP, FGA, FGG	111	50	19416	13.9935	0.813057	0.0523298	0.0490257
GOTERM_BP_DIRECT	GO:0032732	positive regulation of interleukin-1 production	3	2.58621	0.00318264	ORM1, IGHD, ORM2	111	15	19416	34.9838	0.845568	0.0550807	0.0516029
GOTERM_BP_DIRECT	GO:0050766	positive regulation of phagocytosis	4	3.44828	0.00319581	AHSG, APOA2, APOA1, MBL2	111	52	19416	13.4553	0.846759	0.0550807	0.0516029
GOTERM_BP_DIRECT	GO:0006957	complement activation, alternative pathway	3	2.58621	0.00362389	CFD, IGLC7, C7	111	16	19416	32.7973	0.88086	0.0606743	0.0568433
GOTERM_BP_DIRECT	GO:0051258	protein polymerization	3	2.58621	0.00409194	FGB, FGA, FGG	111	17	19416	30.868	0.909535	0.0648074	0.0607155
GOTERM_BP_DIRECT	GO:0043691	reverse cholesterol transport	3	2.58621	0.00409194	APOA2, APOA1, CES1	111	17	19416	30.868	0.909535	0.0648074	0.0607155
GOTERM_BP_DIRECT	GO:0071222	cellular response to lipopolysaccharide	6	5.17241	0.0054096	PPBP, CD14, DEFA1, HMGCS2, CAMP, PF4	111	198	19416	5.30057	0.958357	0.0834218	0.0781545
GOTERM_BP_DIRECT	GO:0032757	positive regulation of interleukin-8 production	4	3.44828	0.00598961	APOA2, CHI3L1, CD14, CAMP	111	65	19416	10.7642	0.970414	0.0893729	0.0837299
GOTERM_BP_DIRECT	GO:0006508	proteolysis	10	8.62069	0.00610054	CFD, FCN3, F11, CFI, PCSK9, PEPD, F2, CTSD, HGFAC, MBL2	111	586	19416	2.98496	0.972287	0.0893729	0.0837299
GOTERM_BP_DIRECT	GO:0045921	positive regulation of exocytosis	3	2.58621	0.00682328	FGB, FGA, FGG	111	22	19416	23.8526	0.981905	0.0975229	0.0913653
GOTERM_BP_DIRECT	GO:0046470	phosphatidylcholine metabolic process	3	2.58621	0.00809266	PON1, APOA1, GPLD1	111	24	19416	21.8649	0.991448	0.112912	0.105783
GOTERM_BP_DIRECT	GO:0065003	protein-containing complex assembly	5	4.31034	0.00957634	FGB, FGA, FGG, IL1RAP, JCHAIN	111	146	19416	5.99037	0.996443	0.130505	0.122265
GOTERM_BP_DIRECT	GO:0046395	carboxylic acid catabolic process	2	1.72414	0.0112991	PON3, PON1	111	2	19416	174.919	0.998717	0.150483	0.140981
GOTERM_BP_DIRECT	GO:1902042	negative regulation of extrinsic apoptotic signaling pathway via death domain receptors	3	2.58621	0.0116876	FGB, FGA, FGG	111	29	19416	18.0951	0.998981	0.152198	0.142588
GOTERM_BP_DIRECT	GO:0033344	cholesterol efflux	3	2.58621	0.0124765	APOC1, APOA2, APOA1	111	30	19416	17.4919	0.999362	0.15894	0.148904
GOTERM_BP_DIRECT	GO:0045907	positive regulation of vasoconstriction	3	2.58621	0.0132881	FGB, FGA, FGG	111	31	19416	16.9276	0.999606	0.165677	0.155216
GOTERM_BP_DIRECT	GO:1901335	lactone catabolic process	2	1.72414	0.016901	PON3, PON1	111	3	19416	116.613	0.999954	0.202123	0.189361
GOTERM_BP_DIRECT	GO:0018158	protein oxidation	2	1.72414	0.016901	APOA2, APOA1	111	3	19416	116.613	0.999954	0.202123	0.189361
GOTERM_BP_DIRECT	GO:0006641	triglyceride metabolic process	3	2.58621	0.018618	APOC1, APOA2, PCSK9	111	37	19416	14.1826	0.999984	0.213925	0.200418
GOTERM_BP_DIRECT	GO:2000352	negative regulation of endothelial cell apoptotic process	3	2.58621	0.018618	FGB, FGA, FGG	111	37	19416	14.1826	0.999984	0.213925	0.200418
GOTERM_BP_DIRECT	GO:0006695	cholesterol biosynthetic process	3	2.58621	0.0205636	APOA1, HMGCS2, CES1	111	39	19416	13.4553	0.999995	0.231736	0.217105
GOTERM_BP_DIRECT	GO:0010903	negative regulation of very-low-density lipoprotein particle remodeling	2	1.72414	0.0224716	APOA2, APOA1	111	4	19416	87.4595	0.999998	0.239425	0.224307
GOTERM_BP_DIRECT	GO:0030300	regulation of intestinal cholesterol absorption	2	1.72414	0.0224716	APOA2, APOA1	111	4	19416	87.4595	0.999998	0.239425	0.224307
GOTERM_BP_DIRECT	GO:0032375	negative regulation of cholesterol transport	2	1.72414	0.0224716	APOC1, APOA2	111	4	19416	87.4595	0.999998	0.239425	0.224307
GOTERM_BP_DIRECT	GO:0032760	positive regulation of tumor necrosis factor production	4	3.44828	0.0270338	ORM1, CD14, ORM2, PF4	111	114	19416	6.13751	1	0.273573	0.256299
GOTERM_BP_DIRECT	GO:0042632	cholesterol homeostasis	4	3.44828	0.0276464	APOA2, PCSK9, APOA1, CES1	111	115	19416	6.08414	1	0.273573	0.256299
GOTERM_BP_DIRECT	GO:0043152	induction of bacterial agglutination	2	1.72414	0.0280108	FGB, FGA	111	5	19416	69.9676	1	0.273573	0.256299
GOTERM_BP_DIRECT	GO:0071402	cellular response to lipoprotein particle stimulus	2	1.72414	0.0280108	APOA2, APOA1	111	5	19416	69.9676	1	0.273573	0.256299
GOTERM_BP_DIRECT	GO:0090205	positive regulation of cholesterol metabolic process	2	1.72414	0.0280108	APOA1, CES1	111	5	19416	69.9676	1	0.273573	0.256299
GOTERM_BP_DIRECT	GO:0050714	positive regulation of protein secretion	3	2.58621	0.030292	FGB, FGA, FGG	111	48	19416	10.9324	1	0.291002	0.272628
GOTERM_BP_DIRECT	GO:0018206	peptidyl-methionine modification	2	1.72414	0.033519	APOA2, APOA1	111	6	19416	58.3063	1	0.316809	0.296805
GOTERM_BP_DIRECT	GO:0051592	response to calcium ion	3	2.58621	0.0375995	FGB, FGA, FGG	111	54	19416	9.71772	1	0.349735	0.327653
GOTERM_BP_DIRECT	GO:0034384	high-density lipoprotein particle clearance	2	1.72414	0.0389962	APOA2, APOA1	111	7	19416	49.9768	1	0.351566	0.329368
GOTERM_BP_DIRECT	GO:0002719	negative regulation of cytokine production involved in immune response	2	1.72414	0.0389962	APOA2, APOA1	111	7	19416	49.9768	1	0.351566	0.329368
GOTERM_BP_DIRECT	GO:0071347	cellular response to interleukin-1	3	2.58621	0.0401708	FGB, FGG, CAMP	111	56	19416	9.37066	1	0.356668	0.334148
GOTERM_BP_DIRECT	GO:0038172	interleukin-33-mediated signaling pathway	2	1.72414	0.0444427	IL1RL1, IL1RAP	111	8	19416	43.7297	1	0.388708	0.364165
GOTERM_BP_DIRECT	GO:0050830	defense response to Gram-positive bacterium	4	3.44828	0.0453343	DEFA1, LYZ, CAMP, MBL2	111	140	19416	4.99768	1	0.390675	0.366008
GOTERM_BP_DIRECT	GO:1903028	positive regulation of opsonization	2	1.72414	0.0498586	FCN3, MBL2	111	9	19416	38.8709	1	0.411509	0.385526
GOTERM_BP_DIRECT	GO:0001867	complement activation, lectin pathway	2	1.72414	0.0498586	FCN3, MBL2	111	9	19416	38.8709	1	0.411509	0.385526
GOTERM_BP_DIRECT	GO:1905920	positive regulation of CoA-transferase activity	2	1.72414	0.0498586	APOA2, APOA1	111	9	19416	38.8709	1	0.411509	0.385526
GOTERM_BP_DIRECT	GO:0034380	high-density lipoprotein particle assembly	2	1.72414	0.055244	APOA2, APOA1	111	10	19416	34.9838	1	0.449625	0.421236
GOTERM_BP_DIRECT	GO:0009306	protein secretion	3	2.58621	0.0629261	COMP, FGG, GPLD1	111	72	19416	7.28829	1	0.505133	0.473239
GOTERM_BP_DIRECT	GO:0032754	positive regulation of interleukin-5 production	2	1.72414	0.0659244	IL1RL1, IL1RAP	111	12	19416	29.1532	1	0.52205	0.489087
GOTERM_BP_DIRECT	GO:0042742	defense response to bacterium	4	3.44828	0.0674035	PPBP, LYZ, CAMP, MBL2	111	165	19416	4.24046	1	0.526646	0.493394
GOTERM_BP_DIRECT	GO:0051918	negative regulation of fibrinolysis	2	1.72414	0.0712196	F2, HRG	111	13	19416	26.9106	1	0.54914	0.514468
GOTERM_BP_DIRECT	GO:0009636	response to toxic substance	3	2.58621	0.0739658	PON3, PON1, CES1	111	79	19416	6.64249	1	0.562909	0.527367
GOTERM_BP_DIRECT	GO:0071354	cellular response to interleukin-6	2	1.72414	0.0869274	FGG, CAMP	111	16	19416	21.8649	1	0.65307	0.611835
GOTERM_BP_DIRECT	GO:0032869	cellular response to insulin stimulus	3	2.58621	0.0994535	PCSK9, HMGCS2, GPLD1	111	94	19416	5.58252	1	0.737718	0.691139
