## Supplementary material for "Proteomics profiling of serum and liver in GSD Ia and Ib patients: insights into complication mechanisms and circulation biomarkers": Table S8

### Sheet: BP_IavsIb
Table S8. Biological processes (BP) changes of GSD Ia compared with GSD Ib patients (GSD Ia vs. Ib) in the serum or plasma.
Category	ID	Term	Count	%	PValue	Genes	List Total	Pop Hits	Pop Total	Fold Enrichment	Bonferroni	Benjamini	FDR
GOTERM_BP_DIRECT	GO:0002250	adaptive immune response	47	31.1258	1.16e-38	IGHV4-4, TRBV4-2, IGHV4-34, IGLV3-1, IGKV3D-11, IGKV3D-15, IGLV8-61, JCHAIN, IGLV2-8, IGHG4, IGLV3-25, IGLV3-9, IGHG1, IGLV1-40, IGHG2, IGLV3-27, IGKV1-16, IGLV1-47, IGKC, IGKV1-39, IGKV1-17, IGKV2-28, IGLV3-21, IGKV1-12, IGLC3, IGKV3-15, IGLV2-18, IGHA1, IGHV3-9, IGKV6-21, IGKV1-8, IGKV1-5, IGKV3D-20, IGHV3-13, IGLV7-43, IGKV1D-33, IGKV1D-13, IGKV2D-29, IGKJ1, IGLV1-51, IGLV3-16, IGKV1-27, IGKV6…	146	473	19416	13.2143	7.87e-36	7.87e-36	7.53e-36
GOTERM_BP_DIRECT	GO:0006955	immune response	46	30.4636	3.39e-35	IGHV4-34, IGHV1-2, IGLV3-1, IGKV3D-11, IGHV1-46, IL1RAP, IGKV3D-15, IGLV8-61, JCHAIN, IGLV2-8, IGLV3-25, IGLV3-9, IGLV1-40, IGLV3-27, IGKV1-16, IGLV1-47, IGKC, IGKV1-39, IGKV1-17, IGKV2-28, IGLV3-21, IGKV1-12, IGKV3-15, IGLV2-18, IGHA1, IGHV3-9, IGKV6-21, IGHV3-30, IGKV1-8, IGKV1-5, IGKV3D-20, IGHV3-13, PRG4, DEFA1, IGLV7-43, IGKV1D-33, IGKV1D-13, IGKV2D-29, IGLV1-51, IGLV3-16, IGKV1-27, IGKV6D-2…	146	529	19416	11.564	2.3e-32	1.15e-32	1.1e-32
GOTERM_BP_DIRECT	GO:0016064	immunoglobulin mediated immune response	24	15.894	3.27e-27	IGHV5-51, IGHV4-4, IGHV3-73, IGHV3-30, IGHV3-74, IGHV3-64, IGHV3-43, IGHV4-34, IGHV1-2, IGHV3-13, IGHV3-35, IGHV1-45, IGHV1-46, IGHV2-70D, IGHV3-49, IGHV2-26, IGHV3-38, IGHV1-18, IGLL5, IGKC, IGHD, IGLC3, IGHV3-64D, IGHV3-9	146	110	19416	29.0152	2.22e-24	7.42e-25	7.1e-25
GOTERM_BP_DIRECT	GO:0007596	blood coagulation	16	10.596	9.93e-16	CPB2, F10, SERPINC1, PROS1, F11, SERPINA10, PROZ, PTPRJ, PLG, TFPI, KNG1, F7, PROC, SERPING1, HRG, KLKB1	146	101	19416	21.0671	6.79e-13	1.69e-13	1.62e-13
GOTERM_BP_DIRECT	GO:0006958	complement activation, classical pathway	10	6.62252	4.9e-11	IGHG4, IGHG1, IGHG2, C7, C9, IGHD, SERPING1, MASP2, IGHA1, MBL2	146	46	19416	28.9101	3.33e-08	6.66e-09	6.38e-09
GOTERM_BP_DIRECT	GO:0042730	fibrinolysis	7	4.63576	3.92e-09	CPB2, PROS1, SERPINF2, SERPING1, PLG, HRG, KLKB1	146	19	19416	48.995	2.66e-06	4.44e-07	4.25e-07
GOTERM_BP_DIRECT	GO:0042157	lipoprotein metabolic process	6	3.97351	5.15e-07	APOM, APOC1, APOC3, PCSK9, APOA4, APOE	146	22	19416	36.269	0.00035	5.01e-05	4.79e-05
GOTERM_BP_DIRECT	GO:0006869	lipid transport	9	5.96026	1.04e-06	APOM, APOC2, APOC1, APOC4, APOC3, APOA4, APOD, APOE, SERPINA5	146	103	19416	11.6202	0.000708	8.86e-05	8.48e-05
GOTERM_BP_DIRECT	GO:0019731	antibacterial humoral response	8	5.29801	1.74e-06	IGHG4, IGHG1, IGHG2, IGHD, DEFA1, IGHA1, IGKV3-20, JCHAIN	146	77	19416	13.8168	0.00118318	0.000125	0.00012
GOTERM_BP_DIRECT	GO:0051918	negative regulation of fibrinolysis	5	3.31126	2.02e-06	CPB2, APOH, SERPINF2, PLG, HRG	146	13	19416	51.1486	0.00137596	0.000125	0.00012
GOTERM_BP_DIRECT	GO:0033700	phospholipid efflux	5	3.31126	2.02e-06	APOC2, APOC1, APOC3, APOA4, APOE	146	13	19416	51.1486	0.00137596	0.000125	0.00012
GOTERM_BP_DIRECT	GO:0033344	cholesterol efflux	6	3.97351	2.66e-06	APOM, APOC2, APOC1, APOC3, APOA4, APOE	146	30	19416	26.5973	0.00180551	0.000147	0.000141
GOTERM_BP_DIRECT	GO:0030195	negative regulation of blood coagulation	5	3.31126	2.82e-06	PROC, APOH, APOE, TFPI, KNG1	146	14	19416	47.4951	0.00191466	0.000147	0.000141
GOTERM_BP_DIRECT	GO:0034382	chylomicron remnant clearance	4	2.64901	4.04e-06	APOC2, APOC1, APOC3, APOE	146	5	19416	106.389	0.00274026	0.000196	0.000188
GOTERM_BP_DIRECT	GO:0050853	B cell receptor signaling pathway	7	4.63576	5.62e-06	IGHG4, IGHG1, IGHG2, IGKC, IGLC3, IGHD, IGHA1	146	60	19416	15.5151	0.00381259	0.000255	0.000244
GOTERM_BP_DIRECT	GO:0043691	reverse cholesterol transport	5	3.31126	6.59e-06	APOM, APOC2, APOC3, APOA4, APOE	146	17	19416	39.1136	0.00446789	0.00028	0.000268
GOTERM_BP_DIRECT	GO:0034375	high-density lipoprotein particle remodeling	5	3.31126	1.62e-05	APOM, APOC1, APOC3, APOA4, APOE	146	21	19416	31.6634	0.0109417	0.000647	0.00062
GOTERM_BP_DIRECT	GO:0006508	proteolysis	15	9.93377	0.000129	CPB2, F10, MST1, F11, PROZ, PCSK9, PLG, PEPD, CPN1, F7, PROC, XPNPEP2, MASP2, KLKB1, MBL2	146	586	19416	3.40409	0.084	0.00467074	0.00447155
GOTERM_BP_DIRECT	GO:0070328	triglyceride homeostasis	5	3.31126	0.000131	PNPLA8, APOC2, APOC4, APOC3, APOE	146	35	19416	18.998	0.0849255	0.00467074	0.00447155
GOTERM_BP_DIRECT	GO:0006641	triglyceride metabolic process	5	3.31126	0.000163	APOH, APOC1, APOC3, PCSK9, APOE	146	37	19416	17.9711	0.104756	0.00553249	0.00529654
GOTERM_BP_DIRECT	GO:0010916	negative regulation of very-low-density lipoprotein particle clearance	3	1.98675	0.000329	APOC2, APOC1, APOC3	146	4	19416	99.7397	0.200538	0.0101718	0.00973797
GOTERM_BP_DIRECT	GO:0051919	positive regulation of fibrinolysis	3	1.98675	0.000329	F11, PLG, KLKB1	146	4	19416	99.7397	0.200538	0.0101718	0.00973797
GOTERM_BP_DIRECT	GO:0045833	negative regulation of lipid metabolic process	3	1.98675	0.000546	APOC2, APOC1, APOC3	146	5	19416	79.7918	0.310119	0.0161363	0.0154482
GOTERM_BP_DIRECT	GO:0034372	very-low-density lipoprotein particle remodeling	3	1.98675	0.00113495	APOC2, APOA4, APOE	146	7	19416	56.9941	0.538006	0.0296832	0.0284173
GOTERM_BP_DIRECT	GO:0034384	high-density lipoprotein particle clearance	3	1.98675	0.00113495	APOM, APOC2, APOE	146	7	19416	56.9941	0.538006	0.0296832	0.0284173
GOTERM_BP_DIRECT	GO:0051006	positive regulation of lipoprotein lipase activity	3	1.98675	0.00113495	APOC2, APOH, APOA4	146	7	19416	56.9941	0.538006	0.0296832	0.0284173
GOTERM_BP_DIRECT	GO:0048261	negative regulation of receptor-mediated endocytosis	3	1.98675	0.00150585	APOC2, APOC1, APOC3	146	8	19416	49.8699	0.641115	0.0379252	0.0363078
GOTERM_BP_DIRECT	GO:0042632	cholesterol homeostasis	6	3.97351	0.00172272	APOM, APOC2, APOC3, PCSK9, APOA4, APOE	146	115	19416	6.93842	0.690395	0.0418374	0.0400532
GOTERM_BP_DIRECT	GO:0001867	complement activation, lectin pathway	3	1.98675	0.00192662	MASP2, MASP1, MBL2	146	9	19416	44.3288	0.730549	0.045176	0.0432494
GOTERM_BP_DIRECT	GO:0031639	plasminogen activation	3	1.98675	0.00291474	APOH, F11, KLKB1	146	11	19416	36.269	0.862608	0.0639362	0.0612095
GOTERM_BP_DIRECT	GO:0030193	regulation of blood coagulation	3	1.98675	0.00291474	SERPINC1, APOH, HRG	146	11	19416	36.269	0.862608	0.0639362	0.0612095
GOTERM_BP_DIRECT	GO:0006953	acute-phase response	4	2.64901	0.00329265	CD163, SERPINF2, A2M, MBL2	146	40	19416	13.2986	0.893828	0.0699688	0.0669848
GOTERM_BP_DIRECT	GO:0008203	cholesterol metabolic process	5	3.31126	0.00362662	PON1, APOC1, PCSK9, APOA4, APOE	146	84	19416	7.91585	0.915464	0.0747303	0.0715433
GOTERM_BP_DIRECT	GO:0031640	killing of cells of another organism	5	3.31126	0.00521237	C7, C9, DEFA1, LYZ, KNG1	146	93	19416	7.1498	0.971381	0.104247	0.0998016
GOTERM_BP_DIRECT	GO:0003094	glomerular filtration	3	1.98675	0.00963598	IGHA1, IGKV3-20, JCHAIN	146	20	19416	19.9479	0.998618	0.187213	0.179229
GOTERM_BP_DIRECT	GO:0046470	phosphatidylcholine metabolic process	3	1.98675	0.0137277	PON1, APOA4, GPLD1	146	24	19416	16.6233	0.999917	0.252151	0.241398
GOTERM_BP_DIRECT	GO:0031638	zymogen activation	3	1.98675	0.0148491	CD5L, MASP1, KLKB1	146	25	19416	15.9584	0.999962	0.252151	0.241398
GOTERM_BP_DIRECT	GO:0006982	response to lipid hydroperoxide	2	1.3245	0.0148807	GPX3, APOA4	146	2	19416	132.986	0.999963	0.252151	0.241398
GOTERM_BP_DIRECT	GO:0034445	negative regulation of plasma lipoprotein oxidation	2	1.3245	0.0148807	APOM, APOA4	146	2	19416	132.986	0.999963	0.252151	0.241398
GOTERM_BP_DIRECT	GO:0046395	carboxylic acid catabolic process	2	1.3245	0.0148807	PON3, PON1	146	2	19416	132.986	0.999963	0.252151	0.241398
GOTERM_BP_DIRECT	GO:0006979	response to oxidative stress	5	3.31126	0.0152033	VNN1, GPX3, SELENOP, APOE, MBL2	146	127	19416	5.23568	0.99997	0.252151	0.241398
GOTERM_BP_DIRECT	GO:0001869	negative regulation of complement activation, lectin pathway	2	1.3245	0.0222384	SERPING1, A2M	146	3	19416	88.6575	1	0.321748	0.308026
GOTERM_BP_DIRECT	GO:0034447	very-low-density lipoprotein particle clearance	2	1.3245	0.0222384	APOC1, APOE	146	3	19416	88.6575	1	0.321748	0.308026
GOTERM_BP_DIRECT	GO:0010037	response to carbon dioxide	2	1.3245	0.0222384	F7, A2M	146	3	19416	88.6575	1	0.321748	0.308026
GOTERM_BP_DIRECT	GO:1901335	lactone catabolic process	2	1.3245	0.0222384	PON3, PON1	146	3	19416	88.6575	1	0.321748	0.308026
GOTERM_BP_DIRECT	GO:0034371	chylomicron remodeling	2	1.3245	0.0222384	APOC2, APOA4	146	3	19416	88.6575	1	0.321748	0.308026
GOTERM_BP_DIRECT	GO:0032805	positive regulation of low-density lipoprotein particle receptor catabolic process	2	1.3245	0.0222384	PCSK9, APOE	146	3	19416	88.6575	1	0.321748	0.308026
GOTERM_BP_DIRECT	GO:0045087	innate immune response	10	6.62252	0.0258675	VNN1, C7, KRT16, CRISP3, SERPING1, MASP2, IL1RAP, ADARB1, JCHAIN, MBL2	146	564	19416	2.35791	1	0.366457	0.350829
GOTERM_BP_DIRECT	GO:0032375	negative regulation of cholesterol transport	2	1.3245	0.0295416	APOC2, APOC1	146	4	19416	66.4932	1	0.409964	0.392481
GOTERM_BP_DIRECT	GO:0055090	acylglycerol homeostasis	2	1.3245	0.0367905	APOA4, APOE	146	5	19416	53.1945	1	0.49054	0.46962
GOTERM_BP_DIRECT	GO:0010897	negative regulation of triglyceride catabolic process	2	1.3245	0.0367905	APOC3, GPLD1	146	5	19416	53.1945	1	0.49054	0.46962
GOTERM_BP_DIRECT	GO:0016042	lipid catabolic process	4	2.64901	0.0420173	PNPLA8, APOC2, APOC3, APOA4	146	103	19416	5.16452	1	0.549457	0.526024
GOTERM_BP_DIRECT	GO:1903142	positive regulation of establishment of endothelial barrier	2	1.3245	0.0439857	CDH5, PROC	146	6	19416	44.3288	1	0.564344	0.540277
GOTERM_BP_DIRECT	GO:0008285	negative regulation of cell population proliferation	8	5.29801	0.0450266	CDH5, BCHE, MMRN2, PTPRJ, PLG, ADARB1, HRG, GPLD1	146	435	19416	2.44573	1	0.567001	0.54282
GOTERM_BP_DIRECT	GO:0051005	negative regulation of lipoprotein lipase activity	2	1.3245	0.0511275	APOC1, APOC3	146	7	19416	37.9961	1	0.589266	0.564135
GOTERM_BP_DIRECT	GO:0060267	positive regulation of respiratory burst	2	1.3245	0.0511275	IGHA1, JCHAIN	146	7	19416	37.9961	1	0.589266	0.564135
GOTERM_BP_DIRECT	GO:0014012	peripheral nervous system axon regeneration	2	1.3245	0.0511275	APOA4, APOD	146	7	19416	37.9961	1	0.589266	0.564135
GOTERM_BP_DIRECT	GO:0032374	regulation of cholesterol transport	2	1.3245	0.0511275	APOC1, APOA4	146	7	19416	37.9961	1	0.589266	0.564135
GOTERM_BP_DIRECT	GO:0042159	lipoprotein catabolic process	2	1.3245	0.0511275	APOC2, APOE	146	7	19416	37.9961	1	0.589266	0.564135
GOTERM_BP_DIRECT	GO:0051384	response to glucocorticoid	3	1.98675	0.0537496	BCHE, A2M, CPN1	146	50	19416	7.97918	1	0.609162	0.583183
GOTERM_BP_DIRECT	GO:0010898	positive regulation of triglyceride catabolic process	2	1.3245	0.0582163	APOC2, APOA4	146	8	19416	33.2466	1	0.618548	0.592168
GOTERM_BP_DIRECT	GO:0010642	negative regulation of platelet-derived growth factor receptor signaling pathway	2	1.3245	0.0582163	PTPRJ, APOD	146	8	19416	33.2466	1	0.618548	0.592168
GOTERM_BP_DIRECT	GO:0010757	negative regulation of plasminogen activation	2	1.3245	0.0582163	CPB2, SERPINF2	146	8	19416	33.2466	1	0.618548	0.592168
GOTERM_BP_DIRECT	GO:0032489	regulation of Cdc42 protein signal transduction	2	1.3245	0.0582163	APOC3, APOE	146	8	19416	33.2466	1	0.618548	0.592168
GOTERM_BP_DIRECT	GO:1905920	positive regulation of CoA-transferase activity	2	1.3245	0.0652525	APOA4, APOE	146	9	19416	29.5525	1	0.682641	0.653528
GOTERM_BP_DIRECT	GO:0034380	high-density lipoprotein particle assembly	2	1.3245	0.0722365	APOM, APOE	146	10	19416	26.5973	1	0.744254	0.712514
GOTERM_BP_DIRECT	GO:0051873	killing by host of symbiont cells	2	1.3245	0.0860494	DEFA1, MBL2	146	12	19416	22.1644	1	0.873337	0.836091
GOTERM_BP_DIRECT	GO:0034379	very-low-density lipoprotein particle assembly	2	1.3245	0.092879	APOC1, APOC3	146	13	19416	20.4594	1	0.92879	0.88918
