## Supplementary material for "Proteomics profiling of serum and liver in GSD Ia and Ib patients: insights into complication mechanisms and circulation biomarkers": Table S9

### Sheet: DiseaseCluster_IavsWT
Table S9. Disease cluster of GSD Ia patients compared with controls (GSD Ia vs. Control) in the serum or plasma.
Category	Term	Count	%	PValue	Genes	List Total	Pop Hits	Pop Total	Fold Enrichment	Bonferroni	Benjamini	FDR	Group in Figure 4 of top 10 terms
DISGENET	C0272242~Complement deficiency disease	12	7.59494	1.21e-13	CFD, C3, FCN3, C5, C8G, CFI, CFHR5, MASP2, C8B, C8A, CFB, C2	123	33	9699	28.6741	1.28e-10	1.28e-10	1.21e-10	Complement and antibody deficiency proteins
DISGENET	C0040053~Thrombosis	11	6.96203	3.71e-10	CRP, PROCR, FGA, PROC, F9, F10, PROS1, GP1BA, KLKB1, AGT, PF4	123	49	9699	17.7018	3.93e-07	1.97e-07	1.86e-07	Thrombosis proteins
DISGENET	C0087086~Thrombus	10	6.32911	4.36e-09	CRP, FGA, PROC, F9, F10, PROS1, GP1BA, KLKB1, AGT, PF4	123	46	9699	17.1421	4.62e-06	1.54e-06	1.46e-06	Thrombosis proteins
DISGENET	C4279912~Chemically-Induced Liver Toxicity	20	12.6582	6.12e-07	CRP, FGA, GSN, HSPA5, PZP, MST1, GGH, APOA1, SOD3, KNG1, AGT, ACTB, C3, HPX, BTD, ALDOB, LAP3, LBP, APOE, GC	123	404	9699	3.90365	0.000647	7.2e-05	6.82e-05	Liver injury proteins
DISGENET	C0019193~Hepatitis, Toxic	20	12.6582	6.12e-07	CRP, FGA, GSN, HSPA5, PZP, MST1, GGH, APOA1, SOD3, KNG1, AGT, ACTB, C3, HPX, BTD, ALDOB, LAP3, LBP, APOE, GC	123	404	9699	3.90365	0.000647	7.2e-05	6.82e-05	Liver injury proteins
DISGENET	C0860207~Drug-Induced Liver Disease	20	12.6582	6.12e-07	CRP, FGA, GSN, HSPA5, PZP, MST1, GGH, APOA1, SOD3, KNG1, AGT, ACTB, C3, HPX, BTD, ALDOB, LAP3, LBP, APOE, GC	123	404	9699	3.90365	0.000647	7.2e-05	6.82e-05	Liver injury proteins
DISGENET	C3658290~Drug-Induced Acute Liver Injury	20	12.6582	6.12e-07	CRP, FGA, GSN, HSPA5, PZP, MST1, GGH, APOA1, SOD3, KNG1, AGT, ACTB, C3, HPX, BTD, ALDOB, LAP3, LBP, APOE, GC	123	404	9699	3.90365	0.000647	7.2e-05	6.82e-05	Liver injury proteins
DISGENET	C1262760~Hepatitis, Drug-Induced	20	12.6582	6.12e-07	CRP, FGA, GSN, HSPA5, PZP, MST1, GGH, APOA1, SOD3, KNG1, AGT, ACTB, C3, HPX, BTD, ALDOB, LAP3, LBP, APOE, GC	123	404	9699	3.90365	0.000647	7.2e-05	6.82e-05	Liver injury proteins
DISGENET	C4277682~Chemical and Drug Induced Liver Injury	20	12.6582	6.12e-07	CRP, FGA, GSN, HSPA5, PZP, MST1, GGH, APOA1, SOD3, KNG1, AGT, ACTB, C3, HPX, BTD, ALDOB, LAP3, LBP, APOE, GC	123	404	9699	3.90365	0.000647	7.2e-05	6.82e-05	Liver injury proteins
DISGENET	C0003257~Antibody Deficiency Syndrome	6	3.79747	1.59e-06	CFD, C3, FCN3, C5, C8B, C8A	123	17	9699	27.8307	0.00168278	0.000168	0.00016	Complement and antibody deficiency proteins
DISGENET	C0007222~Cardiovascular Diseases	7	4.43038	5.01e-06	CRP, CST3, CETP, APOC3, APOE, APOB, AGT	123	36	9699	15.3327	0.00529003	0.000482	0.000457
DISGENET	C0021051~Immunologic Deficiency Syndromes	6	3.79747	8.14e-06	CFD, C3, FCN3, C5, C8B, C8A	123	23	9699	20.5705	0.00858389	0.000718	0.000681
DISGENET	C0001787~Osteoporosis, Age-Related	8	5.06329	1.04e-05	FGB, FGA, TUBA1B, PKM, GSN, CA2, ANTXR2, GAPDH	123	61	9699	10.3415	0.010972	0.000736	0.000697
DISGENET	C0029459~Osteoporosis, Senile	8	5.06329	1.04e-05	FGB, FGA, TUBA1B, PKM, GSN, CA2, ANTXR2, GAPDH	123	61	9699	10.3415	0.010972	0.000736	0.000697
DISGENET	C0751406~Post-Traumatic Osteoporosis	8	5.06329	1.04e-05	FGB, FGA, TUBA1B, PKM, GSN, CA2, ANTXR2, GAPDH	123	61	9699	10.3415	0.010972	0.000736	0.000697
DISGENET	C0029456~Osteoporosis	8	5.06329	1.29e-05	FGB, FGA, TUBA1B, PKM, GSN, CA2, ANTXR2, GAPDH	123	63	9699	10.0132	0.0136103	0.000856	0.000812
DISGENET	C1704417~Hyperlipoproteinemia Type IIb	5	3.16456	1.56e-05	CETP, APOA2, APOC3, APOE, APOB	123	13	9699	30.3283	0.0163931	0.000972	0.000922
DISGENET	C4316812~Fibrinogen Deficiency	4	2.53165	1.91e-05	FGB, FGA, CFI, FGG	123	5	9699	63.0829	0.0199882	0.00112169	0.00106343
DISGENET	C0242383~Age related macular degeneration	6	3.79747	3.21e-05	C3, CFI, HTRA1, APOE, CFB, C2	123	30	9699	15.7707	0.0334547	0.00179087	0.00169786
DISGENET	C0745103~Hyperlipoproteinemia Type IIa	5	3.16456	3.86e-05	CETP, APOA2, APOC3, APOE, APOB	123	16	9699	24.6418	0.0400374	0.00204301	0.00193691
DISGENET	C0020445~Hypercholesterolemia, Familial	5	3.16456	6.36e-05	CETP, APOA2, APOC3, APOE, APOB	123	18	9699	21.9038	0.0651557	0.00320825	0.00304162
DISGENET	C0013221~Drug toxicity	8	5.06329	8.52e-05	C3, CST3, FGA, HPX, ORM1, SERPINA1, AHSG, GC	123	84	9699	7.50987	0.0862739	0.00392263	0.00371891
DISGENET	C0041755~Adverse reaction to drug	8	5.06329	8.52e-05	C3, CST3, FGA, HPX, ORM1, SERPINA1, AHSG, GC	123	84	9699	7.50987	0.0862739	0.00392263	0.00371891
DISGENET	C0020443~Hypercholesterolemia	6	3.79747	0.000119	CETP, APOC3, APOA1, APOE, APOB, CES1	123	39	9699	12.1313	0.118031	0.00492234	0.0046667
DISGENET	C0149871~Deep Vein Thrombosis	5	3.16456	0.000121	F7, PROC, SERPINA10, F13A1, TFPI	123	21	9699	18.7747	0.120137	0.00492234	0.0046667
DISGENET	C0042487~Venous Thrombosis	5	3.16456	0.000121	F7, PROC, SERPINA10, F13A1, TFPI	123	21	9699	18.7747	0.120137	0.00492234	0.0046667
DISGENET	C0020538~Hypertensive disease	11	6.96203	0.000135	CRP, CETP, PROC, FN1, APOA1, GP1BA, PPBP, APOE, SOD3, KNG1, AGT	123	190	9699	4.56521	0.13355	0.00530893	0.00503321
DISGENET	C0398623~Thrombophilia	4	2.53165	0.000154	FGA, SERPIND1, SERPINA10, F13A1	123	9	9699	35.0461	0.150804	0.00563629	0.00534356
DISGENET	C4087273~C3 glomerulopathy	4	2.53165	0.000154	C3, CFI, CFHR5, CFB	123	9	9699	35.0461	0.150804	0.00563629	0.00534356
DISGENET	C0242339~Dyslipidemias	5	3.16456	0.000208	CETP, VNN1, APOE, APOB, PLTP	123	24	9699	16.4278	0.198052	0.00701094	0.00664682
DISGENET	C0598784~Dyslipoproteinemias	5	3.16456	0.000208	CETP, VNN1, APOE, APOB, PLTP	123	24	9699	16.4278	0.198052	0.00701094	0.00664682
DISGENET	C2931788~Atypical Hemolytic Uremic Syndrome	4	2.53165	0.000218	C3, VTN, CFI, CFB	123	10	9699	31.5415	0.206567	0.00701094	0.00664682
DISGENET	C0002726~Amyloidosis	4	2.53165	0.000218	GSN, APOC2, APOC3, APOE	123	10	9699	31.5415	0.206567	0.00701094	0.00664682
DISGENET	C1565662~Acute Kidney Insufficiency	8	5.06329	0.000271	C3, CST3, HPX, ORM1, SERPINA1, AHSG, GC, KNG1	123	101	9699	6.24583	0.249743	0.00798055	0.00756608
DISGENET	C0022660~Kidney Failure, Acute	8	5.06329	0.000271	C3, CST3, HPX, ORM1, SERPINA1, AHSG, GC, KNG1	123	101	9699	6.24583	0.249743	0.00798055	0.00756608
DISGENET	C2609414~Acute kidney injury	8	5.06329	0.000271	C3, CST3, HPX, ORM1, SERPINA1, AHSG, GC, KNG1	123	101	9699	6.24583	0.249743	0.00798055	0.00756608
DISGENET	C0030167~Pachymeningitis	3	1.89873	0.000467	CRP, C8B, C8A	123	3	9699	78.8537	0.390187	0.0123622	0.0117202
DISGENET	C0085396~Neisseriaceae Infections	3	1.89873	0.000467	CFD, C8B, C8A	123	3	9699	78.8537	0.390187	0.0123622	0.0117202
DISGENET	C0272350~Dysfibrinogenemia, Congenital	3	1.89873	0.000467	FGB, FGA, FGG	123	3	9699	78.8537	0.390187	0.0123622	0.0117202
DISGENET	C0025289~Meningitis	3	1.89873	0.000467	CRP, C8B, C8A	123	3	9699	78.8537	0.390187	0.0123622	0.0117202
DISGENET	C0024121~Lung Neoplasms	12	7.59494	0.000494	CRP, SERPINA1, EFEMP1, SELENOP, HTRA1, APOC3, APOA1, PPBP, APOE, GC, ACTB, CES1	123	265	9699	3.57073	0.407592	0.0127666	0.0121036
DISGENET	C0242379~Malignant neoplasm of lung	12	7.59494	0.00051	CRP, SERPINA1, EFEMP1, SELENOP, HTRA1, APOC3, APOA1, PPBP, APOE, GC, ACTB, CES1	123	266	9699	3.55731	0.417491	0.0128636	0.0121956
DISGENET	C2239176~Liver carcinoma	17	10.7595	0.000591	CRP, CETP, FCN3, SERPINA1, HSPA5, PZP, CD5L, IGF2, APOA1, DBH, ACTB, PKM, CA2, IGFALS, GAPDH, CTSD, HGFAC	123	507	9699	2.64401	0.465269	0.0145536	0.0137978
DISGENET	C0003129~Anoxemia	5	3.16456	0.000735	APOA1, ALDOB, TFPI, GAPDH, ACTB	123	33	9699	11.9475	0.541162	0.0165696	0.015709
DISGENET	C0700292~Hypoxemia	5	3.16456	0.000735	APOA1, ALDOB, TFPI, GAPDH, ACTB	123	33	9699	11.9475	0.541162	0.0165696	0.015709
DISGENET	C0003130~Anoxia	5	3.16456	0.000735	APOA1, ALDOB, TFPI, GAPDH, ACTB	123	33	9699	11.9475	0.541162	0.0165696	0.015709
DISGENET	C0242184~Hypoxia	5	3.16456	0.000735	APOA1, ALDOB, TFPI, GAPDH, ACTB	123	33	9699	11.9475	0.541162	0.0165696	0.015709
DISGENET	C0020557~Hypertriglyceridemia	4	2.53165	0.000791	CRP, CETP, APOB, PLTP	123	15	9699	21.0276	0.56748	0.0174541	0.0165476
DISGENET	C0001733~Afibrinogenemia	3	1.89873	0.000926	FGB, FGA, FGG	123	4	9699	59.1402	0.625169	0.0196165	0.0185977
DISGENET	C2584774~Congenital hypofibrinogenemia	3	1.89873	0.000926	FGB, FGA, FGG	123	4	9699	59.1402	0.625169	0.0196165	0.0185977
DISGENET	C0023893~Liver Cirrhosis, Experimental	21	13.2911	0.0015029	CFD, SPARC, GSN, LUM, CD5L, GGH, MSN, KNG1, AGT, LDHB, CDH5, PROCR, C8G, APMAP, SELENOP, FLNA, LBP, IGFALS, GC, S100A9, PLTP	123	774	9699	2.13944	0.796638	0.0311778	0.0295586
DISGENET	C0268389~Amyloidosis, familial visceral	3	1.89873	0.00153092	FGA, GSN, APOA1	123	5	9699	47.3122	0.802593	0.0311778	0.0295586
DISGENET	C0023890~Liver Cirrhosis	7	4.43038	0.00185426	VTN, SERPINA1, SPARC, LUM, CD14, GC, AGT	123	103	9699	5.35899	0.859912	0.0370502	0.035126
DISGENET	C0239946~Fibrosis, Liver	7	4.43038	0.00204507	VTN, SERPINA1, SPARC, LUM, CD14, GC, AGT	123	105	9699	5.25691	0.885588	0.0401062	0.0380232
DISGENET	C4552766~Miscarriage	7	4.43038	0.0024709	RBP4, IGF2, FN1, FETUB, COL6A3, NCAM1, APOE	123	109	9699	5.064	0.927191	0.0451152	0.0427721
DISGENET	C0000822~Abortion, Tubal	7	4.43038	0.0024709	RBP4, IGF2, FN1, FETUB, COL6A3, NCAM1, APOE	123	109	9699	5.064	0.927191	0.0451152	0.0427721
DISGENET	C0000786~Spontaneous abortion	7	4.43038	0.0024709	RBP4, IGF2, FN1, FETUB, COL6A3, NCAM1, APOE	123	109	9699	5.064	0.927191	0.0451152	0.0427721
DISGENET	C3830362~Early Pregnancy Loss	7	4.43038	0.0024709	RBP4, IGF2, FN1, FETUB, COL6A3, NCAM1, APOE	123	109	9699	5.064	0.927191	0.0451152	0.0427721
DISGENET	C0011609~Drug Eruptions	4	2.53165	0.00286151	APOC2, APOC3, APOA1, KNG1	123	23	9699	13.7137	0.95191	0.0505056	0.0478826
DISGENET	C0406537~Morbilliform Drug Reaction	4	2.53165	0.00286151	APOC2, APOC3, APOA1, KNG1	123	23	9699	13.7137	0.95191	0.0505056	0.0478826
DISGENET	C1861172~Venous Thromboembolism	3	1.89873	0.00418177	FGA, PROC, SERPIND1	123	8	9699	29.5701	0.988178	0.0725982	0.0688278
DISGENET	C0022658~Kidney Diseases	6	3.79747	0.00494922	CST3, FGA, RBP4, SPARC, CTSD, AGT	123	88	9699	5.37639	0.994775	0.0833201	0.0789928
DISGENET	C0027540~Necrosis	5	3.16456	0.00495672	RBP4, SPARC, GAPDH, SOD3, AGT	123	55	9699	7.16851	0.994816	0.0833201	0.0789928
DISGENET	C0086743~Osteoarthrosis Deformans	6	3.79747	0.00624841	COMP, CHI3L1, MSN, GAPDH, CTSD, ACTB	123	93	9699	5.08733	0.99869	0.10061	0.0953844
DISGENET	C0029408~Degenerative polyarthritis	6	3.79747	0.00624841	COMP, CHI3L1, MSN, GAPDH, CTSD, ACTB	123	93	9699	5.08733	0.99869	0.10061	0.0953844
DISGENET	C0004153~Atherosclerosis	5	3.16456	0.0063653	CRP, CETP, IGF2, APOE, AGT	123	59	9699	6.68251	0.998844	0.10061	0.0953844
DISGENET	C1563937~Atherogenesis	5	3.16456	0.0063653	CRP, CETP, IGF2, APOE, AGT	123	59	9699	6.68251	0.998844	0.10061	0.0953844
DISGENET	C0027051~Myocardial Infarction	6	3.79747	0.00682955	F7, HSPA5, F13A1, APOE, AGT, MYH7	123	95	9699	4.98023	0.999295	0.10636	0.100836
DISGENET	C0948089~Acute Coronary Syndrome	4	2.53165	0.00804708	CRP, LDHB, GSN, GAPDH	123	33	9699	9.55802	0.999808	0.123505	0.117091
DISGENET	C0027626~Neoplasm Invasiveness	8	5.06329	0.00847465	LDHB, PKM, FN1, CHI3L1, NCAM1, SHBG, CTSD, ACTB	123	184	9699	3.42842	0.999878	0.128209	0.121551
DISGENET	C0024667~Animal Mammary Neoplasms	7	4.43038	0.0089407	RBP4, PKM, EFEMP1, SELENOP, FN1, KNG1, ACTB	123	142	9699	3.88715	0.999926	0.131503	0.124673
DISGENET	C1257925~Mammary Carcinoma, Animal	7	4.43038	0.0089407	RBP4, PKM, EFEMP1, SELENOP, FN1, KNG1, ACTB	123	142	9699	3.88715	0.999926	0.131503	0.124673
DISGENET	C0040038~Thromboembolism	3	1.89873	0.00953805	F7, PROC, PROS1	123	12	9699	19.7134	0.999961	0.138367	0.131181
DISGENET	C0235527~Heart Failure, Right-Sided	6	3.79747	0.0124405	CRP, CFD, RBP4, APOC1, SOD3, AGT	123	110	9699	4.30111	0.999998	0.166766	0.158105
DISGENET	C1959583~Myocardial Failure	6	3.79747	0.0124405	CRP, CFD, RBP4, APOC1, SOD3, AGT	123	110	9699	4.30111	0.999998	0.166766	0.158105
DISGENET	C1961112~Heart Decompensation	6	3.79747	0.0124405	CRP, CFD, RBP4, APOC1, SOD3, AGT	123	110	9699	4.30111	0.999998	0.166766	0.158105
DISGENET	C0018801~Heart failure	6	3.79747	0.0124405	CRP, CFD, RBP4, APOC1, SOD3, AGT	123	110	9699	4.30111	0.999998	0.166766	0.158105
DISGENET	C0018802~Congestive heart failure	6	3.79747	0.0124405	CRP, CFD, RBP4, APOC1, SOD3, AGT	123	110	9699	4.30111	0.999998	0.166766	0.158105
DISGENET	C0023212~Left-Sided Heart Failure	6	3.79747	0.0124405	CRP, CFD, RBP4, APOC1, SOD3, AGT	123	110	9699	4.30111	0.999998	0.166766	0.158105
DISGENET	C0003949~Asbestosis	3	1.89873	0.0129371	CFD, SERPINA1, HSPA5	123	14	9699	16.8972	0.999999	0.16914	0.160356
DISGENET	C2930617~Pulmonary Fibrosis - from Asbestos Exposure	3	1.89873	0.0129371	CFD, SERPINA1, HSPA5	123	14	9699	16.8972	0.999999	0.16914	0.160356
DISGENET	C0156147~Crohn's disease of large bowel	4	2.53165	0.0176799	CRP, VTN, MST1, FN1	123	44	9699	7.16851	1	0.220271	0.208831
DISGENET	C0678202~Regional enteritis	4	2.53165	0.0176799	CRP, VTN, MST1, FN1	123	44	9699	7.16851	1	0.220271	0.208831
DISGENET	C0267380~Crohn's disease of the ileum	4	2.53165	0.0176799	CRP, VTN, MST1, FN1	123	44	9699	7.16851	1	0.220271	0.208831
DISGENET	C0949272~IIeocolitis	4	2.53165	0.0176799	CRP, VTN, MST1, FN1	123	44	9699	7.16851	1	0.220271	0.208831
DISGENET	C1706412~Lipidemias	3	1.89873	0.0188659	CETP, APOE, APOB	123	17	9699	13.9154	1	0.229643	0.217717
DISGENET	C0020473~Hyperlipidemia	3	1.89873	0.0188659	CETP, APOE, APOB	123	17	9699	13.9154	1	0.229643	0.217717
DISGENET	C4721507~Alveolitis, Fibrosing	5	3.16456	0.0204364	CFD, SERPINA1, FN1, SOD3, AGT	123	83	9699	4.75022	1	0.245933	0.233161
DISGENET	C0007570~Celiac Disease	4	2.53165	0.0210678	VNN1, APOC3, APOB, S100A9	123	47	9699	6.71095	1	0.250683	0.237664
DISGENET	C0034069~Pulmonary Fibrosis	5	3.16456	0.0220941	CFD, SERPINA1, FN1, SOD3, AGT	123	85	9699	4.63845	1	0.259974	0.246472
DISGENET	C0010346~Crohn Disease	4	2.53165	0.0247868	CRP, VTN, MST1, FN1	123	50	9699	6.30829	1	0.281652	0.267024
DISGENET	C0600433~Activated Protein C Resistance	2	1.26582	0.0250003	PROS1, TFPI	123	2	9699	78.8537	1	0.281652	0.267024
DISGENET	C3809653~MACULAR DEGENERATION, AGE-RELATED, 14	2	1.26582	0.0250003	CFB, C2	123	2	9699	78.8537	1	0.281652	0.267024
DISGENET	C0342883~Cholesteryl Ester Transfer Protein Deficiency	2	1.26582	0.0250003	CETP, APOC3	123	2	9699	78.8537	1	0.281652	0.267024
DISGENET	C0524620~Metabolic Syndrome X	3	1.89873	0.0281968	CRP, LBP, SHBG	123	21	9699	11.2648	1	0.31432	0.297995
DISGENET	C0035078~Kidney Failure	3	1.89873	0.0307653	CFHR5, APOE, AGT	123	22	9699	10.7528	1	0.33938	0.321754
DISGENET	C1852021~Drusen, Radial, Autosomal Dominant	2	1.26582	0.037267	EFEMP1, CFI	123	3	9699	52.5691	1	0.389637	0.369401
DISGENET	C1852020~Malattia Leventinese	2	1.26582	0.037267	EFEMP1, CFI	123	3	9699	52.5691	1	0.389637	0.369401
DISGENET	C1832174~DOYNE HONEYCOMB RETINAL DYSTROPHY	2	1.26582	0.037267	EFEMP1, CFI	123	3	9699	52.5691	1	0.389637	0.369401
DISGENET	C0158266~Intervertebral Disc Degeneration	2	1.26582	0.037267	SPARC, HTRA1	123	3	9699	52.5691	1	0.389637	0.369401
DISGENET	C1848533~Ataxia with vitamin E deficiency	2	1.26582	0.037267	APOA1, APOB	123	3	9699	52.5691	1	0.389637	0.369401
DISGENET	C0005586~Bipolar Disorder	12	7.59494	0.0375288	ITIH4, SERPINA1, F9, HSPA5, EHHADH, APOD, NCAM1, DBH, ADARB1, APOE, AGT, ACTB	123	477	9699	1.98374	1	0.389637	0.369401
DISGENET	C0149721~Left Ventricular Hypertrophy	3	1.89873	0.0389943	ACTA1, FN1, AGT	123	25	9699	9.46244	1	0.395248	0.374721
DISGENET	C0043094~Weight Gain	5	3.16456	0.0394823	SPARC, GSN, LBP, CTSD, PCYOX1	123	102	9699	3.86538	1	0.395248	0.374721
DISGENET	C0021655~Insulin Resistance	4	2.53165	0.0395621	C3, SELENOP, IGFALS, PLTP	123	60	9699	5.25691	1	0.395248	0.374721
DISGENET	C0920563~Insulin Sensitivity	4	2.53165	0.0395621	C3, SELENOP, IGFALS, PLTP	123	60	9699	5.25691	1	0.395248	0.374721
DISGENET	C0024668~Mammary Neoplasms, Experimental	6	3.79747	0.0457139	RBP4, PKM, EFEMP1, SELENOP, FN1, ACTB	123	155	9699	3.0524	1	0.439039	0.416237
DISGENET	C1956346~Coronary Artery Disease	4	2.53165	0.0482941	CRP, PROCR, APOC3, APOA1	123	65	9699	4.85253	1	0.439039	0.416237
DISGENET	C0010054~Coronary Arteriosclerosis	4	2.53165	0.0482941	CRP, PROCR, APOC3, APOA1	123	65	9699	4.85253	1	0.439039	0.416237
DISGENET	C4521075~Childhood Overweight	2	1.26582	0.0493806	CETP, APOA1	123	4	9699	39.4268	1	0.439039	0.416237
DISGENET	C2362324~Pediatric Obesity	2	1.26582	0.0493806	CETP, APOA1	123	4	9699	39.4268	1	0.439039	0.416237
DISGENET	C4317171~Adolescent Obesity	2	1.26582	0.0493806	CETP, APOA1	123	4	9699	39.4268	1	0.439039	0.416237
DISGENET	C4704956~Adolescent Overweight	2	1.26582	0.0493806	CETP, APOA1	123	4	9699	39.4268	1	0.439039	0.416237
DISGENET	C0750989~External Carotid Artery Thrombosis	2	1.26582	0.0493806	SERPIND1, KLKB1	123	4	9699	39.4268	1	0.439039	0.416237
DISGENET	C4704955~Infant Overweight	2	1.26582	0.0493806	CETP, APOA1	123	4	9699	39.4268	1	0.439039	0.416237
DISGENET	C0750990~Internal Carotid Artery Thrombosis	2	1.26582	0.0493806	SERPIND1, KLKB1	123	4	9699	39.4268	1	0.439039	0.416237
DISGENET	C4553478~Infantile Obesity	2	1.26582	0.0493806	CETP, APOA1	123	4	9699	39.4268	1	0.439039	0.416237
DISGENET	C0750988~Common Carotid Artery Thrombosis	2	1.26582	0.0493806	SERPIND1, KLKB1	123	4	9699	39.4268	1	0.439039	0.416237
DISGENET	C0007274~Carotid Artery Thrombosis	2	1.26582	0.0493806	SERPIND1, KLKB1	123	4	9699	39.4268	1	0.439039	0.416237
DISGENET	C0008370~Cholestasis	5	3.16456	0.0497495	FGA, SERPINA1, CFHR5, AGT, SERPINA5	123	110	9699	3.58426	1	0.439039	0.416237
DISGENET	C0040034~Thrombocytopenia	3	1.89873	0.0510934	SPARC, PTPRJ, PF4	123	29	9699	8.15728	1	0.447173	0.423948
DISGENET	C0205697~Carcinoma, Spindle-Cell	6	3.79747	0.0545792	RBP4, PKM, EFEMP1, SELENOP, FN1, ACTB	123	163	9699	2.90259	1	0.460725	0.436797
DISGENET	C0205698~Undifferentiated carcinoma	6	3.79747	0.0545792	RBP4, PKM, EFEMP1, SELENOP, FN1, ACTB	123	163	9699	2.90259	1	0.460725	0.436797
DISGENET	C0205699~Carcinomatosis	6	3.79747	0.0545792	RBP4, PKM, EFEMP1, SELENOP, FN1, ACTB	123	163	9699	2.90259	1	0.460725	0.436797
DISGENET	C0205696~Anaplastic carcinoma	6	3.79747	0.0545792	RBP4, PKM, EFEMP1, SELENOP, FN1, ACTB	123	163	9699	2.90259	1	0.460725	0.436797
DISGENET	C0007097~Carcinoma	6	3.79747	0.0557529	RBP4, PKM, EFEMP1, SELENOP, FN1, ACTB	123	164	9699	2.88489	1	0.460725	0.436797
DISGENET	C0205643~Carcinoma, Cribriform	5	3.16456	0.0583266	SERPINA1, EFEMP1, CA2, APOA1, APOE	123	116	9699	3.39886	1	0.460725	0.436797
DISGENET	C0205644~Carcinoma, Granular Cell	5	3.16456	0.0583266	SERPINA1, EFEMP1, CA2, APOA1, APOE	123	116	9699	3.39886	1	0.460725	0.436797
DISGENET	C0205642~Adenocarcinoma, Oxyphilic	5	3.16456	0.0583266	SERPINA1, EFEMP1, CA2, APOA1, APOE	123	116	9699	3.39886	1	0.460725	0.436797
DISGENET	C0205641~Adenocarcinoma, Basal Cell	5	3.16456	0.0583266	SERPINA1, EFEMP1, CA2, APOA1, APOE	123	116	9699	3.39886	1	0.460725	0.436797
DISGENET	C0001418~Adenocarcinoma	5	3.16456	0.0583266	SERPINA1, EFEMP1, CA2, APOA1, APOE	123	116	9699	3.39886	1	0.460725	0.436797
DISGENET	C0205645~Adenocarcinoma, Tubular	5	3.16456	0.0583266	SERPINA1, EFEMP1, CA2, APOA1, APOE	123	116	9699	3.39886	1	0.460725	0.436797
DISGENET	C0751356~Idiopathic Inflammatory Myopathies	2	1.26582	0.061343	IGHG1, IGHG2	123	5	9699	31.5415	1	0.460725	0.436797
DISGENET	C0003850~Arteriosclerosis	2	1.26582	0.061343	SERPINA1, APOE	123	5	9699	31.5415	1	0.460725	0.436797
DISGENET	C0009917~Contracture	2	1.26582	0.061343	PRG4, ANTXR2	123	5	9699	31.5415	1	0.460725	0.436797
DISGENET	C0751357~Myositis, Focal	2	1.26582	0.061343	IGHG1, IGHG2	123	5	9699	31.5415	1	0.460725	0.436797
DISGENET	C0158353~Infectious Myositis	2	1.26582	0.061343	IGHG1, IGHG2	123	5	9699	31.5415	1	0.460725	0.436797
DISGENET	C0024138~Lupus Erythematosus, Discoid	2	1.26582	0.061343	C5, C2	123	5	9699	31.5415	1	0.460725	0.436797
DISGENET	C0027121~Myositis	2	1.26582	0.061343	IGHG1, IGHG2	123	5	9699	31.5415	1	0.460725	0.436797
DISGENET	C0020476~Hyperlipoproteinemias	2	1.26582	0.061343	CETP, APOC3	123	5	9699	31.5415	1	0.460725	0.436797
DISGENET	C0544796~Myositis, Proliferative	2	1.26582	0.061343	IGHG1, IGHG2	123	5	9699	31.5415	1	0.460725	0.436797
DISGENET	C0086445~Idiopathic Membranous Glomerulonephritis	2	1.26582	0.0731561	C3, APOA1	123	6	9699	26.2846	1	0.530632	0.503073
DISGENET	C0017665~Membranous glomerulonephritis	2	1.26582	0.0731561	C3, APOA1	123	6	9699	26.2846	1	0.530632	0.503073
DISGENET	C1832662~MYOCARDIAL INFARCTION, SUSCEPTIBILITY TO	2	1.26582	0.0731561	F7, F13A1	123	6	9699	26.2846	1	0.530632	0.503073
DISGENET	C0030524~Paratuberculosis	2	1.26582	0.0731561	C3, GSN	123	6	9699	26.2846	1	0.530632	0.503073
DISGENET	C1704378~Heymann Nephritis	2	1.26582	0.0731561	C3, APOA1	123	6	9699	26.2846	1	0.530632	0.503073
DISGENET	C0021368~Inflammation	5	3.16456	0.0759657	CRP, PROCR, APOA1, MASP2, AGT	123	127	9699	3.10447	1	0.547263	0.518841
DISGENET	C0009241~Cognition Disorders	3	1.89873	0.0823029	IGF2, APOE, AGT	123	38	9699	6.22529	1	0.578113	0.548088
DISGENET	C4704862~Polyarthritis, Juvenile, Rheumatoid Factor Positive	5	3.16456	0.0829775	PROS1, MSN, CD14, TFPI, C8B	123	131	9699	3.00968	1	0.578113	0.548088
DISGENET	C3714758~Juvenile psoriatic arthritis	5	3.16456	0.0829775	PROS1, MSN, CD14, TFPI, C8B	123	131	9699	3.00968	1	0.578113	0.548088
DISGENET	C4552091~Polyarthritis, Juvenile, Rheumatoid Factor Negative	5	3.16456	0.0829775	PROS1, MSN, CD14, TFPI, C8B	123	131	9699	3.00968	1	0.578113	0.548088
DISGENET	C3495559~Juvenile arthritis	5	3.16456	0.0829775	PROS1, MSN, CD14, TFPI, C8B	123	131	9699	3.00968	1	0.578113	0.548088
DISGENET	C0012739~Disseminated Intravascular Coagulation	2	1.26582	0.0848217	F7, PROC	123	7	9699	22.5296	1	0.580506	0.550357
DISGENET	C3714514~Infection	2	1.26582	0.0848217	CRP, PEPD	123	7	9699	22.5296	1	0.580506	0.550357
DISGENET	C0524851~Neurodegenerative Disorders	3	1.89873	0.0860617	SERPINA1, SELENOP, APOD	123	39	9699	6.06567	1	0.580506	0.550357
DISGENET	C0270715~Degenerative Diseases, Central Nervous System	3	1.89873	0.0860617	SERPINA1, SELENOP, APOD	123	39	9699	6.06567	1	0.580506	0.550357
DISGENET	C0751733~Degenerative Diseases, Spinal Cord	3	1.89873	0.0860617	SERPINA1, SELENOP, APOD	123	39	9699	6.06567	1	0.580506	0.550357
DISGENET	C0087031~Juvenile-Onset Still Disease	5	3.16456	0.0902977	PROS1, MSN, CD14, TFPI, C8B	123	135	9699	2.92051	1	0.605223	0.57379
