## Supplementary material for "Proteomics profiling of serum and liver in GSD Ia and Ib patients: insights into complication mechanisms and circulation biomarkers": Table S10

### Sheet: DiseaseCluster_IbvsWT
Table S10. Disease cluster of GSD Ib patients compared with controls (GSD Ib vs. Control) in the serum or plasma.
Category	Term	Count	%	PValue	Genes	List Total	Pop Hits	Pop Total	Fold Enrichment	Bonferroni	Benjamini	FDR	Group in Figure 4 of top 10 terms
DISGENET	C4316812~Fibrinogen Deficiency	4	3.44828	2.59e-06	FGB, FGA, CFI, FGG	64	5	9699	121.237	0.00148962	0.000745	0.000734	Excluded because fibrinogen proteins are highly abundant in plasma which could introduce bias.
DISGENET	C0268389~Amyloidosis, familial visceral	4	3.44828	2.59e-06	FGA, GSN, APOA1, LYZ	64	5	9699	121.237	0.00148962	0.000745	0.000734	Amyloidosis
DISGENET	C0272350~Dysfibrinogenemia, Congenital	3	2.58621	0.000124	FGB, FGA, FGG	64	3	9699	151.547	0.0689673	0.0230094	0.0226499	Excluded because fibrinogen proteins are highly abundant in plasma which could introduce bias.
DISGENET	C0001733~Afibrinogenemia	3	2.58621	0.000247	FGB, FGA, FGG	64	4	9699	113.66	0.132666	0.0230094	0.0226499	Excluded because fibrinogen proteins are highly abundant in plasma which could introduce bias.
DISGENET	C2584774~Congenital hypofibrinogenemia	3	2.58621	0.000247	FGB, FGA, FGG	64	4	9699	113.66	0.132666	0.0230094	0.0226499	Excluded because fibrinogen proteins are highly abundant in plasma which could introduce bias.
DISGENET	C0040053~Thrombosis	5	4.31034	0.000275	PROCR, FGA, SERPINC1, F2, PF4	64	49	9699	15.464	0.146573	0.0230094	0.0226499	Thrombosis proteins
DISGENET	C0042487~Venous Thrombosis	4	3.44828	0.00032	SERPINC1, F13A1, F2, TFPI	64	21	9699	28.8661	0.168151	0.0230094	0.0226499	Thrombosis proteins
DISGENET	C0149871~Deep Vein Thrombosis	4	3.44828	0.00032	SERPINC1, F13A1, F2, TFPI	64	21	9699	28.8661	0.168151	0.0230094	0.0226499	Thrombosis proteins
DISGENET	C1861172~Venous Thromboembolism	3	2.58621	0.00113382	FGA, SERPINC1, F2	64	8	9699	56.8301	0.479751	0.0714346	0.0703184	Thrombosis proteins
DISGENET	C0272242~Complement deficiency disease	4	3.44828	0.00124018	CFD, FCN3, C7, CFI	64	33	9699	18.3693	0.510705	0.0714346	0.0703184	Complement and antibody deficiency proteins
DISGENET	C0398623~Thrombophilia	3	2.58621	0.00145167	FGA, F13A1, F2	64	9	9699	50.5156	0.566892	0.0760145	0.0748268
DISGENET	C0020443~Hypercholesterolemia	4	3.44828	0.0020206	PON1, PCSK9, APOA1, CES1	64	39	9699	15.5433	0.688092	0.0969891	0.0954736
DISGENET	C0087086~Thrombus	4	3.44828	0.0032497	FGA, SERPINC1, F2, PF4	64	46	9699	13.178	0.846626	0.143987	0.141737
DISGENET	C0020445~Hypercholesterolemia, Familial	3	2.58621	0.00594171	PON1, APOA2, PCSK9	64	18	9699	25.2578	0.967698	0.224	0.2205
DISGENET	C0751406~Post-Traumatic Osteoporosis	4	3.44828	0.00719139	FGB, FGA, GSN, ANTXR2	64	61	9699	9.9375	0.984349	0.224	0.2205
DISGENET	C0001787~Osteoporosis, Age-Related	4	3.44828	0.00719139	FGB, FGA, GSN, ANTXR2	64	61	9699	9.9375	0.984349	0.224	0.2205
DISGENET	C0029459~Osteoporosis, Senile	4	3.44828	0.00719139	FGB, FGA, GSN, ANTXR2	64	61	9699	9.9375	0.984349	0.224	0.2205
DISGENET	C0024121~Lung Neoplasms	7	6.03448	0.00725848	SERPINA1, EFEMP1, GPX3, PON1, APOA1, PPBP, CES1	64	265	9699	4.00312	0.984946	0.224	0.2205
DISGENET	C0242379~Malignant neoplasm of lung	7	6.03448	0.00738889	SERPINA1, EFEMP1, GPX3, PON1, APOA1, PPBP, CES1	64	266	9699	3.98808	0.986043	0.224	0.2205
DISGENET	C0029456~Osteoporosis	4	3.44828	0.00786246	FGB, FGA, GSN, ANTXR2	64	63	9699	9.62202	0.989398	0.224362	0.220856
DISGENET	C0010054~Coronary Arteriosclerosis	4	3.44828	0.00856936	PROCR, PON1, PCSK9, APOA1	64	65	9699	9.32596	0.992968	0.224362	0.220856
DISGENET	C1956346~Coronary Artery Disease	4	3.44828	0.00856936	PROCR, PON1, PCSK9, APOA1	64	65	9699	9.32596	0.992968	0.224362	0.220856
DISGENET	C2239176~Liver carcinoma	9	7.75862	0.0162556	FCN3, CD163, SERPINA1, APOA1, IL1RAP, F2, CTSD, SERPINA4, HGFAC	64	507	9699	2.69018	0.999921	0.337959	0.332678
DISGENET	C0041755~Adverse reaction to drug	4	3.44828	0.0171383	FGA, ORM1, SERPINA1, AHSG	64	84	9699	7.21652	0.999953	0.337959	0.332678
DISGENET	C0013221~Drug toxicity	4	3.44828	0.0171383	FGA, ORM1, SERPINA1, AHSG	64	84	9699	7.21652	0.999953	0.337959	0.332678
DISGENET	C0700292~Hypoxemia	3	2.58621	0.0192648	APOA1, ALDOB, TFPI	64	33	9699	13.777	0.999986	0.337959	0.332678
DISGENET	C0948089~Acute Coronary Syndrome	3	2.58621	0.0192648	GSN, SERPINC1, PON1	64	33	9699	13.777	0.999986	0.337959	0.332678
DISGENET	C0003130~Anoxia	3	2.58621	0.0192648	APOA1, ALDOB, TFPI	64	33	9699	13.777	0.999986	0.337959	0.332678
DISGENET	C0242184~Hypoxia	3	2.58621	0.0192648	APOA1, ALDOB, TFPI	64	33	9699	13.777	0.999986	0.337959	0.332678
DISGENET	C0003129~Anoxemia	3	2.58621	0.0192648	APOA1, ALDOB, TFPI	64	33	9699	13.777	0.999986	0.337959	0.332678
DISGENET	C1852020~Malattia Leventinese	2	1.72414	0.0193622	EFEMP1, CFI	64	3	9699	101.031	0.999987	0.337959	0.332678
DISGENET	C1852021~Drusen, Radial, Autosomal Dominant	2	1.72414	0.0193622	EFEMP1, CFI	64	3	9699	101.031	0.999987	0.337959	0.332678
DISGENET	C1832174~DOYNE HONEYCOMB RETINAL DYSTROPHY	2	1.72414	0.0193622	EFEMP1, CFI	64	3	9699	101.031	0.999987	0.337959	0.332678
DISGENET	C3494247~Organothiophosphonate Poisoning	2	1.72414	0.0257339	PON1, PEPD	64	4	9699	75.7734	1	0.370515	0.364725
DISGENET	C3160733~THROMBOPHILIA DUE TO THROMBIN DEFECT	2	1.72414	0.0257339	F13A1, F2	64	4	9699	75.7734	1	0.370515	0.364725
DISGENET	C3494248~Organothiophosphate Poisoning	2	1.72414	0.0257339	PON1, PEPD	64	4	9699	75.7734	1	0.370515	0.364725
DISGENET	C0700359~Organophosphate poisoning	2	1.72414	0.0257339	PON1, PEPD	64	4	9699	75.7734	1	0.370515	0.364725
DISGENET	C0353676~Organophosphorus Poisoning	2	1.72414	0.0257339	PON1, PEPD	64	4	9699	75.7734	1	0.370515	0.364725
DISGENET	C0751733~Degenerative Diseases, Spinal Cord	3	2.58621	0.0263734	SERPINA1, GPX3, APOD	64	39	9699	11.6575	1	0.370515	0.364725
DISGENET	C0270715~Degenerative Diseases, Central Nervous System	3	2.58621	0.0263734	SERPINA1, GPX3, APOD	64	39	9699	11.6575	1	0.370515	0.364725
DISGENET	C0524851~Neurodegenerative Disorders	3	2.58621	0.0263734	SERPINA1, GPX3, APOD	64	39	9699	11.6575	1	0.370515	0.364725
DISGENET	C0027626~Neoplasm Invasiveness	5	4.31034	0.0313705	CHI3L1, NCAM1, HMGCS2, SHBG, CTSD	64	184	9699	4.11812	1	0.372273	0.366457
DISGENET	C0544796~Myositis, Proliferative	2	1.72414	0.0320649	IGHG1, IGKC	64	5	9699	60.6187	1	0.372273	0.366457
DISGENET	C0751357~Myositis, Focal	2	1.72414	0.0320649	IGHG1, IGKC	64	5	9699	60.6187	1	0.372273	0.366457
DISGENET	C0027121~Myositis	2	1.72414	0.0320649	IGHG1, IGKC	64	5	9699	60.6187	1	0.372273	0.366457
DISGENET	C0751356~Idiopathic Inflammatory Myopathies	2	1.72414	0.0320649	IGHG1, IGKC	64	5	9699	60.6187	1	0.372273	0.366457
DISGENET	C0158353~Infectious Myositis	2	1.72414	0.0320649	IGHG1, IGKC	64	5	9699	60.6187	1	0.372273	0.366457
DISGENET	C1961112~Heart Decompensation	4	3.44828	0.0344935	CFD, PON1, APOC1, SOD3	64	110	9699	5.5108	1	0.372273	0.366457
DISGENET	C1959583~Myocardial Failure	4	3.44828	0.0344935	CFD, PON1, APOC1, SOD3	64	110	9699	5.5108	1	0.372273	0.366457
DISGENET	C0023212~Left-Sided Heart Failure	4	3.44828	0.0344935	CFD, PON1, APOC1, SOD3	64	110	9699	5.5108	1	0.372273	0.366457
DISGENET	C0018802~Congestive heart failure	4	3.44828	0.0344935	CFD, PON1, APOC1, SOD3	64	110	9699	5.5108	1	0.372273	0.366457
DISGENET	C0018801~Heart failure	4	3.44828	0.0344935	CFD, PON1, APOC1, SOD3	64	110	9699	5.5108	1	0.372273	0.366457
DISGENET	C0235527~Heart Failure, Right-Sided	4	3.44828	0.0344935	CFD, PON1, APOC1, SOD3	64	110	9699	5.5108	1	0.372273	0.366457
DISGENET	C0030524~Paratuberculosis	2	1.72414	0.0383554	GSN, F2	64	6	9699	50.5156	1	0.372273	0.366457
DISGENET	C0085605~Liver Failure	2	1.72414	0.0383554	ORM1, F2	64	6	9699	50.5156	1	0.372273	0.366457
DISGENET	C0001418~Adenocarcinoma	4	3.44828	0.0394248	SERPINA1, EFEMP1, GPX3, APOA1	64	116	9699	5.22575	1	0.372273	0.366457
DISGENET	C0205642~Adenocarcinoma, Oxyphilic	4	3.44828	0.0394248	SERPINA1, EFEMP1, GPX3, APOA1	64	116	9699	5.22575	1	0.372273	0.366457
DISGENET	C0205644~Carcinoma, Granular Cell	4	3.44828	0.0394248	SERPINA1, EFEMP1, GPX3, APOA1	64	116	9699	5.22575	1	0.372273	0.366457
DISGENET	C0205641~Adenocarcinoma, Basal Cell	4	3.44828	0.0394248	SERPINA1, EFEMP1, GPX3, APOA1	64	116	9699	5.22575	1	0.372273	0.366457
DISGENET	C0205643~Carcinoma, Cribriform	4	3.44828	0.0394248	SERPINA1, EFEMP1, GPX3, APOA1	64	116	9699	5.22575	1	0.372273	0.366457
DISGENET	C0205645~Adenocarcinoma, Tubular	4	3.44828	0.0394248	SERPINA1, EFEMP1, GPX3, APOA1	64	116	9699	5.22575	1	0.372273	0.366457
DISGENET	C0012739~Disseminated Intravascular Coagulation	2	1.72414	0.0446056	SERPINC1, F2	64	7	9699	43.2991	1	0.388054	0.38199
DISGENET	C3714514~Infection	2	1.72414	0.0446056	PEPD, MBL2	64	7	9699	43.2991	1	0.388054	0.38199
DISGENET	C4279912~Chemically-Induced Liver Toxicity	7	6.03448	0.0464856	FGA, GSN, PON1, GGH, APOA1, ALDOB, SOD3	64	404	9699	2.62581	1	0.388054	0.38199
DISGENET	C0860207~Drug-Induced Liver Disease	7	6.03448	0.0464856	FGA, GSN, PON1, GGH, APOA1, ALDOB, SOD3	64	404	9699	2.62581	1	0.388054	0.38199
DISGENET	C0019193~Hepatitis, Toxic	7	6.03448	0.0464856	FGA, GSN, PON1, GGH, APOA1, ALDOB, SOD3	64	404	9699	2.62581	1	0.388054	0.38199
DISGENET	C3658290~Drug-Induced Acute Liver Injury	7	6.03448	0.0464856	FGA, GSN, PON1, GGH, APOA1, ALDOB, SOD3	64	404	9699	2.62581	1	0.388054	0.38199
DISGENET	C4277682~Chemical and Drug Induced Liver Injury	7	6.03448	0.0464856	FGA, GSN, PON1, GGH, APOA1, ALDOB, SOD3	64	404	9699	2.62581	1	0.388054	0.38199
DISGENET	C1262760~Hepatitis, Drug-Induced	7	6.03448	0.0464856	FGA, GSN, PON1, GGH, APOA1, ALDOB, SOD3	64	404	9699	2.62581	1	0.388054	0.38199
DISGENET	C0019209~Hepatomegaly	3	2.58621	0.0478817	IGKC, A1BG, PEPD	64	54	9699	8.41927	1	0.388449	0.382379
DISGENET	C0751956~Acute Cerebrovascular Accidents	3	2.58621	0.0478817	FGA, APOA1, F2	64	54	9699	8.41927	1	0.388449	0.382379
DISGENET	C0920563~Insulin Sensitivity	3	2.58621	0.0577871	CD163, GPX3, PLTP	64	60	9699	7.57734	1	0.455964	0.448839
DISGENET	C0021655~Insulin Resistance	3	2.58621	0.0577871	CD163, GPX3, PLTP	64	60	9699	7.57734	1	0.455964	0.448839
DISGENET	C0038454~Cerebrovascular accident	3	2.58621	0.0612349	FGA, APOA1, F2	64	62	9699	7.33291	1	0.476639	0.469191
DISGENET	C1704417~Hyperlipoproteinemia Type IIb	2	1.72414	0.0812762	PON1, APOA2	64	13	9699	23.3149	1	0.624201	0.614448
DISGENET	C2930617~Pulmonary Fibrosis - from Asbestos Exposure	2	1.72414	0.0872518	CFD, SERPINA1	64	14	9699	21.6496	1	0.644321	0.634254
DISGENET	C0003949~Asbestosis	2	1.72414	0.0872518	CFD, SERPINA1	64	14	9699	21.6496	1	0.644321	0.634254
DISGENET	C0005612~Birth Weight	2	1.72414	0.0872518	PON1, MBL2	64	14	9699	21.6496	1	0.644321	0.634254
DISGENET	C0745103~Hyperlipoproteinemia Type IIa	2	1.72414	0.0990885	PON1, APOA2	64	16	9699	18.9434	1	0.713437	0.70229
DISGENET	C0005779~Blood Coagulation Disorders	2	1.72414	0.0990885	SERPINC1, F2	64	16	9699	18.9434	1	0.713437	0.70229
