## Supplementary material for "Proteomics profiling of serum and liver in GSD Ia and Ib patients: insights into complication mechanisms and circulation biomarkers": Table S11

### Sheet: DiseaseCluster_IavsIb
Table S11. Disease cluster of GSD Ia compared with GSD Ib patients (GSD Ia vs. Ib) in the serum or plasma.
Category	Term	Count	%	PValue	Genes	List Total	Pop Hits	Pop Total	Fold Enrichment	Bonferroni	Benjamini	FDR	Group in Figure 4 of top 10 terms
DISGENET	C0149871~Deep Vein Thrombosis	6	3.97351	5.1e-07	F7, PROC, SERPINC1, SERPINA10, PLG, TFPI	78	21	9699	35.5275	0.000377	0.000184	0.000177	Thrombosis proteins
DISGENET	C0042487~Venous Thrombosis	6	3.97351	5.1e-07	F7, PROC, SERPINC1, SERPINA10, PLG, TFPI	78	21	9699	35.5275	0.000377	0.000184	0.000177	Thrombosis proteins
DISGENET	C0002726~Amyloidosis	5	3.31126	7.44e-07	GSN, TTR, APOC2, APOC3, APOE	78	10	9699	62.1731	0.000551	0.000184	0.000177	Amyloidosis
DISGENET	C0020445~Hypercholesterolemia, Familial	5	3.31126	1.03e-05	PON1, APOC3, PCSK9, APOA4, APOE	78	18	9699	34.5406	0.00762332	0.00191312	0.00183825	Hypercholesterolemia & hyperlipoproteinemia proteins
DISGENET	C1704417~Hyperlipoproteinemia Type IIb	4	2.64901	0.00013	PON1, APOC3, APOA4, APOE	78	13	9699	38.2604	0.0918103	0.0171102	0.0164406	Hypercholesterolemia & hyperlipoproteinemia proteins
DISGENET	C0745103~Hyperlipoproteinemia Type IIa	4	2.64901	0.00025	PON1, APOC3, APOA4, APOE	78	16	9699	31.0865	0.1692	0.0171102	0.0164406	Hypercholesterolemia & hyperlipoproteinemia proteins
DISGENET	C4279912~Chemically-Induced Liver Toxicity	12	7.94702	0.00032	GSN, TTR, BTD, HSPA5, APOH, PON1, MST1, SERPING1, PLG, APOE, SERPINA6, KNG1	78	404	9699	3.69345	0.211193	0.0171102	0.0164406	Liver injury proteins
DISGENET	C1262760~Hepatitis, Drug-Induced	12	7.94702	0.00032	GSN, TTR, BTD, HSPA5, APOH, PON1, MST1, SERPING1, PLG, APOE, SERPINA6, KNG1	78	404	9699	3.69345	0.211193	0.0171102	0.0164406	Liver injury proteins
DISGENET	C0860207~Drug-Induced Liver Disease	12	7.94702	0.00032	GSN, TTR, BTD, HSPA5, APOH, PON1, MST1, SERPING1, PLG, APOE, SERPINA6, KNG1	78	404	9699	3.69345	0.211193	0.0171102	0.0164406	Liver injury proteins
DISGENET	C0019193~Hepatitis, Toxic	12	7.94702	0.00032	GSN, TTR, BTD, HSPA5, APOH, PON1, MST1, SERPING1, PLG, APOE, SERPINA6, KNG1	78	404	9699	3.69345	0.211193	0.0171102	0.0164406	Liver injury proteins
DISGENET	C4277682~Chemical and Drug Induced Liver Injury	12	7.94702	0.00032	GSN, TTR, BTD, HSPA5, APOH, PON1, MST1, SERPING1, PLG, APOE, SERPINA6, KNG1	78	404	9699	3.69345	0.211193	0.0171102	0.0164406
DISGENET	C3658290~Drug-Induced Acute Liver Injury	12	7.94702	0.00032	GSN, TTR, BTD, HSPA5, APOH, PON1, MST1, SERPING1, PLG, APOE, SERPINA6, KNG1	78	404	9699	3.69345	0.211193	0.0171102	0.0164406
DISGENET	C3494247~Organothiophosphonate Poisoning	3	1.98675	0.000369	BCHE, PON1, PEPD	78	4	9699	93.2596	0.239527	0.0171102	0.0164406
DISGENET	C0353676~Organophosphorus Poisoning	3	1.98675	0.000369	BCHE, PON1, PEPD	78	4	9699	93.2596	0.239527	0.0171102	0.0164406
DISGENET	C0700359~Organophosphate poisoning	3	1.98675	0.000369	BCHE, PON1, PEPD	78	4	9699	93.2596	0.239527	0.0171102	0.0164406
DISGENET	C3494248~Organothiophosphate Poisoning	3	1.98675	0.000369	BCHE, PON1, PEPD	78	4	9699	93.2596	0.239527	0.0171102	0.0164406
DISGENET	C0087086~Thrombus	5	3.31126	0.000465	PROC, F10, SERPINC1, PROS1, KLKB1	78	46	9699	13.5159	0.291736	0.0197358	0.0189634
DISGENET	C0040053~Thrombosis	5	3.31126	0.000593	PROC, F10, SERPINC1, PROS1, KLKB1	78	49	9699	12.6884	0.355902	0.0197358	0.0189634
DISGENET	C0751357~Myositis, Focal	3	1.98675	0.000613	IGHG1, IGHG2, IGKC	78	5	9699	74.6077	0.364957	0.0197358	0.0189634
DISGENET	C0544796~Myositis, Proliferative	3	1.98675	0.000613	IGHG1, IGHG2, IGKC	78	5	9699	74.6077	0.364957	0.0197358	0.0189634
DISGENET	C0751356~Idiopathic Inflammatory Myopathies	3	1.98675	0.000613	IGHG1, IGHG2, IGKC	78	5	9699	74.6077	0.364957	0.0197358	0.0189634
DISGENET	C0027121~Myositis	3	1.98675	0.000613	IGHG1, IGHG2, IGKC	78	5	9699	74.6077	0.364957	0.0197358	0.0189634
DISGENET	C0158353~Infectious Myositis	3	1.98675	0.000613	IGHG1, IGHG2, IGKC	78	5	9699	74.6077	0.364957	0.0197358	0.0189634
DISGENET	C0011609~Drug Eruptions	4	2.64901	0.00076	TTR, APOC2, APOC3, KNG1	78	23	9699	21.6254	0.430721	0.0225268	0.0216452
DISGENET	C0406537~Morbilliform Drug Reaction	4	2.64901	0.00076	TTR, APOC2, APOC3, KNG1	78	23	9699	21.6254	0.430721	0.0225268	0.0216452
DISGENET	C0012739~Disseminated Intravascular Coagulation	3	1.98675	0.00127322	F7, PROC, SERPINC1	78	7	9699	53.2912	0.610952	0.0347612	0.0334008
DISGENET	C0029459~Osteoporosis, Senile	5	3.31126	0.00136042	TUBA1B, PKM, GSN, RSU1, ANTXR2	78	61	9699	10.1923	0.635329	0.0347612	0.0334008
DISGENET	C0001787~Osteoporosis, Age-Related	5	3.31126	0.00136042	TUBA1B, PKM, GSN, RSU1, ANTXR2	78	61	9699	10.1923	0.635329	0.0347612	0.0334008
DISGENET	C0751406~Post-Traumatic Osteoporosis	5	3.31126	0.00136042	TUBA1B, PKM, GSN, RSU1, ANTXR2	78	61	9699	10.1923	0.635329	0.0347612	0.0334008
DISGENET	C0029456~Osteoporosis	5	3.31126	0.00153438	TUBA1B, PKM, GSN, RSU1, ANTXR2	78	63	9699	9.86874	0.679492	0.0378992	0.0364159
DISGENET	C0272242~Complement deficiency disease	4	2.64901	0.00221175	C7, C9, SERPING1, MASP2	78	33	9699	15.0723	0.80616	0.052868	0.0507989
DISGENET	C0020443~Hypercholesterolemia	4	2.64901	0.00358059	PON1, APOC3, PCSK9, APOE	78	39	9699	12.7535	0.92991	0.082913	0.0796681
DISGENET	C0040038~Thromboembolism	3	1.98675	0.00389983	F7, PROC, PROS1	78	12	9699	31.0865	0.944725	0.087569	0.0841418
DISGENET	C0024121~Lung Neoplasms	8	5.29801	0.00495113	TTR, GPX3, PON1, SELENOP, SERPING1, APOC3, APOE, A2M	78	265	9699	3.75385	0.974724	0.10698	0.102794
DISGENET	C0242379~Malignant neoplasm of lung	8	5.29801	0.00505306	TTR, GPX3, PON1, SELENOP, SERPING1, APOC3, APOE, A2M	78	266	9699	3.73973	0.976572	0.10698	0.102794
DISGENET	C0028754~Obesity	7	4.63576	0.00565428	BCHE, CPB2, CD163, HSPA5, ADH1B, GPX3, APOE	78	205	9699	4.24597	0.98503	0.116384	0.111829
DISGENET	C0005779~Blood Coagulation Disorders	3	1.98675	0.00694644	F10, SERPINC1, KLKB1	78	16	9699	23.3149	0.994289	0.139117	0.133672
DISGENET	C3830362~Early Pregnancy Loss	5	3.31126	0.0108988	CD163, RBP4, CRISP3, COL6A3, APOE	78	109	9699	5.70395	0.999703	0.196976	0.189267
DISGENET	C4552766~Miscarriage	5	3.31126	0.0108988	CD163, RBP4, CRISP3, COL6A3, APOE	78	109	9699	5.70395	0.999703	0.196976	0.189267
DISGENET	C0000822~Abortion, Tubal	5	3.31126	0.0108988	CD163, RBP4, CRISP3, COL6A3, APOE	78	109	9699	5.70395	0.999703	0.196976	0.189267
DISGENET	C0000786~Spontaneous abortion	5	3.31126	0.0108988	CD163, RBP4, CRISP3, COL6A3, APOE	78	109	9699	5.70395	0.999703	0.196976	0.189267
DISGENET	C0162539~IgG Deficiency disorder	2	1.3245	0.0158157	IGHG2, IGKC	78	2	9699	124.346	0.999993	0.25477	0.2448
DISGENET	C3279824~Kappa-Chain Deficiency	2	1.3245	0.0158157	IGHG2, IGKC	78	2	9699	124.346	0.999993	0.25477	0.2448
DISGENET	C0600433~Activated Protein C Resistance	2	1.3245	0.0158157	PROS1, TFPI	78	2	9699	124.346	0.999993	0.25477	0.2448
DISGENET	C0936273~Familial Amyloid Polyneuropathy, Type IV	2	1.3245	0.0158157	GSN, TTR	78	2	9699	124.346	0.999993	0.25477	0.2448
DISGENET	C2931758~Acquired angioedema	2	1.3245	0.0158157	SERPING1, KNG1	78	2	9699	124.346	0.999993	0.25477	0.2448
DISGENET	C0023893~Liver Cirrhosis, Experimental	13	8.60927	0.018274	CD163, GSN, CD5L, APOA4, PLG, SERPINA6, SERPINA4, KNG1, CDH5, C7, XPNPEP2, SELENOP, A2M	78	774	9699	2.0885	0.999999	0.288107	0.276832
DISGENET	C0003860~Arteritis	2	1.3245	0.0236307	PROC, PON1	78	3	9699	82.8974	1	0.357354	0.343369
DISGENET	C0019243~Angioedemas, Hereditary	2	1.3245	0.0236307	SERPING1, KNG1	78	3	9699	82.8974	1	0.357354	0.343369
DISGENET	C1257925~Mammary Carcinoma, Animal	5	3.31126	0.0261778	RBP4, PKM, SELENOP, KRT5, KNG1	78	142	9699	4.37839	1	0.377055	0.362299
DISGENET	C0024667~Animal Mammary Neoplasms	5	3.31126	0.0261778	RBP4, PKM, SELENOP, KRT5, KNG1	78	142	9699	4.37839	1	0.377055	0.362299
DISGENET	C0001969~Alcoholic Intoxication	3	1.98675	0.02646	BCHE, ADH1B, PON1	78	32	9699	11.6575	1	0.377055	0.362299
DISGENET	C0948089~Acute Coronary Syndrome	3	1.98675	0.0280244	GSN, SERPINC1, PON1	78	33	9699	11.3042	1	0.391813	0.376479
DISGENET	C0376544~Hematopoietic Neoplasms	2	1.3245	0.0313845	HSPA5, PON1	78	4	9699	62.1731	1	0.422835	0.406286
DISGENET	C0032787~Postoperative Complications	2	1.3245	0.0313845	F7, BCHE	78	4	9699	62.1731	1	0.422835	0.406286
DISGENET	C0007222~Cardiovascular Diseases	3	1.98675	0.0329332	PON1, APOC3, APOE	78	36	9699	10.3622	1	0.435777	0.418723
DISGENET	C0524851~Neurodegenerative Disorders	3	1.98675	0.0381518	GPX3, SELENOP, APOD	78	39	9699	9.56509	1	0.467039	0.44876
DISGENET	C0270715~Degenerative Diseases, Central Nervous System	3	1.98675	0.0381518	GPX3, SELENOP, APOD	78	39	9699	9.56509	1	0.467039	0.44876
DISGENET	C0751733~Degenerative Diseases, Spinal Cord	3	1.98675	0.0381518	GPX3, SELENOP, APOD	78	39	9699	9.56509	1	0.467039	0.44876
DISGENET	C0020476~Hyperlipoproteinemias	2	1.3245	0.0390775	PON1, APOC3	78	5	9699	49.7385	1	0.467039	0.44876
DISGENET	C0268389~Amyloidosis, familial visceral	2	1.3245	0.0390775	GSN, LYZ	78	5	9699	49.7385	1	0.467039	0.44876
DISGENET	C0009917~Contracture	2	1.3245	0.0390775	PRG4, ANTXR2	78	5	9699	49.7385	1	0.467039	0.44876
DISGENET	C0494463~Alzheimer Disease, Late Onset	4	2.64901	0.0438666	BCHE, APOC1, APOE, A2M	78	99	9699	5.02409	1	0.474371	0.455806
DISGENET	C0546126~Acute Confusional Senile Dementia	4	2.64901	0.0438666	BCHE, APOC1, APOE, A2M	78	99	9699	5.02409	1	0.474371	0.455806
DISGENET	C0011265~Presenile dementia	4	2.64901	0.0438666	BCHE, APOC1, APOE, A2M	78	99	9699	5.02409	1	0.474371	0.455806
DISGENET	C0750900~Alzheimer's Disease, Focal Onset	4	2.64901	0.0438666	BCHE, APOC1, APOE, A2M	78	99	9699	5.02409	1	0.474371	0.455806
DISGENET	C0750901~Alzheimer Disease, Early Onset	4	2.64901	0.0438666	BCHE, APOC1, APOE, A2M	78	99	9699	5.02409	1	0.474371	0.455806
DISGENET	C0276496~Familial Alzheimer Disease (FAD)	4	2.64901	0.0449727	BCHE, APOC1, APOE, A2M	78	100	9699	4.97385	1	0.474371	0.455806
DISGENET	C1565662~Acute Kidney Insufficiency	4	2.64901	0.0460927	TTR, PLG, A2M, KNG1	78	101	9699	4.9246	1	0.474371	0.455806
DISGENET	C2609414~Acute kidney injury	4	2.64901	0.0460927	TTR, PLG, A2M, KNG1	78	101	9699	4.9246	1	0.474371	0.455806
DISGENET	C0022660~Kidney Failure, Acute	4	2.64901	0.0460927	TTR, PLG, A2M, KNG1	78	101	9699	4.9246	1	0.474371	0.455806
DISGENET	C0002395~Alzheimer's Disease	4	2.64901	0.0460927	BCHE, APOC1, APOE, A2M	78	101	9699	4.9246	1	0.474371	0.455806
DISGENET	C3714514~Infection	2	1.3245	0.0542829	PEPD, MBL2	78	7	9699	35.5275	1	0.551009	0.529445
DISGENET	C1861172~Venous Thromboembolism	2	1.3245	0.0617964	PROC, SERPINC1	78	8	9699	31.0865	1	0.618799	0.594581
DISGENET	C0020538~Hypertensive disease	5	3.31126	0.0640755	PROC, F11, PLG, APOE, KNG1	78	190	9699	3.27227	1	0.633066	0.60829
DISGENET	C0004153~Atherosclerosis	3	1.98675	0.0796676	PON1, APOA4, APOE	78	59	9699	6.32269	1	0.740867	0.711873
DISGENET	C1563937~Atherogenesis	3	1.98675	0.0796676	PON1, APOA4, APOE	78	59	9699	6.32269	1	0.740867	0.711873
DISGENET	C0920563~Insulin Sensitivity	3	1.98675	0.0820042	CD163, GPX3, SELENOP	78	60	9699	6.21731	1	0.740867	0.711873
DISGENET	C0021655~Insulin Resistance	3	1.98675	0.0820042	CD163, GPX3, SELENOP	78	60	9699	6.21731	1	0.740867	0.711873
DISGENET	C0577631~Carotid Atherosclerosis	2	1.3245	0.083985	CD163, APOE	78	11	9699	22.6084	1	0.740867	0.711873
DISGENET	C0007273~Carotid Artery Diseases	2	1.3245	0.083985	CD163, APOE	78	11	9699	22.6084	1	0.740867	0.711873
DISGENET	C0750987~Arterial Diseases, Common Carotid	2	1.3245	0.083985	CD163, APOE	78	11	9699	22.6084	1	0.740867	0.711873
DISGENET	C0750986~Internal Carotid Artery Diseases	2	1.3245	0.083985	CD163, APOE	78	11	9699	22.6084	1	0.740867	0.711873
DISGENET	C0600178~External Carotid Artery Diseases	2	1.3245	0.083985	CD163, APOE	78	11	9699	22.6084	1	0.740867	0.711873
DISGENET	C0030569~Secondary Parkinson Disease	2	1.3245	0.0912654	BCHE, PON1	78	12	9699	20.7244	1	0.768496	0.73842
DISGENET	C0751414~Parkinson Disease, Secondary Vascular	2	1.3245	0.0912654	BCHE, PON1	78	12	9699	20.7244	1	0.768496	0.73842
DISGENET	C0751415~Atherosclerotic Parkinsonism	2	1.3245	0.0912654	BCHE, PON1	78	12	9699	20.7244	1	0.768496	0.73842
DISGENET	C0376545~Hematologic Neoplasms	2	1.3245	0.0912654	HSPA5, PON1	78	12	9699	20.7244	1	0.768496	0.73842
DISGENET	C0010054~Coronary Arteriosclerosis	3	1.98675	0.0939947	PON1, APOC3, PCSK9	78	65	9699	5.73905	1	0.77389	0.743603
DISGENET	C1956346~Coronary Artery Disease	3	1.98675	0.0939947	PON1, APOC3, PCSK9	78	65	9699	5.73905	1	0.77389	0.743603
